# A comparison of two universal angiosperm bait sets and the phylogenomics of Alismatales

**DOI:** 10.1101/2025.09.15.676180

**Authors:** Ed Biffin, Michelle Waycott, Timothy A. Hammer, Kor-jent van Dijk

## Abstract

High throughput sequencing of hybridisation capture libraries provides an efficient approach for assembling large scale phylogenomic data. These include ‘universal’ bait sets that aim to generate comparable data from any lineage within the taxon of interest. Here, we present the OzBaits v2 bait set, which targets a set of low copy nuclear loci for angiosperms. Using published genomic data, we design a set of RNA baits targeting a single exon in each of 98 putatively orthologous nuclear protein coding genes. We tested the efficiency of this bait set for a diverse range of angiosperms and recovered, on average, 93 (95%) genes per sample. We compared a common set of samples for the monocot order Alismatales enriched using OzBaits and the Angiosperms353 (A353) bait set, a widely used universal probe set targeting up to 353 nuclear genes in angiosperms. Gene recovery was, on average, c. 1.7 times higher for OzBaits relative to A353. Using proxies for signal and bias to rank gene alignments by their phylogenetic usefulness, we found that on average, the OzBaits data had higher phylogenetic utility. Both data sets resolved largely congruent, well-supported phylogenies for Alismatales although measures of internal discordance where higher for the A353 data. We discuss the implications of these findings for the design universal baits sets.
