## Supplementary material S1 for "A comparison of two universal angiosperm bait sets and the phylogenomics of Alismatales"

### Sheet: Supplemental-S1
Arabadopsis thaliana Araport11 name	Description	Synonym	target exon	mean target sequence length	#target sequences in design
AT1G03750	PTHR10799:SF65 - CHROMATIN MODIFICATION-RELATED PROTEIN EAF1	SWI2	3	467	158
AT1G04870	PTHR11006//PTHR11006:SF68 - PROTEIN ARGININE N-METHYLTRANSFERASE // PROTEIN ARGININE N-METHYLTRANSFERASE PRMT10	PRMT10	4	190	199
AT1G05055	K03142 - transcription initiation factor TFIIH subunit 2 (TFIIH2, GTF2H2, SSL1)	GTF2H2	3	368	173
AT1G07970	PTHR21780:SF0 - TRANSMEMBRANE PROTEIN 209		6	356	174
AT1G08460	PTHR10625:SF121 - HISTONE DEACETYLASE 8	HDA08	2	516	237
AT1G12370	PTHR10211:SF0 - PHOTOREPAIR, ISOFORM A	PHR1	2	320	229
AT1G15390	PTHR10458//PTHR10458:SF11 - PEPTIDE DEFORMYLASE // PEPTIDE DEFORMYLASE, MITOCHONDRIAL	PDF1A	3	227	201
AT1G17160	K00852 - ribokinase (rbsK, RBKS)		1	389	230
AT1G21370	KOG4533 - Uncharacterized conserved protein		1	294	187
AT1G43580	PTHR21290//PTHR21290:SF32 - SPHINGOMYELIN SYNTHETASE // SUBFAMILY NOT NAMED		1	344	163
AT1G49380	K07399 - cytochrome c biogenesis protein (resB, ccs1)		3	272	170
AT1G49540	K11374 - elongator complex protein 2 (ELP2)	ELP2	7	314	161
AT1G56345	5.4.99.26 - tRNA pseudouridine(65) synthase		2	282	180
AT1G57770	PTHR10668//PTHR10668:SF4 - PHYTOENE DEHYDROGENASE // FAD/NAD(P)-BINDING OXIDOREDUCTASE DOMAIN-CONTAINING PROTEIN		10	191	306
AT1G65030	Transducin/WD40 repeat-like superfamily protein		1	497	281
AT1G74640	PTHR26374//PTHR26374:SF200 - FAMILY NOT NAMED // ALPHA/BETA-HYDROLASES SUPERFAMILY PROTEIN		2	286	219
AT1G75350	K02909 - large subunit ribosomal protein L31 (RP-L31, rpmE)	emb2184	2	235	222
AT1G77930	PTHR24078//PTHR24078:SF231 - DNAJ HOMOLOG SUBFAMILY C MEMBER // CHAPERONE PROTEIN DNAJ		4	180	200
AT2G02590	PTHR36007:SF1 - TRANSPORT PROTEIN-RELATED		2	338	221
AT2G04560	2.4.1.182 - Lipid-A-disaccharide synthase	LpxB	6	235	144
AT2G19870	2.1.1.185 - 23S rRNA (guanosine(2251)-2'-O)-methyltransferase		1	402	234
AT2G20330	PTHR16017:SF0 - WD REPEAT-CONTAINING PROTEIN 70		7	300	164
AT2G20790	K19023 - AP-5 complex subunit mu-1 (AP5M1, MUDENG)		5	413	132
AT2G21370	2.7.1.51 - L-fuculokinase	XK-1	7	239	660
AT2G22650	PTHR13847:SF184 - FAD-DEPENDENT OXIDOREDUCTASE-LIKE PROTEIN		8	339	240
AT2G24830	PTHR23329//PTHR23329:SF2 - TUFTELIN-INTERACTING PROTEIN 11-RELATED // ZINC FINGER CCCH-TYPE WITH G PATCH DOMAIN-CONTAINING PROTEIN		4	390	248
AT2G26680	PTHR34203:SF2 - EXPRESSED PROTEIN		2	296	219
AT2G28605	PTHR31407//PTHR31407:SF3 - FAMILY NOT NAMED // PSBP DOMAIN-CONTAINING PROTEIN 2, CHLOROPLASTIC		2	237	213
AT2G30100	pentatricopeptide (PPR) repeat-containing protein		2	416	220
AT2G31840	PTHR34669//PTHR34669:SF1 - FAMILY NOT NAMED // MESOPHYLL-CELL RNAI LIBRARY LINE 7-LIKE PROTEIN	MRL7-L	3	297	223
AT2G31890	PTHR21228//PTHR21228:SF20 - FAST LEU-RICH DOMAIN-CONTAINING // SUBFAMILY NOT NAMED	RAP	3	418	242
AT2G31955	PTHR22960:SF0 - MOLYBDENUM COFACTOR BIOSYNTHESIS PROTEIN 1	CNX2	3	349	179
AT2G33450	PTHR13528:SF6 - 50S RIBOSOMAL PROTEIN L28, CHLOROPLASTIC	PRPL28	2	228	143
AT2G33610	PTHR12802//PTHR12802:SF44 - SWI/SNF COMPLEX-RELATED // SWI/SNF COMPLEX SUBUNIT SWI3B	SWI3B	3	368	233
AT2G34050	K07555 - ATP synthase mitochondrial F1 complex assembly factor 1 (ATPeAF1, ATPAF1, ATP11)		4	289	198
AT2G34460	PTHR15020//PTHR15020:SF11 - FLAVIN REDUCTASE-RELATED // UPF0659 PROTEIN YMR090W		3	271	203
AT2G34640	plastid transcriptionally active 12	PTAC12	2	260	134
AT2G34980	K03859 - phosphatidylinositol glycan, class C (PIGC, GPI2)	SETH1	1	303	214
AT2G37560	K02604 - origin recognition complex subunit 2 (ORC2)	ORC2	5	282	202
AT2G38020	PTHR12811//PTHR12811:SF0 - VACUOLAR PROTEIN SORTING VPS16 // VACUOLAR PROTEIN SORTING-ASSOCIATED PROTEIN 16 HOMOLOG	VCL1	3	289	121
AT2G38270	PTHR10293//PTHR10293:SF45 - GLUTAREDOXIN-RELATED PROTEIN // MONOTHIOL GLUTAREDOXIN-S16, CHLOROPLASTIC	CXIP2	2	471	233
AT2G40570	K15463 - tRNA A64-2'-O-ribosylphosphate transferase [EC:2.4.2.-] (RIT1)		1	255	161
AT2G40760	PTHR22778//PTHR22778:SF12 - OVARIAN CANCER GENE-2 PROTEIN-RELATED // RHODANESE-LIKE DOMAIN-CONTAINING PROTEIN 7		5	316	179
AT2G44660	2.4.1.265 - Dolichyl-P-Glc:Glc(1)Man(9)GlcNAc(2)-PP-dolichol alpha-1,3- glucosyltransferase / Dol-P-Glc:Glc(1)Man(9)GlcNAc(2)-PP-Dol alpha-1->3-glucosyltransferase		1	334	199
AT2G44760	dihydroorotate dehydrogenase (DUF3598)		5	418	266
AT2G46890	1.3.1.22 - 3-oxo-5-alpha-steroid 4-dehydrogenase (NADP(+)) / Cholestenone 5-alpha-reductase		2	260	239
AT3G01660	PTHR10108//PTHR10108:SF788 - METHYLTRANSFERASE // SUBFAMILY NOT NAMED		1	248	204
AT3G02300	PTHR22870//PTHR22870:SF170 - REGULATOR OF CHROMOSOME CONDENSATION // REGULATOR OF CHROMOSOME CONDENSATION FAMILY PROTEIN		6	418	191
AT3G02760	PTHR11476:SF7 - HISTIDYL-TRNA SYNTHETASE, ISOFORM D		4	282	202
AT3G03790	PTHR22870:SF175 - ANKYRIN REPEAT AND REGULATOR OF CHROMOSOME CONDENSATION (RCC1) DOMAIN-CONTAINING PROTEIN		6	288	115
AT3G04560	PTHR36749:SF1 - F7O18.3 PROTEIN		6	257	204
AT3G09180	K15170 - mediator of RNA polymerase II transcription subunit 27 (MED27)		3	320	179
AT3G15290	1.1.1.157 - 3-hydroxybutyryl-CoA dehydrogenase / BHBD		4	324	181
AT3G17810	1.3.1.2 - Dihydropyrimidine dehydrogenase (NADP(+)) / Dihydrouracil dehydrogenase (NADP+)	PYD1	2	264	135
AT3G25660	K02433 - aspartyl-tRNA(Asn)/glutamyl-tRNA(Gln) amidotransferase subunit A (gatA, QRSL1)		2	306	126
AT3G26580	PTHR36761:SF1 - GENOMIC DNA, CHROMOSOME 3, P1 CLONE:MFE16		3	206	158
AT3G47860	PTHR11430 - LIPOCALIN	CHL	5	273	231
AT3G51050	PTHR34284//PTHR34284:SF1 - FAMILY NOT NAMED // FG-GAP REPEAT-CONTAINING PROTEIN		13	451	238
AT3G54670	K06636 - structural maintenance of chromosome 1 (SMC1)	TTN8	15	377	208
AT4G00030	PF04755 - PAP_fibrillin (PAP_fibrillin)		1	269	251
AT4G01040	K17525 - chitinase domain-containing protein 1 (CHID1)		7	339	256
AT4G02485	2.1.1.229 - tRNA (carboxymethyluridine(34)-5-O)-methyltransferase / tRNA methyltransferase 9		4	289	191
AT4G03200	PTHR12145:SF11 - SPERMATOGENESIS-ASSOCIATED PROTEIN 20		6	241	183
AT4G24090	homer protein		2	244	211
AT4G24880	K13151 - snurportin-1 (SNUPN, RNUT1)		3	248	200
AT4G25290	PTHR10992:SF754 - DNA PHOTOLYASE		6	214	143
AT4G26980	RNI-like superfamily protein		6	366	282
AT4G27600	PTHR10584//PTHR10584:SF162 - SUGAR KINASE // SUBFAMILY NOT NAMED	NARA5	5	379	248
AT4G33030	3.13.1.1 - UDP-sulfoquinovose synthase / Sulfite:UDP-glucose sulfotransferase	SQD1	3	379	200
AT4G35910	K14169 - cytoplasmic tRNA 2-thiolation protein 2 (CTU2, NCS2)		3	346	172
AT4G36390	2.8.4.3 - tRNA-2-methylthio-N(6)-dimethylallyladenosine synthase / tRNA-i6A37 methylthiotransferase		3	328	192
AT4G36530	PTHR10992//PTHR10992:SF701 - ALPHA/BETA HYDROLASE FOLD-CONTAINING PROTEIN // SERINE HYDROLASE-RELATED		5	242	252
AT4G36650	PTHR11618//PTHR11618:SF26 - TRANSCRIPTION INITIATION FACTOR IIB-RELATED // SUBFAMILY NOT NAMED	PBRP	1	526	248
AT4G37030	membrane protein		8	417	204
AT4G38890	1.3.1.89 - tRNA-dihydrouridine(47) synthase (NAD(P)(+)) / tRNA-dihydrouridine synthase 3		7	281	186
AT5G01160	K15685 - E3 ubiquitin-protein ligase Hakai [EC:6.3.2.19] (CBLL1)		1	204	179
AT5G01310	K10863 - aprataxin [EC:3.-.-.-] (APTX)	APTX	3	296	173
AT5G02250	PTHR23355//PTHR23355:SF5 - RIBONUCLEASE // SUBFAMILY NOT NAMED	EMB2730	12	385	146
AT5G04520	PTHR21496:SF6 - 3-OXOACYL-[ACYL-CARRIER-PROTEIN] SYNTHASE-LIKE PROTEIN		2	230	141
AT5G06430	PTHR10438//PTHR10438:SF241 - THIOREDOXIN // SUBFAMILY NOT NAMED		1	198	168
AT5G06830	PTHR14894 - CDK5 REGULATORY SUBUNIT-ASSOCIATED PROTEIN 3		7	494	262
AT5G08060	furry		1	328	345
AT5G08720	PF03364 - Polyketide cyclase / dehydrase and lipid transport (Polyketide_cyc)		8	262	131
AT5G10460	PTHR19288//PTHR19288:SF3 - 4-NITROPHENYLPHOSPHATASE-RELATED // SUBFAMILY NOT NAMED		5	217	181
AT5G10920	4.3.2.1 - Argininosuccinate lyase / Omega-N-(L-arginino)succinate arginine-lyase		4	454	131
AT5G11980	PTHR21311:SF0 - CONSERVED OLIGOMERIC GOLGI COMPLEX SUBUNIT 8		7	297	88
AT5G13390	PTHR35313//PTHR35313:SF1 - FAMILY NOT NAMED // NO EXINE FORMATION 1	NEF1	2	538	162
AT5G13520	K01254 - leukotriene-A4 hydrolase (LTA4H)		3	324	196
AT5G14260	PTHR13271//PTHR13271:SF9 - UNCHARACTERIZED PUTATIVE METHYLTRANSFERASE // SUBFAMILY NOT NAMED		3	206	119
AT5G16210	PTHR32059:SF0 - LISH DOMAIN AND HEAT REPEAT-CONTAINING PROTEIN KIAA1468		12	219	162
AT5G39410	PTHR12286//PTHR12286:SF5 - UNCHARACTERIZED // SACCHAROPINE DEHYDROGENASE-LIKE OXIDOREDUCTASE		2	321	266
AT5G48330	PF00415//PF13540 - Regulator of chromosome condensation (RCC1) repeat (RCC1) // Regulator of chromosome condensation (RCC1) repeat (RCC1_2)	RUG2	3	312	148
AT5G49570	K01456 - peptide-N4-(N-acetyl-beta-glucosaminyl)asparagine amidase (E3.5.1.52, NGLY1, PNG1)	PNG1	13	315	219
AT5G56740	K11303 - histone acetyltransferase 1 (HAT1, KAT1)	HAG2	8	339	147
AT5G58760	K10140 - DNA damage-binding protein 2 (DDB2)	DDB2	8	247	143
AT5G64150	2.1.1.297 - Peptide chain release factor N(5)-glutamine methyltransferase / N(5)-glutamine S-adenosyl-L-methionine dependent methyltransferase		2	243	201
AT5G65860	2.1.1.2 - Guanidinoacetate N-methyltransferase		2	289	112
AT5G67530	K10598 - peptidyl-prolyl cis-trans isomerase-like 2 (PPIL2, CYC4, CHP60)	PUB49	9	88	287
