## Supplementary material S7 for "A comparison of two universal angiosperm bait sets and the phylogenomics of Alismatales"

### Sheet: gene_recovery (1)
		OzBaits		A353
sample	family	genes recovered	proportion of total	genes recovered	proportion of total	proportion - OzBaits vs A353
376416_Alisma_lanceolatum	ALISMATACEAE	74	0.755102	125	0.354108	2.13241
376417_Alisma_plantago_aquatica	ALISMATACEAE	77	0.785714	122	0.345609	2.27342
376460_Hydrocleys_nymphoides	ALISMATACEAE	78	0.795918	188	0.532578	1.49446
376488_Sagittaria_platyphylla	ALISMATACEAE	74	0.755102	164	0.464589	1.62531
376427_Aponogeton_bullosus	APONOGETONACEAE	87	0.887755	214	0.606232	1.46438
376428_Aponogeton_distachyos	APONOGETONACEAE	58	0.591837	27	0.0764873	7.73772
376429_Aponogeton_elongatus	APONOGETONACEAE	88	0.897959	163	0.461756	1.94466
376430_Aponogeton_tofus	APONOGETONACEAE	89	0.908163	195	0.552408	1.64401
376509_Zantedeschia_aethiopica	ARACEAE	88	0.897959	302	0.855524	1.0496
376510_Lemna_disperma	ARACEAE	87	0.887755	244	0.691218	1.28433
376511_Typhonium_alismifolium	ARACEAE	86	0.877551	226	0.640227	1.37069
376425_Amphibolis_antarctica	CYMODOCEACEAE	96	0.979592	276	0.78187	1.25288
376426_Amphibolis_griffithii	CYMODOCEACEAE	95	0.969388	296	0.838527	1.15606
376443_Cymodocea_rotundata	CYMODOCEACEAE	39	0.397959	50	0.141643	2.80959
376444_Cymodocea_serrulata	CYMODOCEACEAE	76	0.77551	146	0.413598	1.87503
376490_Syringodium_isoetifolium	CYMODOCEACEAE	93	0.94898	237	0.671388	1.41346
376492_Thalassodendron_ciliatum	CYMODOCEACEAE	95	0.969388	284	0.804533	1.20491
376493_Thalassodendron_pachyrhizum	CYMODOCEACEAE	89	0.908163	278	0.787535	1.15317
376431_Blyxa_aubertii	HYDROCHARITACEAE	76	0.77551	119	0.33711	2.30046
376432_Blyxa_octandra	HYDROCHARITACEAE	72	0.734694	131	0.371105	1.97975
376433_Blyxa_japonica	HYDROCHARITACEAE	86	0.877551	229	0.648725	1.35273
376434_Caldesia_oligococca	HYDROCHARITACEAE	60	0.612245	60	0.169972	3.60204
376445_Damasonium_minus	HYDROCHARITACEAE	27	0.27551	55	0.155807	1.76827
376446_Egeria_densa	HYDROCHARITACEAE	84	0.857143	231	0.654391	1.30983
376449_Halophila_australis	HYDROCHARITACEAE	14	0.142857	33	0.0934844	1.52814
376450_Halophila_capricorni	HYDROCHARITACEAE	83	0.846939	170	0.481586	1.75864
376451_Halophila_decipiens	HYDROCHARITACEAE	82	0.836735	166	0.470255	1.77932
376452_Halophila_minor	HYDROCHARITACEAE	75	0.765306	70	0.1983	3.85933
376453_Halophila_ovalis	HYDROCHARITACEAE	85	0.867347	174	0.492918	1.75962
376454_Halophila_decipiens	HYDROCHARITACEAE	86	0.877551	188	0.532578	1.64774
376455_Halophila_spinulosa	HYDROCHARITACEAE	82	0.836735	127	0.359773	2.32573
376456_Halophila_tricostata	HYDROCHARITACEAE	78	0.795918	82	0.232295	3.42633
376459_Hydrilla_verticillata	HYDROCHARITACEAE	77	0.785714	181	0.512748	1.53236
376461_Limnobium_laevigatum	HYDROCHARITACEAE	88	0.897959	231	0.654391	1.37221
376463_Najas_tenuifolia	HYDROCHARITACEAE	74	0.755102	166	0.470255	1.60573
376464_Ottelia_alismoides	HYDROCHARITACEAE	69	0.704082	160	0.453258	1.55338
376465_Ottelia_ovalifolia	HYDROCHARITACEAE	73	0.744898	57	0.161473	4.61314
376491_Thalassia_hemprichii	HYDROCHARITACEAE	94	0.959184	237	0.671388	1.42866
376503_Vallisneria_australis	HYDROCHARITACEAE	77	0.785714	174	0.492918	1.59401
376504_Vallisneria_caulescens	HYDROCHARITACEAE	92	0.938776	198	0.560907	1.67368
376506_Vallisneria_nana	HYDROCHARITACEAE	74	0.755102	296	0.838527	0.90051
376435_Cycnogeton_alcockia	JUNCAGINACEAE	94	0.959184	290	0.82153	1.16756
376436_Cycnogeton_dubium	JUNCAGINACEAE	86	0.877551	188	0.532578	1.64774
376437_Cycnogeton_huegelii	JUNCAGINACEAE	85	0.867347	140	0.396601	2.18695
376438_Cycnogeton_lineare	JUNCAGINACEAE	87	0.887755	207	0.586402	1.5139
376439_Cycnogeton_microtuberosum	JUNCAGINACEAE	91	0.928571	242	0.685552	1.35449
376441_Cycnogeton_procerum	JUNCAGINACEAE	93	0.94898	320	0.906516	1.04684
376494_Triglochin_hexagona	JUNCAGINACEAE	95	0.969388	268	0.759207	1.27684
376495_Triglochin_isingiana	JUNCAGINACEAE	89	0.908163	295	0.835694	1.08672
376496_Triglochin_longicarpa	JUNCAGINACEAE	86	0.877551	210	0.594901	1.47512
376497_Triglochin_minutissima	JUNCAGINACEAE	97	0.989796	242	0.685552	1.44379
376499_Triglochin_nana	JUNCAGINACEAE	91	0.928571	289	0.818697	1.13421
376500_Triglochin_stowardii	JUNCAGINACEAE	90	0.918367	298	0.844193	1.08786
376501_Triglochin_trichophora	JUNCAGINACEAE	88	0.897959	252	0.713881	1.25786
376502_Triglochin_turrifera	JUNCAGINACEAE	73	0.744898	251	0.711048	1.04761
376462_Maundia_triglochinoides	MAUNDIACEAE	85	0.867347	185	0.524079	1.65499
376466_Posidonia_angustifolia	POSIDONIACEAE	96	0.979592	204	0.577904	1.69508
376467_Posidonia_australis	POSIDONIACEAE	97	0.989796	193	0.546742	1.81035
376468_Posidonia_coriacea	POSIDONIACEAE	96	0.979592	222	0.628895	1.55764
376469_Posidonia_denhartogii	POSIDONIACEAE	94	0.959184	164	0.464589	2.06458
376470_Posidonia_ostenfeldii	POSIDONIACEAE	95	0.969388	158	0.447592	2.16578
376471_Posidonia_robertsoniae	POSIDONIACEAE	95	0.969388	221	0.626062	1.54839
376472_Posidonia_sinuosa	POSIDONIACEAE	96	0.979592	185	0.524079	1.86917
376418_Althenia_australis	POTAMAGETONACEAE	92	0.938776	268	0.759207	1.23652
376419_Althenia_bilocularis	POTAMAGETONACEAE	87	0.887755	112	0.31728	2.79801
376420_Althenia_cylindrocarpa	POTAMAGETONACEAE	88	0.897959	240	0.679887	1.32075
376421_Althenia_marina	POTAMAGETONACEAE	92	0.938776	288	0.815864	1.15065
376422_Althenia_patentifolia	POTAMAGETONACEAE	89	0.908163	273	0.773371	1.17429
376423_Althenia_preissii	POTAMAGETONACEAE	87	0.887755	228	0.645892	1.37446
376424_Althenia_sp	POTAMAGETONACEAE	86	0.877551	260	0.736544	1.19144
376473_Potamogeton_australiensis	POTAMAGETONACEAE	88	0.897959	239	0.677054	1.32627
376474_Potamogeton_crispus	POTAMAGETONACEAE	85	0.867347	193	0.546742	1.58639
376475_Potamogeton_drummondii	POTAMAGETONACEAE	90	0.918367	266	0.753541	1.21874
376476_Potamogeton_ochreatus	POTAMAGETONACEAE	90	0.918367	249	0.705382	1.30194
376477_Potamogeton_octandrus	POTAMAGETONACEAE	88	0.897959	146	0.413598	2.17109
376478_Potamogeton_perfoliatus	POTAMAGETONACEAE	85	0.867347	223	0.631728	1.37298
376479_Potamogeton_reduncus	POTAMAGETONACEAE	88	0.897959	202	0.572238	1.56921
376480_Potamogeton_sulcatus	POTAMAGETONACEAE	91	0.928571	246	0.696884	1.33246
376481_Potamogeton_tepperi	POTAMAGETONACEAE	92	0.938776	289	0.818697	1.14667
376482_Potamogeton_tricarinatus	POTAMAGETONACEAE	91	0.928571	291	0.824363	1.12641
376489_Stuckenia_pectinata	POTAMAGETONACEAE	91	0.928571	297	0.84136	1.10366
376505_Zannichellia_palustris	POTAMAGETONACEAE	92	0.938776	194	0.549575	1.70818
376483_Ruppia_maritima	RUPPIACEAE	93	0.94898	280	0.793201	1.19639
376484_Ruppia_megacarpa	RUPPIACEAE	94	0.959184	280	0.793201	1.20926
376485_Ruppia_polycarpa	RUPPIACEAE	93	0.94898	280	0.793201	1.19639
376486_Ruppia_sp	RUPPIACEAE	75	0.765306	137	0.388102	1.97192
376487_Ruppia_tuberosa	RUPPIACEAE	80	0.816327	155	0.439093	1.85912
376457_Heterozostera_nigricaulis	ZOSTERACEAE	92	0.938776	285	0.807365	1.16276
376458_Heterozostera_polychlamys	ZOSTERACEAE	92	0.938776	278	0.787535	1.19204
376507_Zostera_muelleri	ZOSTERACEAE	86	0.877551	172	0.487252	1.80102
376505_Vallisneria_nana
