## Supplementary material S9 for "A comparison of two universal angiosperm bait sets and the phylogenomics of Alismatales": partition.txt

DNA	4471_Ge = 1-743
DNA	4471_GF = 744-1948
DNA	4471_NT = 1949-2278
DNA	4527_Ge = 2279-3950
DNA	4527_GF = 3951-5821
DNA	4527_NT = 5822-7105
DNA	4691_Ge = 7106-7700
DNA	4691_GF = 7701-8555
DNA	4691_NT = 8556-9026
DNA	4724_Ge = 9027-9763
DNA	4724_GF = 9764-10596
DNA	4724_NT = 10597-11169
DNA	4757_Ge = 11170-11686
DNA	4757_GF = 11687-12568
DNA	4757_NT = 12569-12949
DNA	4793_Ge = 12950-13519
DNA	4793_GF = 13520-14351
DNA	4793_NT = 14352-14834
DNA	4796_Ge = 14835-15385
DNA	4796_GF = 15386-16434
DNA	4796_NT = 16435-16887
DNA	4802_Ge = 16888-18254
DNA	4802_GF = 18255-19950
DNA	4802_NT = 19951-20763
DNA	4806_Ge = 20764-21671
DNA	4806_GF = 21672-22997
DNA	4806_NT = 22998-23507
DNA	4848_Ge = 23508-24486
DNA	4848_GF = 24487-25581
DNA	4848_NT = 25582-26493
DNA	4893_Ge = 26494-27311
DNA	4893_GF = 27312-28414
DNA	4893_NT = 28415-28903
DNA	4932_Ge = 28904-30115
DNA	4932_GF = 30116-31574
DNA	4932_NT = 31575-32501
DNA	4942_Ge = 32502-33483
DNA	4942_GF = 33484-34783
DNA	4942_NT = 34784-35554
DNA	4951_Ge = 35555-36058
DNA	4951_GF = 36059-36774
DNA	4951_NT = 36775-37284
DNA	4954_Ge = 37285-38142
DNA	4954_GF = 38143-39203
DNA	4954_NT = 39204-39908
DNA	4989_Ge = 39909-40764
DNA	4989_GF = 40765-41821
DNA	4989_NT = 41822-42445
DNA	4992_Ge = 42446-44236
DNA	4992_GF = 44237-46180
DNA	4992_NT = 46181-47293
DNA	5018_Ge = 47294-48548
DNA	5018_GF = 48549-50157
DNA	5018_NT = 50158-50895
DNA	5032_Ge = 50896-51394
DNA	5032_GF = 51395-52265
DNA	5032_NT = 52266-52538
DNA	5034_Ge = 52539-53443
DNA	5034_GF = 53444-54611
DNA	5034_NT = 54612-55298
DNA	5038_Ge = 55299-55636
DNA	5038_GF = 55637-56378
DNA	5038_NT = 56379-56627
DNA	5064_Ge = 56628-56932
DNA	5064_GF = 56933-57555
DNA	5064_NT = 57556-57774
DNA	5090_Ge = 57775-58879
DNA	5090_GF = 58880-60420
DNA	5090_NT = 60421-60918
DNA	5116_Ge = 60919-61360
DNA	5116_GF = 61361-62115
DNA	5116_NT = 62116-62499
DNA	5123_Ge = 62500-63295
DNA	5123_GF = 63296-64281
DNA	5123_NT = 64282-64893
DNA	5131_Ge = 64894-65543
DNA	5131_GF = 65544-66511
DNA	5131_NT = 66512-67138
DNA	5138_Ge = 67139-67800
DNA	5138_GF = 67801-68918
DNA	5138_NT = 68919-69551
DNA	5162_Ge = 69552-70324
DNA	5162_GF = 70325-71375
DNA	5162_NT = 71376-72095
DNA	5163_Ge = 72096-73855
DNA	5163_GF = 73856-75725
DNA	5163_NT = 75726-76868
DNA	5168_Ge = 76869-77252
DNA	5168_GF = 77253-78006
DNA	5168_NT = 78007-78396
DNA	5177_Ge = 78397-79174
DNA	5177_GF = 79175-80199
DNA	5177_NT = 80200-80805
DNA	5188_Ge = 80806-81448
DNA	5188_GF = 81449-82348
DNA	5188_NT = 82349-82843
DNA	5200_Ge = 82844-83909
DNA	5200_GF = 83910-85273
DNA	5200_NT = 85274-85795
DNA	5206_Ge = 85796-86529
DNA	5206_GF = 86530-87596
DNA	5206_NT = 87597-88004
DNA	5220_Ge = 88005-88379
DNA	5220_GF = 88380-89122
DNA	5220_NT = 89123-89518
DNA	5257_Ge = 89519-90511
DNA	5257_GF = 90512-91904
DNA	5257_NT = 91905-92657
DNA	5264_Ge = 92658-93943
DNA	5264_GF = 93944-95661
DNA	5264_NT = 95662-96693
DNA	5271_Ge = 96694-96894
DNA	5271_GF = 96895-97477
DNA	5271_NT = 97478-97678
DNA	5273_Ge = 97679-98211
DNA	5273_GF = 98212-99043
DNA	5273_NT = 99044-99487
DNA	5280_Ge = 99488-100767
DNA	5280_GF = 100768-102429
DNA	5280_NT = 102430-103356
DNA	5296_Ge = 103357-104545
DNA	5296_GF = 104546-106108
DNA	5296_NT = 106109-106975
DNA	5299_Ge = 106976-107499
DNA	5299_GF = 107500-108215
DNA	5299_NT = 108216-108512
DNA	5304_Ge = 108513-108743
DNA	5304_GF = 108744-109416
DNA	5304_NT = 109417-109659
DNA	5318_Ge = 109660-110354
DNA	5318_GF = 110355-111489
DNA	5318_NT = 111490-111930
DNA	5326_Ge = 111931-113194
DNA	5326_GF = 113195-114530
DNA	5326_NT = 114531-115643
DNA	5328_Ge = 115644-116136
DNA	5328_GF = 116137-117024
DNA	5328_NT = 117025-117519
DNA	5333_Ge = 117520-119900
DNA	5333_GF = 119901-122352
DNA	5333_NT = 122353-124731
DNA	5335_Ge = 124732-125971
DNA	5335_GF = 125972-127634
DNA	5335_NT = 127635-128240
DNA	5339_Ge = 128241-128537
DNA	5339_GF = 128538-129134
DNA	5339_NT = 129135-129353
DNA	5343_Ge = 129354-130178
DNA	5343_GF = 130179-131163
DNA	5343_NT = 131164-131868
DNA	5347_Ge = 131869-132198
DNA	5347_GF = 132199-132825
DNA	5347_NT = 132826-133050
DNA	5355_Ge = 133051-133353
DNA	5355_GF = 133354-134034
DNA	5355_NT = 134035-134334
DNA	5357_Ge = 134335-134723
DNA	5357_GF = 134724-135395
DNA	5357_NT = 135396-135743
DNA	5366_Ge = 135744-136568
DNA	5366_GF = 136569-137622
DNA	5366_NT = 137623-138054
DNA	5398_Ge = 138055-140833
DNA	5398_GF = 140834-143894
DNA	5398_NT = 143895-145193
DNA	5404_Ge = 145194-145791
DNA	5404_GF = 145792-146697
DNA	5404_NT = 146698-147069
DNA	5406_Ge = 147070-149888
DNA	5406_GF = 149889-153019
DNA	5406_NT = 153020-154510
DNA	5421_Ge = 154511-155357
DNA	5421_GF = 155358-156559
DNA	5421_NT = 156560-157039
DNA	5426_Ge = 157040-159111
DNA	5426_GF = 159112-161487
DNA	5426_NT = 161488-162972
DNA	5427_Ge = 162973-163339
DNA	5427_GF = 163340-163914
DNA	5427_NT = 163915-164337
DNA	5428_Ge = 164338-164847
DNA	5428_GF = 164848-165462
DNA	5428_NT = 165463-165972
DNA	5430_Ge = 165973-166777
DNA	5430_GF = 166778-168096
DNA	5430_NT = 168097-168498
DNA	5434_Ge = 168499-169368
DNA	5434_GF = 169369-170584
DNA	5434_NT = 170585-171244
DNA	5449_Ge = 171245-173188
DNA	5449_GF = 173189-175349
DNA	5449_NT = 175350-176390
DNA	5454_Ge = 176391-179040
DNA	5454_GF = 179041-182177
DNA	5454_NT = 182178-183164
DNA	5460_Ge = 183165-183542
DNA	5460_GF = 183543-184471
DNA	5460_NT = 184472-184747
DNA	5463_Ge = 184748-185319
DNA	5463_GF = 185320-186246
DNA	5463_NT = 186247-186627
DNA	5464_Ge = 186628-186835
DNA	5464_GF = 186836-187491
DNA	5464_NT = 187492-187803
DNA	5469_Ge = 187804-188357
DNA	5469_GF = 188358-189086
DNA	5469_NT = 189087-189446
DNA	5489_Ge = 189447-189817
DNA	5489_GF = 189818-190703
DNA	5489_NT = 190704-191090
DNA	5502_Ge = 191091-191794
DNA	5502_GF = 191795-192688
DNA	5502_NT = 192689-193081
DNA	5513_Ge = 193082-193291
DNA	5513_GF = 193292-194016
DNA	5513_NT = 194017-194226
DNA	5528_Ge = 194227-194732
DNA	5528_GF = 194733-195811
DNA	5528_NT = 195812-196174
DNA	5536_Ge = 196175-196794
DNA	5536_GF = 196795-197731
DNA	5536_NT = 197732-198079
DNA	5551_Ge = 198080-199066
DNA	5551_GF = 199067-200431
DNA	5551_NT = 200432-201052
DNA	5554_Ge = 201053-202072
DNA	5554_GF = 202073-203371
DNA	5554_NT = 203372-204031
DNA	5562_Ge = 204032-204137
DNA	5562_GF = 204138-204807
DNA	5562_NT = 204808-204909
DNA	5578_Ge = 204910-205208
DNA	5578_GF = 205209-205838
DNA	5578_NT = 205839-206030
DNA	5594_Ge = 206031-206681
DNA	5594_GF = 206682-207692
DNA	5594_NT = 207693-208340
DNA	5596_Ge = 208341-209653
DNA	5596_GF = 209654-211229
DNA	5596_NT = 211230-212399
DNA	5599_Ge = 212400-212985
DNA	5599_GF = 212986-214198
DNA	5599_NT = 214199-214450
DNA	5614_Ge = 214451-216453
DNA	5614_GF = 216454-218424
DNA	5614_NT = 218425-219819
DNA	5620_Ge = 219820-220773
DNA	5620_GF = 220774-222047
DNA	5620_NT = 222048-223001
DNA	5634_Ge = 223002-223439
DNA	5634_GF = 223440-224329
DNA	5634_NT = 224330-224692
DNA	5639_Ge = 224693-225543
DNA	5639_GF = 225544-226661
DNA	5639_NT = 226662-227255
DNA	5656_Ge = 227256-227550
DNA	5656_GF = 227551-228150
DNA	5656_NT = 228151-228354
DNA	5664_Ge = 228355-229634
DNA	5664_GF = 229635-231074
DNA	5664_NT = 231075-231818
DNA	5670_Ge = 231819-233036
DNA	5670_GF = 233037-234479
DNA	5670_NT = 234480-235232
DNA	5699_Ge = 235233-236033
DNA	5699_GF = 236034-237189
DNA	5699_NT = 237190-237555
DNA	5702_Ge = 237556-238568
DNA	5702_GF = 238569-239804
DNA	5702_NT = 239805-240569
DNA	5716_Ge = 240570-240877
DNA	5716_GF = 240878-241572
DNA	5716_NT = 241573-241779
DNA	5721_Ge = 241780-242911
DNA	5721_GF = 242912-244494
DNA	5721_NT = 244495-244992
DNA	5733_Ge = 244993-245191
DNA	5733_GF = 245192-245806
DNA	5733_NT = 245807-246007
DNA	5744_Ge = 246008-246788
DNA	5744_GF = 246789-247895
DNA	5744_NT = 247896-248252
DNA	5770_Ge = 248253-248591
DNA	5770_GF = 248592-249193
DNA	5770_NT = 249194-249445
DNA	5772_Ge = 249446-249817
DNA	5772_GF = 249818-250442
DNA	5772_NT = 250443-250811
DNA	5791_Ge = 250812-251244
DNA	5791_GF = 251245-252081
DNA	5791_NT = 252082-252390
DNA	5802_Ge = 252391-252744
DNA	5802_GF = 252745-253341
DNA	5802_NT = 253342-253605
DNA	5815_Ge = 253606-254247
DNA	5815_GF = 254248-255226
DNA	5815_NT = 255227-255673
DNA	5816_Ge = 255674-255949
DNA	5816_GF = 255950-256628
DNA	5816_NT = 256629-256904
DNA	5821_Ge = 256905-257569
DNA	5821_GF = 257570-258497
DNA	5821_NT = 258498-259019
DNA	5840_Ge = 259020-260572
DNA	5840_GF = 260573-262462
DNA	5840_NT = 262463-263293
DNA	5841_Ge = 263294-263927
DNA	5841_GF = 263928-264837
DNA	5841_NT = 264838-265251
DNA	5842_Ge = 265252-265428
DNA	5842_GF = 265429-266004
DNA	5842_NT = 266005-266181
DNA	5849_Ge = 266182-266705
DNA	5849_GF = 266706-267600
DNA	5849_NT = 267601-267990
DNA	5853_Ge = 267991-268620
DNA	5853_GF = 268621-269442
DNA	5853_NT = 269443-269994
DNA	5857_Ge = 269995-270925
DNA	5857_GF = 270926-272251
DNA	5857_NT = 272252-272908
DNA	5858_Ge = 272909-273561
DNA	5858_GF = 273562-274590
DNA	5858_NT = 274591-275187
DNA	5859_Ge = 275188-275817
DNA	5859_GF = 275818-276628
DNA	5859_NT = 276629-277249
DNA	5865_Ge = 277250-278059
DNA	5865_GF = 278060-279056
DNA	5865_NT = 279057-279794
DNA	5866_Ge = 279795-280245
DNA	5866_GF = 280246-280883
DNA	5866_NT = 280884-281069
DNA	5870_Ge = 281070-281529
DNA	5870_GF = 281530-282523
DNA	5870_NT = 282524-282697
DNA	5893_Ge = 282698-283259
DNA	5893_GF = 283260-284373
DNA	5893_NT = 284374-284742
DNA	5894_Ge = 284743-285017
DNA	5894_GF = 285018-285744
DNA	5894_NT = 285745-286089
DNA	5899_Ge = 286090-286623
DNA	5899_GF = 286624-287285
DNA	5899_NT = 287286-287612
DNA	5910_Ge = 287613-288326
DNA	5910_GF = 288327-289366
DNA	5910_NT = 289367-290080
DNA	5913_Ge = 290081-291202
DNA	5913_GF = 291203-292865
DNA	5913_NT = 292866-293933
DNA	5918_Ge = 293934-294116
DNA	5918_GF = 294117-294715
DNA	5918_NT = 294716-295003
DNA	5919_Ge = 295004-295453
DNA	5919_GF = 295454-296101
DNA	5919_NT = 296102-296548
DNA	5921_Ge = 296549-297133
DNA	5921_GF = 297134-298090
DNA	5921_NT = 298091-298609
DNA	5922_Ge = 298610-300849
DNA	5922_GF = 300850-303540
DNA	5922_NT = 303541-304992
DNA	5926_Ge = 304993-305737
DNA	5926_GF = 305738-306774
DNA	5926_NT = 306775-307077
DNA	5933_Ge = 307078-308084
DNA	5933_GF = 308085-309377
DNA	5933_NT = 309378-310145
DNA	5936_Ge = 310146-311338
DNA	5936_GF = 311339-312989
DNA	5936_NT = 312990-313364
DNA	5940_Ge = 313365-314198
DNA	5940_GF = 314199-315387
DNA	5940_NT = 315388-316218
DNA	5941_Ge = 316219-316656
DNA	5941_GF = 316657-317320
DNA	5941_NT = 317321-317674
DNA	5942_Ge = 317675-318238
DNA	5942_GF = 318239-319216
DNA	5942_NT = 319217-319780
DNA	5943_Ge = 319781-320307
DNA	5943_GF = 320308-321258
DNA	5943_NT = 321259-321759
DNA	5944_Ge = 321760-322313
DNA	5944_GF = 322314-323168
DNA	5944_NT = 323169-323681
DNA	5945_Ge = 323682-325070
DNA	5945_GF = 325071-326669
DNA	5945_NT = 326670-327446
DNA	5949_Ge = 327447-328206
DNA	5949_GF = 328207-329438
DNA	5949_NT = 329439-329951
DNA	5950_Ge = 329952-331087
DNA	5950_GF = 331088-332537
DNA	5950_NT = 332538-333197
DNA	5958_Ge = 333198-333551
DNA	5958_GF = 333552-334187
DNA	5958_NT = 334188-334538
DNA	5960_Ge = 334539-335258
DNA	5960_GF = 335259-336273
DNA	5960_NT = 336274-336873
DNA	5968_Ge = 336874-337584
DNA	5968_GF = 337585-338631
DNA	5968_NT = 338632-338952
DNA	5974_Ge = 338953-339902
DNA	5974_GF = 339903-341162
DNA	5974_NT = 341163-341756
DNA	5977_Ge = 341757-342317
DNA	5977_GF = 342318-343126
DNA	5977_NT = 343127-343486
DNA	5980_Ge = 343487-343963
DNA	5980_GF = 343964-344967
DNA	5980_NT = 344968-345354
DNA	5981_Ge = 345355-346171
DNA	5981_GF = 346172-347429
DNA	5981_NT = 347430-348038
DNA	5990_Ge = 348039-348642
DNA	5990_GF = 348643-349638
DNA	5990_NT = 349639-350049
DNA	6000_Ge = 350050-350931
DNA	6000_GF = 350932-351984
DNA	6000_NT = 351985-352335
DNA	6003_Ge = 352336-352578
DNA	6003_GF = 352579-353250
DNA	6003_NT = 353251-353490
DNA	6004_Ge = 353491-354266
DNA	6004_GF = 354267-355454
DNA	6004_NT = 355455-355829
DNA	6016_Ge = 355830-357457
DNA	6016_GF = 357458-359574
DNA	6016_NT = 359575-360462
DNA	6026_Ge = 360463-361770
DNA	6026_GF = 361771-363383
DNA	6026_NT = 363384-364112
DNA	6029_Ge = 364113-364422
DNA	6029_GF = 364423-365257
DNA	6029_NT = 365258-365464
DNA	6034_Ge = 365465-366260
DNA	6034_GF = 366261-367255
DNA	6034_NT = 367256-367633
DNA	6036_Ge = 367634-369174
DNA	6036_GF = 369175-370944
DNA	6036_NT = 370945-372072
DNA	6038_Ge = 372073-372849
DNA	6038_GF = 372850-374076
DNA	6038_NT = 374077-374355
DNA	6041_Ge = 374356-374892
DNA	6041_GF = 374893-375693
DNA	6041_NT = 375694-376125
DNA	6050_Ge = 376126-376883
DNA	6050_GF = 376884-377822
DNA	6050_NT = 377823-378188
DNA	6051_Ge = 378189-379424
DNA	6051_GF = 379425-381071
DNA	6051_NT = 381072-382259
DNA	6056_Ge = 382260-382614
DNA	6056_GF = 382615-383176
DNA	6056_NT = 383177-383464
DNA	6068_Ge = 383465-383772
DNA	6068_GF = 383773-384424
DNA	6068_NT = 384425-384646
DNA	6072_Ge = 384647-385260
DNA	6072_GF = 385261-386140
DNA	6072_NT = 386141-386368
DNA	6098_Ge = 386369-387783
DNA	6098_GF = 387784-389567
DNA	6098_NT = 389568-390467
DNA	6110_Ge = 390468-390847
DNA	6110_GF = 390848-391610
DNA	6110_NT = 391611-391976
DNA	6114_Ge = 391977-392471
DNA	6114_GF = 392472-393479
DNA	6114_NT = 393480-393830
DNA	6119_Ge = 393831-397129
DNA	6119_GF = 397130-400698
DNA	6119_NT = 400699-402951
DNA	6128_Ge = 402952-403911
DNA	6128_GF = 403912-405506
DNA	6128_NT = 405507-405896
DNA	6130_Ge = 405897-406223
DNA	6130_GF = 406224-406838
DNA	6130_NT = 406839-407084
DNA	6139_Ge = 407085-408577
DNA	6139_GF = 408578-410283
DNA	6139_NT = 410284-411189
DNA	6148_Ge = 411190-411534
DNA	6148_GF = 411535-412111
DNA	6148_NT = 412112-412432
DNA	6150_Ge = 412433-412884
DNA	6150_GF = 412885-413430
DNA	6150_NT = 413431-413787
DNA	6164_Ge = 413788-414236
DNA	6164_GF = 414237-414924
DNA	6164_NT = 414925-415275
DNA	6175_Ge = 415276-417021
DNA	6175_GF = 417022-419278
DNA	6175_NT = 419279-420496
DNA	6176_Ge = 420497-422319
DNA	6176_GF = 422320-424372
DNA	6176_NT = 424373-425260
DNA	6198_Ge = 425261-426149
DNA	6198_GF = 426150-427512
DNA	6198_NT = 427513-427929
DNA	6216_Ge = 427930-428376
DNA	6216_GF = 428377-429157
DNA	6216_NT = 429158-429382
DNA	6226_Ge = 429383-430013
DNA	6226_GF = 430014-431094
DNA	6226_NT = 431095-431454
DNA	6227_Ge = 431455-431781
DNA	6227_GF = 431782-432543
DNA	6227_NT = 432544-432780
DNA	6238_Ge = 432781-433540
DNA	6238_GF = 433541-434661
DNA	6238_NT = 434662-435309
DNA	6258_Ge = 435310-436098
DNA	6258_GF = 436099-437260
DNA	6258_NT = 437261-437833
DNA	6265_Ge = 437834-438118
DNA	6265_GF = 438119-438835
DNA	6265_NT = 438836-439015
DNA	6270_GF = 439016-439558
DNA	6274_Ge = 439559-440272
DNA	6274_GF = 440273-441385
DNA	6274_NT = 441386-441913
DNA	6282_Ge = 441914-442434
DNA	6282_GF = 442435-443288
DNA	6282_NT = 443289-443552
DNA	6284_Ge = 443553-444395
DNA	6284_GF = 444396-445677
DNA	6284_NT = 445678-446475
DNA	6295_Ge = 446476-447729
DNA	6295_GF = 447730-449251
DNA	6295_NT = 449252-450442
DNA	6298_Ge = 450443-451459
DNA	6298_GF = 451460-452777
DNA	6298_NT = 452778-453230
DNA	6299_Ge = 453231-453759
DNA	6299_GF = 453760-454659
DNA	6299_NT = 454660-455064
DNA	6303_Ge = 455065-455743
DNA	6303_GF = 455744-456895
DNA	6303_NT = 456896-457261
DNA	6318_Ge = 457262-457929
DNA	6318_GF = 457930-458825
DNA	6318_NT = 458826-459353
DNA	6320_Ge = 459354-460875
DNA	6320_GF = 460876-462657
DNA	6320_NT = 462658-463422
DNA	6363_Ge = 463423-464297
DNA	6363_GF = 464298-465490
DNA	6363_NT = 465491-466219
DNA	6366_Ge = 466220-466579
DNA	6366_GF = 466580-467423
DNA	6366_NT = 467424-467744
DNA	6373_Ge = 467745-468977
DNA	6373_GF = 468978-470541
DNA	6373_NT = 470542-471183
DNA	6376_Ge = 471184-472486
DNA	6376_GF = 472487-474141
DNA	6376_NT = 474142-474630
DNA	6378_Ge = 474631-475032
DNA	6378_GF = 475033-475763
DNA	6378_NT = 475764-476051
DNA	6379_Ge = 476052-476348
DNA	6379_GF = 476349-477099
DNA	6379_NT = 477100-477312
DNA	6383_Ge = 477313-478289
DNA	6383_GF = 478290-479791
DNA	6383_NT = 479792-480196
DNA	6384_Ge = 480197-480496
DNA	6384_GF = 480497-481147
DNA	6384_NT = 481148-481360
DNA	6387_Ge = 481361-482151
DNA	6387_GF = 482152-483326
DNA	6387_NT = 483327-484118
DNA	6389_Ge = 484119-485139
DNA	6389_GF = 485140-486551
DNA	6389_NT = 486552-487166
DNA	6393_Ge = 487167-487489
DNA	6393_GF = 487490-488164
DNA	6393_NT = 488165-488368
DNA	6398_Ge = 488369-488713
DNA	6398_GF = 488714-489224
DNA	6398_NT = 489225-489458
DNA	6401_Ge = 489459-490001
DNA	6401_GF = 490002-490929
DNA	6401_NT = 490930-491469
DNA	6404_Ge = 491470-492016
DNA	6404_GF = 492017-492975
DNA	6404_NT = 492976-493368
DNA	6405_Ge = 493369-494278
DNA	6405_GF = 494279-495572
DNA	6405_NT = 495573-496223
DNA	6407_Ge = 496224-496513
DNA	6407_GF = 496514-497364
DNA	6407_NT = 497365-497700
DNA	6412_Ge = 497701-498264
DNA	6412_GF = 498265-499226
DNA	6412_NT = 499227-499805
DNA	6420_Ge = 499806-500441
DNA	6420_GF = 500442-501303
DNA	6420_NT = 501304-501858
DNA	6432_Ge = 501859-502268
DNA	6432_GF = 502269-503037
DNA	6432_NT = 503038-503436
DNA	6439_Ge = 503437-504361
DNA	6439_GF = 504362-505700
DNA	6439_NT = 505701-506171
DNA	6447_Ge = 506172-506953
DNA	6447_GF = 506954-508254
DNA	6447_NT = 508255-508659
DNA	6448_Ge = 508660-508775
DNA	6448_GF = 508776-509310
DNA	6448_NT = 509311-509502
DNA	6450_Ge = 509503-510992
DNA	6450_GF = 510993-512670
DNA	6450_NT = 512671-513654
DNA	6454_Ge = 513655-514083
DNA	6454_GF = 514084-515218
DNA	6454_NT = 515219-515572
DNA	6458_Ge = 515573-516678
DNA	6458_GF = 516679-518141
DNA	6458_NT = 518142-518567
DNA	6459_Ge = 518568-518971
DNA	6459_GF = 518972-519672
DNA	6459_NT = 519673-520062
DNA	6460_Ge = 520063-520753
DNA	6460_GF = 520754-521838
DNA	6460_NT = 521839-522456
DNA	6462_Ge = 522457-523460
DNA	6462_GF = 523461-524701
DNA	6462_NT = 524702-525295
DNA	6483_Ge = 525296-526165
DNA	6483_GF = 526166-527240
DNA	6483_NT = 527241-527684
DNA	6487_Ge = 527685-529862
DNA	6487_GF = 529863-532255
DNA	6487_NT = 532256-533860
DNA	6488_Ge = 533861-534455
DNA	6488_GF = 534456-535387
DNA	6488_NT = 535388-535645
DNA	6492_Ge = 535646-536496
DNA	6492_GF = 536497-537807
DNA	6492_NT = 537808-538221
DNA	6494_Ge = 538222-539888
DNA	6494_GF = 539889-541793
DNA	6494_NT = 541794-542972
DNA	6496_Ge = 542973-544426
DNA	6496_GF = 544427-546277
DNA	6496_NT = 546278-546925
DNA	6498_Ge = 546926-547213
DNA	6498_GF = 547214-548057
DNA	6498_NT = 548058-548342
DNA	6500_Ge = 548343-549840
DNA	6500_GF = 549841-551541
DNA	6500_NT = 551542-552777
DNA	6506_Ge = 552778-553624
DNA	6506_GF = 553625-554936
DNA	6506_NT = 554937-555383
DNA	6507_Ge = 555384-555642
DNA	6507_GF = 555643-556193
DNA	6507_NT = 556194-556343
DNA	6527_Ge = 556344-557550
DNA	6527_GF = 557551-559355
DNA	6527_NT = 559356-560126
DNA	6528_Ge = 560127-560613
DNA	6528_GF = 560614-561315
DNA	6528_NT = 561316-561687
DNA	6531_Ge = 561688-561813
DNA	6531_GF = 561814-562452
DNA	6531_NT = 562453-562569
DNA	6532_Ge = 562570-562918
DNA	6532_GF = 562919-563824
DNA	6532_NT = 563825-564034
DNA	6533_Ge = 564035-565512
DNA	6533_GF = 565513-567342
DNA	6533_NT = 567343-568194
DNA	6538_Ge = 568195-569036
DNA	6538_GF = 569037-570088
DNA	6538_NT = 570089-570676
DNA	6540_Ge = 570677-570836
DNA	6540_GF = 570837-571453
DNA	6540_NT = 571454-571591
DNA	6544_Ge = 571592-572243
DNA	6544_GF = 572244-573165
DNA	6544_NT = 573166-573732
DNA	6550_Ge = 573733-574002
DNA	6550_GF = 574003-574547
DNA	6550_NT = 574548-574814
DNA	6552_Ge = 574815-575117
DNA	6552_GF = 575118-575708
DNA	6552_NT = 575709-575957
DNA	6559_Ge = 575958-576379
DNA	6559_GF = 576380-577192
DNA	6559_NT = 577193-577570
DNA	6563_Ge = 577571-578260
DNA	6563_GF = 578261-579159
DNA	6563_NT = 579160-579699
DNA	6570_Ge = 579700-580497
DNA	6570_GF = 580498-581674
DNA	6570_NT = 581675-582271
DNA	6572_Ge = 582272-582514
DNA	6572_GF = 582515-583305
DNA	6572_NT = 583306-583614
DNA	6601_Ge = 583615-584079
DNA	6601_GF = 584080-584855
DNA	6601_NT = 584856-585161
DNA	6620_Ge = 585162-585644
DNA	6620_GF = 585645-586378
DNA	6620_NT = 586379-586858
DNA	6631_Ge = 586859-587155
DNA	6631_GF = 587156-587677
DNA	6631_NT = 587678-587872
DNA	6639_Ge = 587873-588696
DNA	6639_GF = 588697-589900
DNA	6639_NT = 589901-590308
DNA	6641_Ge = 590309-591141
DNA	6641_GF = 591142-592344
DNA	6641_NT = 592345-592914
DNA	6649_Ge = 592915-593318
DNA	6649_GF = 593319-594104
DNA	6649_NT = 594105-594419
DNA	6652_Ge = 594420-594906
DNA	6652_GF = 594907-595700
DNA	6652_NT = 595701-596183
DNA	6660_Ge = 596184-596605
DNA	6660_GF = 596606-597311
DNA	6660_NT = 597312-597599
DNA	6667_Ge = 597600-598289
DNA	6667_GF = 598290-599341
DNA	6667_NT = 599342-599896
DNA	6679_Ge = 599897-600252
DNA	6679_GF = 600253-601053
DNA	6679_NT = 601054-601458
DNA	6685_Ge = 601459-602256
DNA	6685_GF = 602257-603355
DNA	6685_NT = 603356-603709
DNA	6689_Ge = 603710-604475
DNA	6689_GF = 604476-605519
DNA	6689_NT = 605520-606020
DNA	6717_Ge = 606021-607871
DNA	6717_GF = 607872-610203
DNA	6717_NT = 610204-611385
DNA	6732_Ge = 611386-611721
DNA	6732_GF = 611722-612405
DNA	6732_NT = 612406-612747
DNA	6733_Ge = 612748-612988
DNA	6733_GF = 612989-613638
DNA	6733_NT = 613639-613785
DNA	6738_Ge = 613786-614342
DNA	6738_GF = 614343-615286
DNA	6738_NT = 615287-615586
DNA	6746_Ge = 615587-615960
DNA	6746_GF = 615961-616712
DNA	6746_NT = 616713-617027
DNA	6779_Ge = 617028-617590
DNA	6779_GF = 617591-618265
DNA	6779_NT = 618266-618859
DNA	6780_Ge = 618860-619347
DNA	6780_GF = 619348-620200
DNA	6780_NT = 620201-620521
DNA	6782_Ge = 620522-621169
DNA	6782_GF = 621170-622243
DNA	6782_NT = 622244-622624
DNA	6785_Ge = 622625-623114
DNA	6785_GF = 623115-624053
DNA	6785_NT = 624054-624266
DNA	6792_Ge = 624267-624574
DNA	6792_GF = 624575-625433
DNA	6792_NT = 625434-625640
DNA	6797_Ge = 625641-626298
DNA	6797_GF = 626299-627347
DNA	6797_NT = 627348-627788
DNA	6825_Ge = 627789-628416
DNA	6825_GF = 628417-629491
DNA	6825_NT = 629492-629863
DNA	6848_Ge = 629864-630013
DNA	6848_GF = 630014-630662
DNA	6848_NT = 630663-630806
DNA	6854_Ge = 630807-631174
DNA	6854_GF = 631175-631881
DNA	6854_NT = 631882-632295
DNA	6859_Ge = 632296-633719
DNA	6859_GF = 633720-635334
DNA	6859_NT = 635335-636066
DNA	6860_Ge = 636067-636685
DNA	6860_GF = 636686-637585
DNA	6860_NT = 637586-638047
DNA	6865_Ge = 638048-639100
DNA	6865_GF = 639101-640363
DNA	6865_NT = 640364-640897
DNA	6875_Ge = 640898-641299
DNA	6875_GF = 641300-642024
DNA	6875_NT = 642025-642426
DNA	6882_Ge = 642427-642956
DNA	6882_GF = 642957-643985
DNA	6882_NT = 643986-644435
DNA	6883_Ge = 644436-645329
DNA	6883_GF = 645330-646764
DNA	6883_NT = 646765-647196
DNA	6909_Ge = 647197-648203
DNA	6909_GF = 648204-649600
DNA	6909_NT = 649601-650149
DNA	6913_Ge = 650150-652313
DNA	6913_GF = 652314-654685
DNA	6913_NT = 654686-655504
DNA	6914_Ge = 655505-656581
DNA	6914_GF = 656582-657774
DNA	6914_NT = 657775-658449
DNA	6924_Ge = 658450-660235
DNA	6924_GF = 660236-662278
DNA	6924_NT = 662279-663310
DNA	6933_Ge = 663311-663965
DNA	6933_GF = 663966-664933
DNA	6933_NT = 664934-665491
DNA	6946_Ge = 665492-665935
DNA	6946_GF = 665936-666833
DNA	6946_NT = 666834-667094
DNA	6947_Ge = 667095-667935
DNA	6947_GF = 667936-669104
DNA	6947_NT = 669105-669539
DNA	6954_Ge = 669540-670395
DNA	6954_GF = 670396-671452
DNA	6954_NT = 671453-672067
DNA	6955_Ge = 672068-672406
DNA	6955_GF = 672407-673172
DNA	6955_NT = 673173-673511
DNA	6961_Ge = 673512-674409
DNA	6961_GF = 674410-675538
DNA	6961_NT = 675539-676192
DNA	6962_Ge = 676193-676872
DNA	6962_GF = 676873-678048
DNA	6962_NT = 678049-678324
DNA	6968_Ge = 678325-678806
DNA	6968_GF = 678807-679580
DNA	6968_NT = 679581-679958
DNA	6969_Ge = 679959-680336
DNA	6969_GF = 680337-681067
DNA	6969_NT = 681068-681334
DNA	6978_Ge = 681335-682135
DNA	6978_GF = 682136-683003
DNA	6978_NT = 683004-683513
DNA	6979_Ge = 683514-683619
DNA	6979_GF = 683620-684452
DNA	6979_NT = 684453-684602
DNA	6992_Ge = 684603-685230
DNA	6992_GF = 685231-686347
DNA	6992_NT = 686348-686620
DNA	7013_Ge = 686621-686688
DNA	7013_GF = 686689-687354
DNA	7013_NT = 687355-687420
DNA	7021_Ge = 687421-687714
DNA	7021_GF = 687715-688392
DNA	7021_NT = 688393-688575
DNA	7028_Ge = 688576-689101
DNA	7028_GF = 689102-689967
DNA	7028_NT = 689968-690408
DNA	7029_Ge = 690409-692148
DNA	7029_GF = 692149-694031
DNA	7029_NT = 694032-694793
DNA	7067_Ge = 694794-695237
DNA	7067_GF = 695238-696091
DNA	7067_NT = 696092-696427
DNA	7128_Ge = 696428-697000
DNA	7128_GF = 697001-697876
DNA	7128_NT = 697877-698431
DNA	7136_Ge = 698432-698968
DNA	7136_GF = 698969-699962
DNA	7136_NT = 699963-700286
DNA	7141_Ge = 700287-700748
DNA	7141_GF = 700749-701609
DNA	7141_NT = 701610-701936
DNA	7174_Ge = 701937-702995
DNA	7174_GF = 702996-704406
DNA	7174_NT = 704407-705024
DNA	7194_Ge = 705025-705529
DNA	7194_GF = 705530-706336
DNA	7194_NT = 706337-706621
DNA	7241_Ge = 706622-706959
DNA	7241_GF = 706960-707858
DNA	7241_NT = 707859-708236
DNA	7273_Ge = 708237-708670
DNA	7273_GF = 708671-709481
DNA	7273_NT = 709482-709721
DNA	7279_Ge = 709722-710070
DNA	7279_GF = 710071-710780
DNA	7279_NT = 710781-711011
DNA	7313_Ge = 711012-712355
DNA	7313_GF = 712356-713849
DNA	7313_NT = 713850-714629
DNA	7324_Ge = 714630-715566
DNA	7324_GF = 715567-716582
DNA	7324_NT = 716583-717242
DNA	7325_Ge = 717243-717758
DNA	7325_GF = 717759-718555
DNA	7325_NT = 718556-718951
DNA	7331_Ge = 718952-719172
DNA	7331_GF = 719173-719846
DNA	7331_NT = 719847-719930
DNA	7333_Ge = 719931-720363
DNA	7333_GF = 720364-721393
DNA	7333_NT = 721394-721801
DNA	7336_Ge = 721802-722233
DNA	7336_GF = 722234-722909
DNA	7336_NT = 722910-723293
DNA	7361_Ge = 723294-723493
DNA	7361_GF = 723494-724024
DNA	7361_NT = 724025-724222
DNA	7363_Ge = 724223-724933
DNA	7363_GF = 724934-725908
DNA	7363_NT = 725909-726301
DNA	7367_Ge = 726302-726605
DNA	7367_GF = 726606-727252
DNA	7367_NT = 727253-727468
DNA	7371_Ge = 727469-727902
DNA	7371_GF = 727903-728786
DNA	7371_NT = 728787-729005
DNA	7572_Ge = 729006-729965
DNA	7572_GF = 729966-731088
DNA	7572_NT = 731089-731796
DNA	7577_Ge = 731797-732325
DNA	7577_GF = 732326-733098
DNA	7577_NT = 733099-733416
DNA	7583_Ge = 733417-733785
DNA	7583_GF = 733786-734723
DNA	7583_NT = 734724-734993
DNA	7602_Ge = 734994-735608
DNA	7602_GF = 735609-736519
DNA	7602_NT = 736520-737053
DNA	7628_Ge = 737054-737517
DNA	7628_GF = 737518-738326
DNA	7628_NT = 738327-738659
DNA	AT1G03750_Ge = 738660-739166
DNA	AT1G03750_GF = 739167-739957
DNA	AT1G03750_NT = 739958-740464
DNA	AT1G04870_Ge = 740465-740653
DNA	AT1G04870_GF = 740654-741345
DNA	AT1G04870_NT = 741346-741534
DNA	AT1G05055_Ge = 741535-741909
DNA	AT1G05055_GF = 741910-742780
DNA	AT1G05055_NT = 742781-743155
DNA	AT1G07970_Ge = 743156-743530
DNA	AT1G07970_GF = 743531-744295
DNA	AT1G07970_NT = 744296-744670
DNA	AT1G08460_Ge = 744671-745252
DNA	AT1G08460_GF = 745253-746334
DNA	AT1G08460_NT = 746335-746916
DNA	AT1G12370_Ge = 746917-747267
DNA	AT1G12370_GF = 747268-748064
DNA	AT1G12370_NT = 748065-748412
DNA	AT1G15390_Ge = 748413-748646
DNA	AT1G15390_GF = 748647-749462
DNA	AT1G15390_NT = 749463-749693
DNA	AT1G17160_Ge = 749694-750119
DNA	AT1G17160_GF = 750120-750802
DNA	AT1G17160_NT = 750803-751228
DNA	AT1G21370_Ge = 751229-751522
DNA	AT1G21370_GF = 751523-752434
DNA	AT1G21370_NT = 752435-752728
DNA	AT1G43580_Ge = 752729-753121
DNA	AT1G43580_GF = 753122-753954
DNA	AT1G43580_NT = 753955-754347
DNA	AT1G49380_Ge = 754348-754620
DNA	AT1G49380_GF = 754621-755417
DNA	AT1G49380_NT = 755418-755690
DNA	AT1G49540_Ge = 755691-756008
DNA	AT1G49540_GF = 756009-756846
DNA	AT1G49540_NT = 756847-757164
DNA	AT1G56345_Ge = 757165-757464
DNA	AT1G56345_GF = 757465-758223
DNA	AT1G56345_NT = 758224-758523
DNA	AT1G57770_Ge = 758524-758838
DNA	AT1G57770_GF = 758839-759710
DNA	AT1G57770_NT = 759711-760022
DNA	AT1G65030_Ge = 760023-760780
DNA	AT1G65030_GF = 760781-761962
DNA	AT1G65030_NT = 761963-762154
DNA	AT1G74640_Ge = 762155-762463
DNA	AT1G74640_GF = 762464-763279
DNA	AT1G74640_NT = 763280-763588
DNA	AT1G75350_Ge = 763589-763828
DNA	AT1G75350_GF = 763829-764763
DNA	AT1G75350_NT = 764764-765003
DNA	AT1G77930_Ge = 765004-765186
DNA	AT1G77930_GF = 765187-765991
DNA	AT1G77930_NT = 765992-766174
DNA	AT2G02590_Ge = 766175-766552
DNA	AT2G02590_GF = 766553-767270
DNA	AT2G02590_NT = 767271-767636
DNA	AT2G04560_Ge = 767637-767873
DNA	AT2G04560_GF = 767874-768494
DNA	AT2G04560_NT = 768495-768731
DNA	AT2G19870_Ge = 768732-769157
DNA	AT2G19870_GF = 769158-770103
DNA	AT2G19870_NT = 770104-770529
DNA	AT2G20330_Ge = 770530-770829
DNA	AT2G20330_GF = 770830-771731
DNA	AT2G20330_NT = 771732-772031
DNA	AT2G20790_Ge = 772032-772460
DNA	AT2G20790_GF = 772461-773428
DNA	AT2G20790_NT = 773429-773857
DNA	AT2G21370_Ge = 773858-774097
DNA	AT2G21370_GF = 774098-774791
DNA	AT2G21370_NT = 774792-775031
DNA	AT2G22650_Ge = 775032-775457
DNA	AT2G22650_GF = 775458-776306
DNA	AT2G22650_NT = 776307-776732
DNA	AT2G24830_Ge = 776733-777186
DNA	AT2G24830_GF = 777187-778064
DNA	AT2G24830_NT = 778065-778520
DNA	AT2G26680_Ge = 778521-778820
DNA	AT2G26680_GF = 778821-779662
DNA	AT2G26680_NT = 779663-779962
DNA	AT2G28605_Ge = 779963-780202
DNA	AT2G28605_GF = 780203-780981
DNA	AT2G28605_NT = 780982-781221
DNA	AT2G30100_Ge = 781222-781641
DNA	AT2G30100_GF = 781642-782479
DNA	AT2G30100_NT = 782480-782899
DNA	AT2G31840_Ge = 782900-783211
DNA	AT2G31840_GF = 783212-784060
DNA	AT2G31840_NT = 784061-784372
DNA	AT2G31890_Ge = 784373-784798
DNA	AT2G31890_GF = 784799-785739
DNA	AT2G31890_NT = 785740-786165
DNA	AT2G31955_Ge = 786166-786522
DNA	AT2G31955_GF = 786523-787434
DNA	AT2G31955_NT = 787435-787791
DNA	AT2G33450_Ge = 787792-788022
DNA	AT2G33450_GF = 788023-788964
DNA	AT2G33450_NT = 788965-789192
DNA	AT2G33610_Ge = 789193-789624
DNA	AT2G33610_GF = 789625-790472
DNA	AT2G33610_NT = 790473-790904
DNA	AT2G34050_Ge = 790905-791201
DNA	AT2G34050_GF = 791202-791995
DNA	AT2G34050_NT = 791996-792292
DNA	AT2G34460_Ge = 792293-792565
DNA	AT2G34460_GF = 792566-793377
DNA	AT2G34460_NT = 793378-793650
DNA	AT2G34640_Ge = 793651-793908
DNA	AT2G34640_GF = 793909-794846
DNA	AT2G34640_NT = 794847-795104
DNA	AT2G34980_Ge = 795105-795422
DNA	AT2G34980_GF = 795423-796199
DNA	AT2G34980_NT = 796200-796517
DNA	AT2G37560_Ge = 796518-796826
DNA	AT2G37560_GF = 796827-797580
DNA	AT2G37560_NT = 797581-797880
DNA	AT2G38020_Ge = 797881-798171
DNA	AT2G38020_GF = 798172-799093
DNA	AT2G38020_NT = 799094-799384
DNA	AT2G38270_Ge = 799385-799870
DNA	AT2G38270_GF = 799871-800885
DNA	AT2G38270_NT = 800886-801371
DNA	AT2G40570_Ge = 801372-801650
DNA	AT2G40570_GF = 801651-802538
DNA	AT2G40570_NT = 802539-802817
DNA	AT2G40760_Ge = 802818-803135
DNA	AT2G40760_GF = 803136-804171
DNA	AT2G40760_NT = 804172-804489
DNA	AT2G44660_Ge = 804490-804861
DNA	AT2G44660_GF = 804862-805814
DNA	AT2G44660_NT = 805815-806177
DNA	AT2G44760_Ge = 806178-806612
DNA	AT2G44760_GF = 806613-807672
DNA	AT2G44760_NT = 807673-808104
DNA	AT2G46890_Ge = 808105-808368
DNA	AT2G46890_GF = 808369-809234
DNA	AT2G46890_NT = 809235-809498
DNA	AT3G01660_Ge = 809499-809783
DNA	AT3G01660_GF = 809784-810476
DNA	AT3G01660_NT = 810477-810725
DNA	AT3G02300_Ge = 810726-811154
DNA	AT3G02300_GF = 811155-812193
DNA	AT3G02300_NT = 812194-812622
DNA	AT3G02760_Ge = 812623-812904
DNA	AT3G02760_GF = 812905-813699
DNA	AT3G02760_NT = 813700-813981
DNA	AT3G03790_Ge = 813982-814269
DNA	AT3G03790_GF = 814270-815112
DNA	AT3G03790_NT = 815113-815400
DNA	AT3G04560_Ge = 815401-815664
DNA	AT3G04560_GF = 815665-816585
DNA	AT3G04560_NT = 816586-816846
DNA	AT3G09180e_Ge = 816847-817167
DNA	AT3G09180e_GF = 817168-817940
DNA	AT3G09180e_NT = 817941-818261
DNA	AT3G15290e_Ge = 818262-818588
DNA	AT3G15290e_GF = 818589-819461
DNA	AT3G15290e_NT = 819462-819788
DNA	AT3G17810_Ge = 819789-820052
DNA	AT3G17810_GF = 820053-820824
DNA	AT3G17810_NT = 820825-821088
DNA	AT3G25660_Ge = 821089-821406
DNA	AT3G25660_GF = 821407-822262
DNA	AT3G25660_NT = 822263-822577
DNA	AT3G26580_Ge = 822578-822781
DNA	AT3G26580_GF = 822782-823484
DNA	AT3G26580_NT = 823485-823688
DNA	AT3G47860_Ge = 823689-823967
DNA	AT3G47860_GF = 823968-824765
DNA	AT3G47860_NT = 824766-825041
DNA	AT3G51050_Ge = 825042-825500
DNA	AT3G51050_GF = 825501-826390
DNA	AT3G51050_NT = 826391-826846
DNA	AT3G54670_Ge = 826847-827230
DNA	AT3G54670_GF = 827231-827997
DNA	AT3G54670_NT = 827998-828378
DNA	AT4G00030_Ge = 828379-828675
DNA	AT4G00030_GF = 828676-829420
DNA	AT4G00030_NT = 829421-829717
DNA	AT4G01040_Ge = 829718-830071
DNA	AT4G01040_GF = 830072-830676
DNA	AT4G01040_NT = 830677-831030
DNA	AT4G02485_Ge = 831031-831330
DNA	AT4G02485_GF = 831331-832042
DNA	AT4G02485_NT = 832043-832336
DNA	AT4G03200_Ge = 832337-832576
DNA	AT4G03200_GF = 832577-833454
DNA	AT4G03200_NT = 833455-833694
DNA	AT4G24090_Ge = 833695-833937
DNA	AT4G24090_GF = 833938-834603
DNA	AT4G24090_NT = 834604-834846
DNA	AT4G24880_Ge = 834847-835101
DNA	AT4G24880_GF = 835102-835778
DNA	AT4G24880_NT = 835779-836027
DNA	AT4G25290_Ge = 836028-836240
DNA	AT4G25290_GF = 836241-836872
DNA	AT4G25290_NT = 836873-837085
DNA	AT4G26980_Ge = 837086-837496
DNA	AT4G26980_GF = 837497-838204
DNA	AT4G26980_NT = 838205-838615
DNA	AT4G27600_Ge = 838616-839008
DNA	AT4G27600_GF = 839009-839985
DNA	AT4G27600_NT = 839986-840375
DNA	AT4G33030_Ge = 840376-840759
DNA	AT4G33030_GF = 840760-841679
DNA	AT4G33030_NT = 841680-842063
DNA	AT4G35910_Ge = 842064-842411
DNA	AT4G35910_GF = 842412-843255
DNA	AT4G35910_NT = 843256-843603
DNA	AT4G36390_Ge = 843604-843942
DNA	AT4G36390_GF = 843943-844927
DNA	AT4G36390_NT = 844928-845266
DNA	AT4G36530_Ge = 845267-845512
DNA	AT4G36530_GF = 845513-846234
DNA	AT4G36530_NT = 846235-846480
DNA	AT4G36650_Ge = 846481-847125
DNA	AT4G36650_GF = 847126-848243
DNA	AT4G36650_NT = 848244-848849
DNA	AT4G37030_Ge = 848850-849290
DNA	AT4G37030_GF = 849291-850021
DNA	AT4G37030_NT = 850022-850462
DNA	AT4G38890_Ge = 850463-850744
DNA	AT4G38890_GF = 850745-851585
DNA	AT4G38890_NT = 851586-851867
DNA	AT5G01160_Ge = 851868-852155
DNA	AT5G01160_GF = 852156-852770
DNA	AT5G01160_NT = 852771-853055
DNA	AT5G01310_Ge = 853056-853352
DNA	AT5G01310_GF = 853353-854009
DNA	AT5G01310_NT = 854010-854306
DNA	AT5G02250_Ge = 854307-854702
DNA	AT5G02250_GF = 854703-855607
DNA	AT5G02250_NT = 855608-856003
DNA	AT5G04520_Ge = 856004-856234
DNA	AT5G04520_GF = 856235-856935
DNA	AT5G04520_NT = 856936-857166
DNA	AT5G06430_Ge = 857167-857364
DNA	AT5G06430_GF = 857365-857960
DNA	AT5G06430_NT = 857961-858158
DNA	AT5G06830_Ge = 858159-858704
DNA	AT5G06830_GF = 858705-859657
DNA	AT5G06830_NT = 859658-860203
DNA	AT5G08060_Ge = 860204-860584
DNA	AT5G08060_GF = 860585-861444
DNA	AT5G08060_NT = 861445-861822
DNA	AT5G08720_Ge = 861823-862147
DNA	AT5G08720_GF = 862148-863072
DNA	AT5G08720_NT = 863073-863336
DNA	AT5G10460_Ge = 863337-863552
DNA	AT5G10460_GF = 863553-864390
DNA	AT5G10460_NT = 864391-864606
DNA	AT5G10920_Ge = 864607-865275
DNA	AT5G10920_GF = 865276-866528
DNA	AT5G10920_NT = 866529-866984
DNA	AT5G11980_Ge = 866985-867281
DNA	AT5G11980_GF = 867282-868235
DNA	AT5G11980_NT = 868236-868532
DNA	AT5G13390_Ge = 868533-869102
DNA	AT5G13390_GF = 869103-870026
DNA	AT5G13390_NT = 870027-870596
DNA	AT5G13520_Ge = 870597-870923
DNA	AT5G13520_GF = 870924-871923
DNA	AT5G13520_NT = 871924-872250
DNA	AT5G14260_Ge = 872251-872454
DNA	AT5G14260_GF = 872455-873302
DNA	AT5G14260_NT = 873303-873506
DNA	AT5G16210_Ge = 873507-873752
DNA	AT5G16210_GF = 873753-874457
DNA	AT5G16210_NT = 874458-874700
DNA	AT5G39410_Ge = 874701-875074
DNA	AT5G39410_GF = 875075-876077
DNA	AT5G39410_NT = 876078-876404
DNA	AT5G48330_Ge = 876405-876725
DNA	AT5G48330_GF = 876726-877607
DNA	AT5G48330_NT = 877608-877925
DNA	AT5G49570_Ge = 877926-878252
DNA	AT5G49570_GF = 878253-878868
DNA	AT5G49570_NT = 878869-879195
DNA	AT5G56740_Ge = 879196-879543
DNA	AT5G56740_GF = 879544-880227
DNA	AT5G56740_NT = 880228-880575
DNA	AT5G58760_Ge = 880576-880824
DNA	AT5G58760_GF = 880825-881593
DNA	AT5G58760_NT = 881594-881842
DNA	AT5G64150_Ge = 881843-882088
DNA	AT5G64150_GF = 882089-882888
DNA	AT5G64150_NT = 882889-883134
DNA	AT5G65860_Ge = 883135-883425
DNA	AT5G65860_GF = 883426-884170
DNA	AT5G65860_NT = 884171-884461
DNA	AT5G67530_Ge = 884462-884749
DNA	AT5G67530_GF = 884750-885683
DNA	AT5G67530_NT = 885684-885971
