## Supplementary material S9 for "A comparison of two universal angiosperm bait sets and the phylogenomics of Alismatales": partition.txt

DNA	4471_1.GENES = 1-308
DNA	4471_1.GENES_FLANKED = 309-633
DNA	4471_1.NT = 634-870
DNA	4527_1.GENES = 871-1777
DNA	4527_1.GENES_FLANKED = 1778-2704
DNA	4527_1.NT = 2705-3621
DNA	4691_1.GENES = 3622-3902
DNA	4691_1.GENES_FLANKED = 3903-4244
DNA	4691_1.NT = 4245-4514
DNA	4724_1.GENES = 4515-4981
DNA	4724_1.GENES_FLANKED = 4982-5526
DNA	4724_1.NT = 5527-5871
DNA	4757_1.GENES = 5872-6192
DNA	4757_1.GENES_FLANKED = 6193-6610
DNA	4757_1.NT = 6611-6831
DNA	4793_1.GENES = 6832-7022
DNA	4793_1.GENES_FLANKED = 7023-7443
DNA	4793_1.NT = 7444-7617
DNA	4796_1.GENES = 7618-7946
DNA	4796_1.GENES_FLANKED = 7947-8381
DNA	4796_1.NT = 8382-8607
DNA	4802_1.GENES = 8608-9495
DNA	4802_1.GENES_FLANKED = 9496-9921
DNA	4802_1.NT = 9922-10308
DNA	4806_1.GENES = 10309-10718
DNA	4806_1.GENES_FLANKED = 10719-11162
DNA	4806_1.NT = 11163-11367
DNA	4848_1.GENES = 11368-11736
DNA	4848_1.GENES_FLANKED = 11737-12047
DNA	4848_1.NT = 12048-12364
DNA	4889_1.GENES = 12365-12532
DNA	4889_1.GENES_FLANKED = 12533-12891
DNA	4889_1.NT = 12892-13044
DNA	4890_1.GENES = 13045-13167
DNA	4890_1.GENES_FLANKED = 13168-13451
DNA	4890_1.NT = 13452-13529
DNA	4890_2.GENES = 13530-13661
DNA	4890_2.GENES_FLANKED = 13662-13943
DNA	4890_2.NT = 13944-14075
DNA	4890_3.GENES = 14076-14309
DNA	4890_3.GENES_FLANKED = 14310-14638
DNA	4893_1.GENES = 14639-14950
DNA	4893_1.GENES_FLANKED = 14951-15417
DNA	4893_1.NT = 15418-15590
DNA	4932_1.GENES = 15591-16084
DNA	4932_1.GENES_FLANKED = 16085-16547
DNA	4932_1.NT = 16548-16992
DNA	4942_1.GENES = 16993-17359
DNA	4942_1.GENES_FLANKED = 17360-17808
DNA	4942_1.NT = 17809-18127
DNA	4951_1.GENES = 18128-18562
DNA	4951_1.GENES_FLANKED = 18563-19036
DNA	4951_1.NT = 19037-19477
DNA	4954_1.GENES = 19478-20085
DNA	4954_1.GENES_FLANKED = 20086-20741
DNA	4954_1.NT = 20742-21281
DNA	4989_1.GENES = 21282-21702
DNA	4989_1.GENES_FLANKED = 21703-22163
DNA	4989_1.NT = 22164-22436
DNA	4992_1.GENES = 22437-23204
DNA	4992_1.GENES_FLANKED = 23205-24057
DNA	4992_1.NT = 24058-24690
DNA	5018_1.GENES = 24691-25320
DNA	5018_1.GENES_FLANKED = 25321-26108
DNA	5018_1.NT = 26109-26528
DNA	5032_1.GENES = 26529-26973
DNA	5032_1.GENES_FLANKED = 26974-27361
DNA	5032_1.NT = 27362-27586
DNA	5034_1.GENES = 27587-28103
DNA	5034_1.GENES_FLANKED = 28104-28733
DNA	5034_1.NT = 28734-29234
DNA	5038_1.GENES = 29235-29382
DNA	5038_1.GENES_FLANKED = 29383-29723
DNA	5038_1.NT = 29724-29865
DNA	5064_1.GENES = 29866-30009
DNA	5064_1.GENES_FLANKED = 30010-30239
DNA	5064_1.NT = 30240-30355
DNA	5090_1.GENES = 30356-30881
DNA	5090_1.GENES_FLANKED = 30882-31672
DNA	5090_1.NT = 31673-32149
DNA	5116_1.GENES = 32150-32441
DNA	5116_1.GENES_FLANKED = 32442-32820
DNA	5116_1.NT = 32821-33112
DNA	5123_1.GENES = 33113-33318
DNA	5123_1.GENES_FLANKED = 33319-33663
DNA	5123_1.NT = 33664-33893
DNA	5131_1.GENES = 33894-34358
DNA	5131_1.GENES_FLANKED = 34359-34903
DNA	5131_1.NT = 34904-35360
DNA	5138_1.GENES = 35361-36014
DNA	5138_1.GENES_FLANKED = 36015-36271
DNA	5138_1.NT = 36272-36426
DNA	5138_2.GENES_FLANKED = 36427-36755
DNA	5138_2.NT = 36756-36902
DNA	5162_1.GENES = 36903-37430
DNA	5162_1.GENES_FLANKED = 37431-37761
DNA	5162_1.NT = 37762-38265
DNA	5163_1.GENES = 38266-39223
DNA	5163_1.GENES_FLANKED = 39224-40075
DNA	5163_1.NT = 40076-40763
DNA	5168_1.GENES = 40764-41062
DNA	5168_1.GENES_FLANKED = 41063-41383
DNA	5168_1.NT = 41384-41684
DNA	5177_1.GENES = 41685-42093
DNA	5177_1.GENES_FLANKED = 42094-42540
DNA	5177_1.NT = 42541-42891
DNA	5188_1.GENES = 42892-43291
DNA	5188_1.GENES_FLANKED = 43292-43687
DNA	5188_1.NT = 43688-44040
DNA	5200_1.GENES = 44041-44508
DNA	5200_1.GENES_FLANKED = 44509-45018
DNA	5200_1.NT = 45019-45421
DNA	5206_1.GENES = 45422-45821
DNA	5206_1.GENES_FLANKED = 45822-46318
DNA	5206_1.NT = 46319-46679
DNA	5220_1.GENES = 46680-46956
DNA	5220_1.GENES_FLANKED = 46957-47299
DNA	5220_1.NT = 47300-47576
DNA	5257_1.GENES = 47577-47976
DNA	5257_1.GENES_FLANKED = 47977-48456
DNA	5257_1.NT = 48457-48910
DNA	5264_1.GENES = 48911-49767
DNA	5264_1.GENES_FLANKED = 49768-50691
DNA	5264_1.NT = 50692-51459
DNA	5271_1.GENES = 51460-51660
DNA	5271_1.GENES_FLANKED = 51661-51943
DNA	5271_1.NT = 51944-52144
DNA	5273_1.GENES = 52145-52438
DNA	5273_1.GENES_FLANKED = 52439-52792
DNA	5273_1.NT = 52793-53084
DNA	5280_1.GENES = 53085-53804
DNA	5280_1.GENES_FLANKED = 53805-54541
DNA	5280_1.NT = 54542-55271
DNA	5296_1.GENES = 55272-55606
DNA	5296_1.GENES_FLANKED = 55607-56016
DNA	5296_1.NT = 56017-56252
DNA	5299_1.GENES = 56253-56709
DNA	5299_1.GENES_FLANKED = 56710-57152
DNA	5299_1.NT = 57153-57392
DNA	5304_1.GENES = 57393-57486
DNA	5304_1.GENES_FLANKED = 57487-57748
DNA	5304_1.NT = 57749-57843
DNA	5304_2.GENES_FLANKED = 57844-58073
DNA	5318_1.GENES = 58074-58554
DNA	5318_1.GENES_FLANKED = 58555-59034
DNA	5318_1.NT = 59035-59391
DNA	5326_1.GENES = 59392-59885
DNA	5326_1.GENES_FLANKED = 59886-60395
DNA	5326_1.NT = 60396-60816
DNA	5328_1.GENES = 60817-61208
DNA	5328_1.GENES_FLANKED = 61209-61718
DNA	5328_1.NT = 61719-62097
DNA	5333_1.GENES = 62098-63549
DNA	5333_1.GENES_FLANKED = 63550-64987
DNA	5333_1.NT = 64988-66434
DNA	5335_1.GENES = 66435-66936
DNA	5335_1.GENES_FLANKED = 66937-67529
DNA	5335_1.NT = 67530-67920
DNA	5339_1.GENES = 67921-68009
DNA	5339_1.GENES_FLANKED = 68010-68311
DNA	5339_1.NT = 68312-68396
DNA	5343_1.GENES = 68397-68839
DNA	5343_1.GENES_FLANKED = 68840-69297
DNA	5343_1.NT = 69298-69742
DNA	5347_1.GENES = 69743-70027
DNA	5347_1.GENES_FLANKED = 70028-70389
DNA	5347_1.NT = 70390-70610
DNA	5348_1.GENES = 70611-70728
DNA	5348_1.GENES_FLANKED = 70729-70956
DNA	5348_1.NT = 70957-71028
DNA	5354_1.GENES = 71029-71188
DNA	5354_1.GENES_FLANKED = 71189-71611
DNA	5354_1.NT = 71612-71702
DNA	5355_1.GENES = 71703-71999
DNA	5355_1.GENES_FLANKED = 72000-72360
DNA	5355_1.NT = 72361-72660
DNA	5357_1.GENES = 72661-72858
DNA	5357_1.GENES_FLANKED = 72859-73146
DNA	5357_1.NT = 73147-73330
DNA	5366_1.GENES = 73331-73770
DNA	5366_1.GENES_FLANKED = 73771-74179
DNA	5366_1.NT = 74180-74303
DNA	5398_1.GENES = 74304-75744
DNA	5398_1.GENES_FLANKED = 75745-77191
DNA	5398_1.NT = 77192-77925
DNA	5404_1.GENES = 77926-78243
DNA	5404_1.GENES_FLANKED = 78244-78613
DNA	5404_1.NT = 78614-78838
DNA	5406_1.GENES = 78839-79857
DNA	5406_1.GENES_FLANKED = 79858-80918
DNA	5406_1.NT = 80919-81676
DNA	5421_1.GENES = 81677-82182
DNA	5421_1.GENES_FLANKED = 82183-82751
DNA	5421_1.NT = 82752-82974
DNA	5426_1.GENES = 82975-84184
DNA	5426_1.GENES_FLANKED = 84185-85376
DNA	5426_1.NT = 85377-86438
DNA	5427_1.GENES = 86439-86601
DNA	5427_1.GENES_FLANKED = 86602-86862
DNA	5427_1.NT = 86863-86981
DNA	5427_2.GENES = 86982-87147
DNA	5427_2.GENES_FLANKED = 87148-87395
DNA	5427_2.NT = 87396-87546
DNA	5427_3.GENES = 87547-87709
DNA	5428_1.GENES = 87710-88106
DNA	5428_1.GENES_FLANKED = 88107-88541
DNA	5428_1.NT = 88542-88939
DNA	5430_1.GENES = 88940-89158
DNA	5430_1.GENES_FLANKED = 89159-89431
DNA	5430_1.NT = 89432-89578
DNA	5434_1.GENES = 89579-90128
DNA	5434_1.GENES_FLANKED = 90129-90696
DNA	5434_1.NT = 90697-91246
DNA	5449_1.GENES = 91247-92114
DNA	5449_1.GENES_FLANKED = 92115-93082
DNA	5449_1.NT = 93083-93803
DNA	5454_1.GENES = 93804-94833
DNA	5454_1.GENES_FLANKED = 94834-95795
DNA	5454_1.NT = 95796-96374
DNA	5460_1.GENES = 96375-96575
DNA	5460_1.GENES_FLANKED = 96576-96908
DNA	5460_1.NT = 96909-97108
DNA	5463_1.GENES = 97109-97411
DNA	5463_1.GENES_FLANKED = 97412-97843
DNA	5463_1.NT = 97844-98119
DNA	5464_1.GENES = 98120-98208
DNA	5464_1.GENES_FLANKED = 98209-98436
DNA	5464_1.NT = 98437-98519
DNA	5464_2.GENES = 98520-98622
DNA	5464_2.GENES_FLANKED = 98623-98909
DNA	5464_2.NT = 98910-99012
DNA	5469_1.GENES = 99013-99303
DNA	5469_1.GENES_FLANKED = 99304-99674
DNA	5469_1.NT = 99675-99900
DNA	5477_1.GENES = 99901-99960
DNA	5477_1.GENES_FLANKED = 99961-100346
DNA	5477_1.NT = 100347-100409
DNA	5477_2.GENES = 100410-100489
DNA	5477_2.GENES_FLANKED = 100490-100840
DNA	5477_2.NT = 100841-101013
DNA	5489_1.GENES = 101014-101153
DNA	5489_1.GENES_FLANKED = 101154-101337
DNA	5489_1.NT = 101338-101430
DNA	5489_2.GENES = 101431-101521
DNA	5489_2.GENES_FLANKED = 101522-101824
DNA	5489_2.NT = 101825-101915
DNA	5502_1.GENES = 101916-102148
DNA	5502_1.GENES_FLANKED = 102149-102531
DNA	5502_1.NT = 102532-102730
DNA	5513_1.GENES = 102731-102850
DNA	5513_1.GENES_FLANKED = 102851-103128
DNA	5513_1.NT = 103129-103248
DNA	5528_1.GENES = 103249-103439
DNA	5528_1.GENES_FLANKED = 103440-103775
DNA	5528_1.NT = 103776-103879
DNA	5528_2.GENES = 103880-104008
DNA	5528_2.GENES_FLANKED = 104009-104347
DNA	5528_2.NT = 104348-104521
DNA	5528_3.GENES = 104522-104702
DNA	5528_3.NT = 104703-104860
DNA	5536_1.GENES = 104861-105047
DNA	5536_1.GENES_FLANKED = 105048-105392
DNA	5536_1.NT = 105393-105595
DNA	5551_1.GENES = 105596-106036
DNA	5551_1.GENES_FLANKED = 106037-106422
DNA	5551_1.NT = 106423-106572
DNA	5554_1.GENES = 106573-106945
DNA	5554_1.GENES_FLANKED = 106946-107369
DNA	5554_1.NT = 107370-107741
DNA	5562_1.GENES = 107742-107842
DNA	5562_1.GENES_FLANKED = 107843-108121
DNA	5562_1.NT = 108122-108223
DNA	5578_1.GENES = 108224-108386
DNA	5578_1.GENES_FLANKED = 108387-108644
DNA	5578_1.NT = 108645-108807
DNA	5594_1.GENES = 108808-109241
DNA	5594_1.GENES_FLANKED = 109242-109751
DNA	5594_1.NT = 109752-110183
DNA	5596_1.GENES = 110184-110747
DNA	5596_1.GENES_FLANKED = 110748-111470
DNA	5596_1.NT = 111471-112016
DNA	5599_1.GENES = 112017-112257
DNA	5599_1.GENES_FLANKED = 112258-112568
DNA	5599_1.NT = 112569-112711
DNA	5599_2.GENES = 112712-113018
DNA	5599_2.GENES_FLANKED = 113019-113388
DNA	5599_2.NT = 113389-113581
DNA	5614_1.GENES = 113582-114309
DNA	5614_1.GENES_FLANKED = 114310-115166
DNA	5614_1.NT = 115167-115733
DNA	5620_1.GENES = 115734-116528
DNA	5620_1.GENES_FLANKED = 116529-117559
DNA	5620_1.NT = 117560-118364
DNA	5634_1.GENES = 118365-118427
DNA	5634_1.GENES_FLANKED = 118428-118647
DNA	5634_1.NT = 118648-118800
DNA	5634_2.GENES = 118801-118949
DNA	5634_2.GENES_FLANKED = 118950-119153
DNA	5634_2.NT = 119154-119270
DNA	5634_3.GENES = 119271-119403
DNA	5634_3.NT = 119404-119530
DNA	5639_1.GENES = 119531-120020
DNA	5639_1.GENES_FLANKED = 120021-120423
DNA	5639_1.NT = 120424-120796
DNA	5642_1.GENES = 120797-120859
DNA	5642_1.GENES_FLANKED = 120860-121177
DNA	5642_1.NT = 121178-121240
DNA	5642_2.GENES_FLANKED = 121241-121537
DNA	5644_1.GENES = 121538-121834
DNA	5644_1.GENES_FLANKED = 121835-122323
DNA	5644_1.NT = 122324-122620
DNA	5656_1.GENES = 122621-122760
DNA	5656_1.GENES_FLANKED = 122761-123060
DNA	5656_1.NT = 123061-123177
DNA	5656_2.GENES_FLANKED = 123178-123450
DNA	5664_1.GENES = 123451-124093
DNA	5664_1.GENES_FLANKED = 124094-124654
DNA	5664_1.NT = 124655-124998
DNA	5670_1.GENES = 124999-125163
DNA	5670_1.GENES_FLANKED = 125164-125388
DNA	5670_1.NT = 125389-125461
DNA	5699_1.GENES = 125462-125638
DNA	5699_1.GENES_FLANKED = 125639-125999
DNA	5699_1.NT = 126000-126150
DNA	5702_1.GENES = 126151-126543
DNA	5702_1.GENES_FLANKED = 126544-127018
DNA	5702_1.NT = 127019-127312
DNA	5703_1.GENES = 127313-127462
DNA	5703_1.GENES_FLANKED = 127463-127683
DNA	5703_1.NT = 127684-127833
DNA	5716_1.GENES = 127834-127959
DNA	5716_1.GENES_FLANKED = 127960-128193
DNA	5716_1.NT = 128194-128301
DNA	5716_2.GENES = 128302-128418
DNA	5716_2.GENES_FLANKED = 128419-128692
DNA	5716_2.NT = 128693-128799
DNA	5721_1.GENES = 128800-129290
DNA	5721_1.GENES_FLANKED = 129291-129805
DNA	5721_1.NT = 129806-130158
DNA	5733_1.GENES = 130159-130261
DNA	5733_1.GENES_FLANKED = 130262-130591
DNA	5733_1.NT = 130592-130694
DNA	5733_2.GENES_FLANKED = 130695-130984
DNA	5744_1.GENES = 130985-131431
DNA	5744_1.GENES_FLANKED = 131432-131934
DNA	5744_1.NT = 131935-132270
DNA	5770_1.GENES = 132271-132336
DNA	5770_1.GENES_FLANKED = 132337-132526
DNA	5770_1.NT = 132527-132604
DNA	5770_2.GENES = 132605-132683
DNA	5770_2.GENES_FLANKED = 132684-132845
DNA	5770_2.NT = 132846-132947
DNA	5770_3.GENES = 132948-133091
DNA	5770_3.GENES_FLANKED = 133092-133320
DNA	5770_3.NT = 133321-133458
DNA	5772_1.GENES = 133459-133702
DNA	5772_1.GENES_FLANKED = 133703-133973
DNA	5772_1.NT = 133974-134208
DNA	5791_1.GENES = 134209-134415
DNA	5791_1.GENES_FLANKED = 134416-134723
DNA	5791_1.NT = 134724-134840
DNA	5802_1.GENES = 134841-134969
DNA	5802_1.GENES_FLANKED = 134970-135296
DNA	5802_1.NT = 135297-135425
DNA	5815_1.GENES = 135426-135711
DNA	5815_1.GENES_FLANKED = 135712-136036
DNA	5815_1.NT = 136037-136318
DNA	5816_1.GENES = 136319-136433
DNA	5816_1.GENES_FLANKED = 136434-136749
DNA	5816_1.NT = 136750-136852
DNA	5816_2.GENES_FLANKED = 136853-137187
DNA	5816_3.GENES_FLANKED = 137188-137487
DNA	5816_4.GENES_FLANKED = 137488-137798
DNA	5821_1.GENES = 137799-138038
DNA	5821_1.GENES_FLANKED = 138039-138433
DNA	5821_1.NT = 138434-138672
DNA	5822_1.GENES = 138673-138832
DNA	5822_1.GENES_FLANKED = 138833-139134
DNA	5822_1.NT = 139135-139293
DNA	5840_1.GENES = 139294-139898
DNA	5840_1.GENES_FLANKED = 139899-140580
DNA	5840_1.NT = 140581-141137
DNA	5841_1.GENES = 141138-141290
DNA	5841_1.GENES_FLANKED = 141291-141622
DNA	5841_1.NT = 141623-141776
DNA	5841_2.GENES = 141777-141966
DNA	5841_2.NT = 141967-142165
DNA	5842_1.GENES = 142166-142333
DNA	5842_1.GENES_FLANKED = 142334-142642
DNA	5842_1.NT = 142643-142809
DNA	5843_1.GENES = 142810-142973
DNA	5843_1.GENES_FLANKED = 142974-143304
DNA	5843_1.NT = 143305-143445
DNA	5849_1.GENES = 143446-143661
DNA	5849_1.GENES_FLANKED = 143662-143920
DNA	5849_1.NT = 143921-144090
DNA	5853_1.GENES = 144091-144569
DNA	5853_1.GENES_FLANKED = 144570-145164
DNA	5853_1.NT = 145165-145615
DNA	5857_1.GENES = 145616-146270
DNA	5857_1.GENES_FLANKED = 146271-146948
DNA	5857_1.NT = 146949-147596
DNA	5858_1.GENES = 147597-148007
DNA	5858_1.GENES_FLANKED = 148008-148435
DNA	5858_1.NT = 148436-148777
DNA	5859_1.GENES = 148778-149222
DNA	5859_1.GENES_FLANKED = 149223-149705
DNA	5859_1.NT = 149706-150119
DNA	5865_1.GENES = 150120-150471
DNA	5865_1.GENES_FLANKED = 150472-150871
DNA	5865_1.NT = 150872-151203
DNA	5866_1.GENES = 151204-151437
DNA	5866_1.GENES_FLANKED = 151438-151793
DNA	5866_1.NT = 151794-151921
DNA	5870_1.GENES = 151922-152091
DNA	5870_1.GENES_FLANKED = 152092-152422
DNA	5870_1.NT = 152423-152583
DNA	5893_1.GENES = 152584-152737
DNA	5893_1.GENES_FLANKED = 152738-153154
DNA	5893_1.NT = 153155-153285
DNA	5894_1.GENES = 153286-153381
DNA	5894_1.GENES_FLANKED = 153382-153674
DNA	5894_1.NT = 153675-153770
DNA	5894_2.GENES = 153771-153922
DNA	5894_2.NT = 153923-154074
DNA	5899_1.GENES = 154075-154315
DNA	5899_1.GENES_FLANKED = 154316-154706
DNA	5899_1.NT = 154707-154928
DNA	5910_1.GENES = 154929-155626
DNA	5910_1.GENES_FLANKED = 155627-156449
DNA	5910_1.NT = 156450-157130
DNA	5913_1.GENES = 157131-157870
DNA	5913_1.GENES_FLANKED = 157871-158636
DNA	5913_1.NT = 158637-159369
DNA	5918_1.GENES = 159370-159401
DNA	5918_1.GENES_FLANKED = 159402-159578
DNA	5918_1.NT = 159579-159667
DNA	5918_2.GENES_FLANKED = 159668-159903
DNA	5918_2.NT = 159904-159999
DNA	5919_1.GENES = 160000-160350
DNA	5919_1.GENES_FLANKED = 160351-160732
DNA	5919_1.NT = 160733-161086
DNA	5921_1.GENES = 161087-161304
DNA	5921_1.GENES_FLANKED = 161305-161588
DNA	5921_1.NT = 161589-161768
DNA	5921_2.GENES = 161769-162001
DNA	5921_2.GENES_FLANKED = 162002-162309
DNA	5921_2.NT = 162310-162529
DNA	5922_1.GENES = 162530-163212
DNA	5922_1.GENES_FLANKED = 163213-164031
DNA	5922_1.NT = 164032-164663
DNA	5926_1.GENES = 164664-164864
DNA	5926_1.GENES_FLANKED = 164865-165159
DNA	5926_1.NT = 165160-165357
DNA	5933_1.GENES = 165358-165882
DNA	5933_1.GENES_FLANKED = 165883-166155
DNA	5933_1.NT = 166156-166586
DNA	5936_1.GENES = 166587-167117
DNA	5936_1.GENES_FLANKED = 167118-167675
DNA	5936_1.NT = 167676-167922
DNA	5940_1.GENES = 167923-168399
DNA	5940_1.GENES_FLANKED = 168400-169022
DNA	5940_1.NT = 169023-169486
DNA	5941_1.GENES = 169487-169746
DNA	5941_1.GENES_FLANKED = 169747-170023
DNA	5941_1.NT = 170024-170281
DNA	5942_1.GENES = 170282-170776
DNA	5942_1.GENES_FLANKED = 170777-171433
DNA	5942_1.NT = 171434-171927
DNA	5943_1.GENES = 171928-172250
DNA	5943_1.GENES_FLANKED = 172251-172580
DNA	5943_1.NT = 172581-172805
DNA	5943_2.GENES = 172806-173115
DNA	5943_2.GENES_FLANKED = 173116-173538
DNA	5943_2.NT = 173539-173779
DNA	5944_1.GENES = 173780-173996
DNA	5944_1.GENES_FLANKED = 173997-174266
DNA	5944_1.NT = 174267-174433
DNA	5945_1.GENES = 174434-174958
DNA	5945_1.GENES_FLANKED = 174959-175473
DNA	5945_1.NT = 175474-175906
DNA	5949_1.GENES = 175907-176392
DNA	5949_1.GENES_FLANKED = 176393-176922
DNA	5949_1.NT = 176923-177329
DNA	5950_1.GENES = 177330-178099
DNA	5950_1.GENES_FLANKED = 178100-178784
DNA	5950_1.NT = 178785-179301
DNA	5958_1.GENES = 179302-179649
DNA	5958_1.GENES_FLANKED = 179650-180040
DNA	5958_1.NT = 180041-180385
DNA	5960_1.GENES = 180386-180628
DNA	5960_1.GENES_FLANKED = 180629-180959
DNA	5960_1.NT = 180960-181188
DNA	5968_1.GENES = 181189-181433
DNA	5968_1.GENES_FLANKED = 181434-181673
DNA	5968_1.NT = 181674-181786
DNA	5974_1.GENES = 181787-182115
DNA	5974_1.GENES_FLANKED = 182116-182496
DNA	5974_1.NT = 182497-182760
DNA	5977_1.GENES = 182761-182995
DNA	5977_1.GENES_FLANKED = 182996-183370
DNA	5977_1.NT = 183371-183524
DNA	5980_1.GENES = 183525-183701
DNA	5980_1.GENES_FLANKED = 183702-183974
DNA	5980_1.NT = 183975-184142
DNA	5981_1.GENES = 184143-184497
DNA	5981_1.GENES_FLANKED = 184498-184935
DNA	5981_1.NT = 184936-185291
DNA	5990_1.GENES = 185292-185393
DNA	5990_1.GENES_FLANKED = 185394-185594
DNA	5990_1.NT = 185595-185662
DNA	6000_1.GENES = 185663-186052
DNA	6000_1.GENES_FLANKED = 186053-186402
DNA	6000_1.NT = 186403-186653
DNA	6003_1.GENES = 186654-186885
DNA	6003_1.GENES_FLANKED = 186886-187220
DNA	6003_1.NT = 187221-187449
DNA	6004_1.GENES = 187450-187631
DNA	6004_1.GENES_FLANKED = 187632-188000
DNA	6004_1.NT = 188001-188177
DNA	6016_1.GENES = 188178-188991
DNA	6016_1.GENES_FLANKED = 188992-189863
DNA	6016_1.NT = 189864-190530
DNA	6026_1.GENES = 190531-190803
DNA	6026_1.GENES_FLANKED = 190804-191123
DNA	6026_1.NT = 191124-191372
DNA	6029_1.GENES = 191373-191674
DNA	6029_1.GENES_FLANKED = 191675-192077
DNA	6029_1.NT = 192078-192272
DNA	6029_2.GENES_FLANKED = 192273-192684
DNA	6034_1.GENES = 192685-192939
DNA	6034_1.GENES_FLANKED = 192940-193407
DNA	6034_1.NT = 193408-193554
DNA	6036_1.GENES = 193555-194129
DNA	6036_1.GENES_FLANKED = 194130-194772
DNA	6036_1.NT = 194773-195319
DNA	6038_1.GENES = 195320-195696
DNA	6038_1.GENES_FLANKED = 195697-196225
DNA	6038_1.NT = 196226-196506
DNA	6041_1.GENES = 196507-196960
DNA	6041_1.GENES_FLANKED = 196961-197464
DNA	6041_1.NT = 197465-197838
DNA	6048_1.GENES = 197839-197943
DNA	6048_1.GENES_FLANKED = 197944-198203
DNA	6048_1.NT = 198204-198312
DNA	6050_1.GENES = 198313-198740
DNA	6050_1.GENES_FLANKED = 198741-199204
DNA	6050_1.NT = 199205-199459
DNA	6051_1.GENES = 199460-200436
DNA	6051_1.GENES_FLANKED = 200437-201455
DNA	6051_1.NT = 201456-202427
DNA	6056_1.GENES = 202428-202553
DNA	6056_1.GENES_FLANKED = 202554-202723
DNA	6056_1.NT = 202724-202820
DNA	6056_2.GENES = 202821-202983
DNA	6056_2.GENES_FLANKED = 202984-203281
DNA	6056_2.NT = 203282-203444
DNA	6064_1.GENES_FLANKED = 203445-203684
DNA	6068_1.GENES = 203685-203834
DNA	6068_1.GENES_FLANKED = 203835-204102
DNA	6068_1.NT = 204103-204203
DNA	6072_1.GENES = 204204-204469
DNA	6072_1.GENES_FLANKED = 204470-204731
DNA	6072_1.NT = 204732-204852
DNA	6072_2.GENES_FLANKED = 204853-205236
DNA	6098_1.GENES = 205237-205819
DNA	6098_1.GENES_FLANKED = 205820-206558
DNA	6098_1.NT = 206559-207146
DNA	6110_1.GENES = 207147-207456
DNA	6110_1.GENES_FLANKED = 207457-208010
DNA	6110_1.NT = 208011-208296
DNA	6114_1.GENES = 208297-208586
DNA	6114_1.GENES_FLANKED = 208587-208924
DNA	6114_1.NT = 208925-209072
DNA	6119_1.GENES = 209073-210151
DNA	6119_1.GENES_FLANKED = 210152-211141
DNA	6119_1.NT = 211142-211846
DNA	6128_1.GENES = 211847-212169
DNA	6128_1.GENES_FLANKED = 212170-212610
DNA	6128_1.NT = 212611-212826
DNA	6128_2.GENES = 212827-213250
DNA	6128_2.GENES_FLANKED = 213251-213763
DNA	6128_2.NT = 213764-213995
DNA	6128_3.GENES = 213996-214287
DNA	6130_1.GENES = 214288-214444
DNA	6130_1.GENES_FLANKED = 214445-214748
DNA	6130_1.NT = 214749-214904
DNA	6139_1.GENES = 214905-215770
DNA	6139_1.GENES_FLANKED = 215771-216562
DNA	6139_1.NT = 216563-217348
DNA	6148_1.GENES = 217349-217587
DNA	6148_1.GENES_FLANKED = 217588-217856
DNA	6148_1.NT = 217857-218083
DNA	6150_1.GENES = 218084-218248
DNA	6150_1.GENES_FLANKED = 218249-218526
DNA	6150_1.NT = 218527-218692
DNA	6164_1.GENES = 218693-218939
DNA	6164_1.GENES_FLANKED = 218940-219251
DNA	6164_1.NT = 219252-219487
DNA	6175_1.GENES = 219488-219580
DNA	6175_1.GENES_FLANKED = 219581-219923
DNA	6175_1.NT = 219924-220055
DNA	6175_2.GENES = 220056-220522
DNA	6175_2.NT = 220523-220996
DNA	6176_1.GENES = 220997-221682
DNA	6176_1.GENES_FLANKED = 221683-222376
DNA	6176_1.NT = 222377-222887
DNA	6198_1.GENES = 222888-223228
DNA	6198_1.GENES_FLANKED = 223229-223669
DNA	6198_1.NT = 223670-223894
DNA	6216_1.GENES = 223895-224143
DNA	6216_1.GENES_FLANKED = 224144-224458
DNA	6216_1.NT = 224459-224616
DNA	6226_1.GENES = 224617-225014
DNA	6226_1.GENES_FLANKED = 225015-225516
DNA	6226_1.NT = 225517-225868
DNA	6227_1.GENES = 225869-226041
DNA	6227_1.GENES_FLANKED = 226042-226265
DNA	6227_1.NT = 226266-226434
DNA	6238_1.GENES = 226435-226784
DNA	6238_1.GENES_FLANKED = 226785-227205
DNA	6238_1.NT = 227206-227537
DNA	6258_1.GENES = 227538-227770
DNA	6258_1.GENES_FLANKED = 227771-228157
DNA	6258_1.NT = 228158-228417
DNA	6258_2.GENES = 228418-228795
DNA	6265_1.GENES = 228796-228981
DNA	6265_1.GENES_FLANKED = 228982-229278
DNA	6265_1.NT = 229279-229416
DNA	6270_1.GENES = 229417-229510
DNA	6270_1.GENES_FLANKED = 229511-229774
DNA	6270_1.NT = 229775-229870
DNA	6274_1.GENES = 229871-230304
DNA	6274_1.GENES_FLANKED = 230305-230764
DNA	6274_1.NT = 230765-231173
DNA	6282_1.GENES = 231174-231285
DNA	6282_1.GENES_FLANKED = 231286-231686
DNA	6282_1.NT = 231687-231774
DNA	6284_1.GENES = 231775-232131
DNA	6284_1.GENES_FLANKED = 232132-232717
DNA	6284_1.NT = 232718-233065
DNA	6295_1.GENES = 233066-233899
DNA	6295_1.GENES_FLANKED = 233900-234716
DNA	6295_1.NT = 234717-235550
DNA	6298_1.GENES = 235551-236013
DNA	6298_1.GENES_FLANKED = 236014-236528
DNA	6298_1.NT = 236529-236820
DNA	6299_1.GENES = 236821-237159
DNA	6299_1.GENES_FLANKED = 237160-237573
DNA	6299_1.NT = 237574-237912
DNA	6303_1.GENES = 237913-238360
DNA	6303_1.GENES_FLANKED = 238361-238922
DNA	6303_1.NT = 238923-239197
DNA	6318_1.GENES = 239198-239471
DNA	6318_1.GENES_FLANKED = 239472-239893
DNA	6318_1.NT = 239894-240151
DNA	6320_1.GENES = 240152-240602
DNA	6320_1.GENES_FLANKED = 240603-241207
DNA	6320_1.NT = 241208-241647
DNA	6363_1.GENES = 241648-241806
DNA	6363_1.GENES_FLANKED = 241807-241987
DNA	6363_1.NT = 241988-242161
DNA	6363_2.GENES = 242162-242312
DNA	6363_2.NT = 242313-242462
DNA	6366_1.GENES = 242463-242637
DNA	6366_1.GENES_FLANKED = 242638-242968
DNA	6366_1.NT = 242969-243152
DNA	6373_1.GENES = 243153-243678
DNA	6373_1.GENES_FLANKED = 243679-244258
DNA	6373_1.NT = 244259-244734
DNA	6376_1.GENES = 244735-245074
DNA	6376_1.GENES_FLANKED = 245075-245501
DNA	6376_1.NT = 245502-245705
DNA	6378_1.GENES = 245706-245957
DNA	6378_1.GENES_FLANKED = 245958-246371
DNA	6378_1.NT = 246372-246611
DNA	6379_1.GENES = 246612-246821
DNA	6379_1.GENES_FLANKED = 246822-247062
DNA	6379_1.NT = 247063-247272
DNA	6379_2.GENES_FLANKED = 247273-247568
DNA	6383_1.GENES = 247569-247972
DNA	6383_1.GENES_FLANKED = 247973-248319
DNA	6383_1.NT = 248320-248590
DNA	6384_1.GENES = 248591-248737
DNA	6384_1.GENES_FLANKED = 248738-248991
DNA	6384_1.NT = 248992-249051
DNA	6384_2.NT = 249052-249191
DNA	6387_1.GENES = 249192-249707
DNA	6387_1.GENES_FLANKED = 249708-250325
DNA	6387_1.NT = 250326-250853
DNA	6389_1.GENES = 250854-251227
DNA	6389_1.GENES_FLANKED = 251228-251693
DNA	6389_1.NT = 251694-251920
DNA	6393_1.GENES = 251921-252111
DNA	6393_1.GENES_FLANKED = 252112-252435
DNA	6393_1.NT = 252436-252625
DNA	6398_1.GENES = 252626-252767
DNA	6398_1.GENES_FLANKED = 252768-253029
DNA	6398_1.NT = 253030-253170
DNA	6398_2.GENES_FLANKED = 253171-253476
DNA	6401_1.GENES = 253477-254013
DNA	6401_1.GENES_FLANKED = 254014-254649
DNA	6401_1.NT = 254650-255158
DNA	6404_1.GENES = 255159-255397
DNA	6404_1.GENES_FLANKED = 255398-255719
DNA	6404_1.NT = 255720-255954
DNA	6405_1.GENES = 255955-256436
DNA	6405_1.GENES_FLANKED = 256437-256741
DNA	6405_1.NT = 256742-256960
DNA	6407_1.GENES = 256961-257186
DNA	6407_1.GENES_FLANKED = 257187-257510
DNA	6407_1.NT = 257511-257681
DNA	6412_1.GENES = 257682-258132
DNA	6412_1.GENES_FLANKED = 258133-258546
DNA	6412_1.NT = 258547-258943
DNA	6420_1.GENES = 258944-259310
DNA	6420_1.GENES_FLANKED = 259311-259726
DNA	6420_1.NT = 259727-260097
DNA	6432_1.GENES = 260098-260316
DNA	6432_1.GENES_FLANKED = 260317-260606
DNA	6432_1.NT = 260607-260825
DNA	6439_1.GENES = 260826-261299
DNA	6439_1.GENES_FLANKED = 261300-261871
DNA	6439_1.NT = 261872-262205
DNA	6447_1.GENES = 262206-262520
DNA	6447_1.GENES_FLANKED = 262521-262961
DNA	6447_1.NT = 262962-263247
DNA	6448_1.GENES = 263248-263314
DNA	6448_1.GENES_FLANKED = 263315-263474
DNA	6448_1.NT = 263475-263541
DNA	6448_2.GENES = 263542-263631
DNA	6448_2.GENES_FLANKED = 263632-263922
DNA	6448_2.NT = 263923-264009
DNA	6449_1.GENES = 264010-264356
DNA	6449_1.GENES_FLANKED = 264357-264854
DNA	6449_1.NT = 264855-265065
DNA	6450_1.GENES = 265066-265779
DNA	6450_1.GENES_FLANKED = 265780-266508
DNA	6450_1.NT = 266509-267171
DNA	6454_1.GENES = 267172-267285
DNA	6454_1.GENES_FLANKED = 267286-267392
DNA	6454_1.NT = 267393-267483
DNA	6454_2.GENES_FLANKED = 267484-267704
DNA	6458_1.GENES = 267705-268222
DNA	6458_1.GENES_FLANKED = 268223-268896
DNA	6458_1.NT = 268897-269154
DNA	6459_1.GENES = 269155-269362
DNA	6459_1.GENES_FLANKED = 269363-269677
DNA	6459_1.NT = 269678-269812
DNA	6460_1.GENES = 269813-270280
DNA	6460_1.GENES_FLANKED = 270281-270737
DNA	6460_1.NT = 270738-271208
DNA	6462_1.GENES = 271209-271541
DNA	6462_1.GENES_FLANKED = 271542-271968
DNA	6462_1.NT = 271969-272300
DNA	6483_1.GENES = 272301-272620
DNA	6483_1.GENES_FLANKED = 272621-273058
DNA	6483_1.NT = 273059-273296
DNA	6487_1.GENES = 273297-274647
DNA	6487_1.GENES_FLANKED = 274648-275991
DNA	6487_1.NT = 275992-277269
DNA	6488_1.GENES = 277270-277506
DNA	6488_1.GENES_FLANKED = 277507-277908
DNA	6488_1.NT = 277909-278107
DNA	6492_1.GENES = 278108-278621
DNA	6492_1.GENES_FLANKED = 278622-279187
DNA	6492_1.NT = 279188-279550
DNA	6494_1.GENES = 279551-280275
DNA	6494_1.GENES_FLANKED = 280276-280870
DNA	6494_1.NT = 280871-281422
DNA	6496_1.GENES = 281423-281799
DNA	6496_1.GENES_FLANKED = 281800-282246
DNA	6496_1.NT = 282247-282532
DNA	6498_1.GENES = 282533-282820
DNA	6498_1.GENES_FLANKED = 282821-283195
DNA	6498_1.NT = 283196-283480
DNA	6500_1.GENES = 283481-284124
DNA	6500_1.GENES_FLANKED = 284125-284770
DNA	6500_1.NT = 284771-285258
DNA	6506_1.GENES = 285259-285624
DNA	6506_1.GENES_FLANKED = 285625-286032
DNA	6506_1.NT = 286033-286305
DNA	6507_1.GENES = 286306-286405
DNA	6507_1.GENES_FLANKED = 286406-286667
DNA	6507_1.NT = 286668-286740
DNA	6507_2.GENES_FLANKED = 286741-287021
DNA	6507_3.GENES_FLANKED = 287022-287308
DNA	6526_1.GENES_FLANKED = 287309-287616
DNA	6526_2.GENES_FLANKED = 287617-287865
DNA	6527_1.GENES = 287866-288564
DNA	6527_1.GENES_FLANKED = 288565-289344
DNA	6527_1.NT = 289345-289814
DNA	6528_1.GENES = 289815-290068
DNA	6528_1.GENES_FLANKED = 290069-290386
DNA	6528_1.NT = 290387-290594
DNA	6531_1.GENES = 290595-290670
DNA	6531_1.GENES_FLANKED = 290671-290918
DNA	6531_1.NT = 290919-290996
DNA	6531_2.GENES_FLANKED = 290997-291281
DNA	6532_1.GENES = 291282-291413
DNA	6532_1.GENES_FLANKED = 291414-291706
DNA	6532_1.NT = 291707-291801
DNA	6533_1.GENES = 291802-292447
DNA	6533_1.GENES_FLANKED = 292448-293116
DNA	6533_1.NT = 293117-293686
DNA	6538_1.GENES = 293687-294081
DNA	6538_1.GENES_FLANKED = 294082-294464
DNA	6538_1.NT = 294465-294819
DNA	6540_1.GENES = 294820-294942
DNA	6540_1.GENES_FLANKED = 294943-295207
DNA	6540_1.NT = 295208-295329
DNA	6544_1.GENES = 295330-295725
DNA	6544_1.GENES_FLANKED = 295726-296062
DNA	6544_1.NT = 296063-296456
DNA	6550_1.GENES = 296457-296720
DNA	6550_1.GENES_FLANKED = 296721-297016
DNA	6550_1.NT = 297017-297280
DNA	6552_1.GENES = 297281-297418
DNA	6552_1.GENES_FLANKED = 297419-297613
DNA	6552_1.NT = 297614-297705
DNA	6559_1.GENES = 297706-297898
DNA	6559_1.GENES_FLANKED = 297899-298211
DNA	6559_1.NT = 298212-298404
DNA	6563_1.GENES = 298405-298675
DNA	6563_1.GENES_FLANKED = 298676-299013
DNA	6563_1.NT = 299014-299235
DNA	6570_1.GENES = 299236-299690
DNA	6570_1.GENES_FLANKED = 299691-300130
DNA	6570_1.NT = 300131-300458
DNA	6572_1.GENES = 300459-300531
DNA	6572_1.GENES_FLANKED = 300532-300794
DNA	6572_1.NT = 300795-300842
DNA	6572_2.GENES = 300843-300948
DNA	6572_2.NT = 300949-301053
DNA	6601_1.GENES = 301054-301278
DNA	6601_1.GENES_FLANKED = 301279-301417
DNA	6601_1.NT = 301418-301489
DNA	6601_2.GENES_FLANKED = 301490-301754
DNA	6601_2.NT = 301755-301840
DNA	6620_1.GENES = 301841-302196
DNA	6620_1.GENES_FLANKED = 302197-302576
DNA	6620_1.NT = 302577-302936
DNA	6631_1.GENES = 302937-303164
DNA	6631_1.GENES_FLANKED = 303165-303476
DNA	6631_1.NT = 303477-303592
DNA	6631_2.GENES_FLANKED = 303593-303905
DNA	6636_1.GENES = 303906-304296
DNA	6636_1.GENES_FLANKED = 304297-304617
DNA	6636_1.NT = 304618-304831
DNA	6639_1.GENES = 304832-305351
DNA	6639_1.GENES_FLANKED = 305352-305979
DNA	6639_1.NT = 305980-306285
DNA	6641_1.GENES = 306286-306566
DNA	6641_1.GENES_FLANKED = 306567-306890
DNA	6641_1.NT = 306891-307165
DNA	6649_1.GENES = 307166-307345
DNA	6649_1.GENES_FLANKED = 307346-307626
DNA	6649_1.NT = 307627-307806
DNA	6652_1.GENES = 307807-308169
DNA	6652_1.GENES_FLANKED = 308170-308698
DNA	6652_1.NT = 308699-309018
DNA	6660_1.GENES = 309019-309198
DNA	6660_1.GENES_FLANKED = 309199-309443
DNA	6660_1.NT = 309444-309605
DNA	6660_2.GENES_FLANKED = 309606-309919
DNA	6667_1.GENES = 309920-310161
DNA	6667_1.GENES_FLANKED = 310162-310423
DNA	6667_1.NT = 310424-310550
DNA	6679_1.GENES = 310551-310672
DNA	6679_1.GENES_FLANKED = 310673-310837
DNA	6679_1.NT = 310838-310922
DNA	6679_2.GENES_FLANKED = 310923-311174
DNA	6679_2.NT = 311175-311262
DNA	6685_1.GENES = 311263-311725
DNA	6685_1.GENES_FLANKED = 311726-312154
DNA	6685_1.NT = 312155-312442
DNA	6689_1.GENES = 312443-312795
DNA	6689_1.GENES_FLANKED = 312796-313256
DNA	6689_1.NT = 313257-313498
DNA	6705_1.GENES = 313499-313735
DNA	6705_1.GENES_FLANKED = 313736-314043
DNA	6705_1.NT = 314044-314280
DNA	6717_1.GENES = 314281-315163
DNA	6717_1.GENES_FLANKED = 315164-316112
DNA	6717_1.NT = 316113-316895
DNA	6732_1.GENES = 316896-317127
DNA	6732_1.GENES_FLANKED = 317128-317332
DNA	6732_1.NT = 317333-317515
DNA	6732_2.GENES_FLANKED = 317516-317811
DNA	6733_1.GENES = 317812-318036
DNA	6733_1.GENES_FLANKED = 318037-318371
DNA	6733_1.NT = 318372-318512
DNA	6738_1.GENES = 318513-318866
DNA	6738_1.GENES_FLANKED = 318867-319260
DNA	6738_1.NT = 319261-319518
DNA	6746_1.GENES = 319519-319690
DNA	6746_1.GENES_FLANKED = 319691-319936
DNA	6746_1.NT = 319937-320102
DNA	6779_1.GENES = 320103-320492
DNA	6779_1.GENES_FLANKED = 320493-320915
DNA	6779_1.NT = 320916-321295
DNA	6780_1.GENES = 321296-321506
DNA	6780_1.GENES_FLANKED = 321507-321780
DNA	6780_1.NT = 321781-321935
DNA	6782_1.GENES = 321936-322218
DNA	6782_1.GENES_FLANKED = 322219-322558
DNA	6782_1.NT = 322559-322833
DNA	6785_1.GENES = 322834-322982
DNA	6785_1.GENES_FLANKED = 322983-323270
DNA	6785_1.NT = 323271-323389
DNA	6791_1.GENES = 323390-323456
DNA	6791_1.GENES_FLANKED = 323457-323817
DNA	6791_1.NT = 323818-323884
DNA	6791_2.GENES = 323885-323986
DNA	6791_2.NT = 323987-324088
DNA	6792_1.GENES = 324089-324308
DNA	6792_1.GENES_FLANKED = 324309-324679
DNA	6792_1.NT = 324680-324818
DNA	6797_1.GENES = 324819-325130
DNA	6797_1.GENES_FLANKED = 325131-325521
DNA	6797_1.NT = 325522-325735
DNA	6797_2.GENES_FLANKED = 325736-326167
DNA	6825_1.GENES = 326168-326586
DNA	6825_1.GENES_FLANKED = 326587-327138
DNA	6825_1.NT = 327139-327504
DNA	6848_1.GENES = 327505-327637
DNA	6848_1.GENES_FLANKED = 327638-327914
DNA	6848_1.NT = 327915-328046
DNA	6854_1.GENES = 328047-328221
DNA	6854_1.GENES_FLANKED = 328222-328478
DNA	6854_1.NT = 328479-328588
DNA	6859_1.GENES = 328589-329358
DNA	6859_1.GENES_FLANKED = 329359-329935
DNA	6859_1.NT = 329936-330338
DNA	6860_1.GENES = 330339-330823
DNA	6860_1.GENES_FLANKED = 330824-331416
DNA	6860_1.NT = 331417-331803
DNA	6865_1.GENES = 331804-332296
DNA	6865_1.GENES_FLANKED = 332297-332846
DNA	6865_1.NT = 332847-333067
DNA	6875_1.GENES = 333068-333461
DNA	6875_1.GENES_FLANKED = 333462-333943
DNA	6875_1.NT = 333944-334337
DNA	6882_1.GENES = 334338-334684
DNA	6882_1.GENES_FLANKED = 334685-335099
DNA	6882_1.NT = 335100-335448
DNA	6883_1.GENES = 335449-336008
DNA	6883_1.GENES_FLANKED = 336009-336693
DNA	6883_1.NT = 336694-337116
DNA	6886_1.GENES = 337117-337207
DNA	6886_1.GENES_FLANKED = 337208-337419
DNA	6886_1.NT = 337420-337539
DNA	6909_1.GENES = 337540-338050
DNA	6909_1.GENES_FLANKED = 338051-338522
DNA	6909_1.NT = 338523-338859
DNA	6913_1.GENES = 338860-340061
DNA	6913_1.GENES_FLANKED = 340062-341353
DNA	6913_1.NT = 341354-342071
DNA	6914_1.GENES = 342072-342458
DNA	6914_1.GENES_FLANKED = 342459-342783
DNA	6914_1.NT = 342784-343158
DNA	6924_1.GENES = 343159-344040
DNA	6924_1.GENES_FLANKED = 344041-344898
DNA	6924_1.NT = 344899-345745
DNA	6933_1.GENES = 345746-345850
DNA	6933_1.GENES_FLANKED = 345851-346208
DNA	6933_1.NT = 346209-346393
DNA	6933_2.GENES = 346394-346669
DNA	6946_1.GENES = 346670-346906
DNA	6946_1.GENES_FLANKED = 346907-347247
DNA	6946_1.NT = 347248-347485
DNA	6947_1.GENES = 347486-347785
DNA	6947_1.GENES_FLANKED = 347786-348203
DNA	6947_1.NT = 348204-348389
DNA	6954_1.GENES = 348390-348810
DNA	6954_1.GENES_FLANKED = 348811-349244
DNA	6954_1.NT = 349245-349587
DNA	6955_1.GENES = 349588-349859
DNA	6955_1.GENES_FLANKED = 349860-350192
DNA	6955_1.NT = 350193-350463
DNA	6958_1.GENES = 350464-350649
DNA	6958_1.GENES_FLANKED = 350650-350981
DNA	6958_1.NT = 350982-351089
DNA	6961_1.GENES = 351090-351520
DNA	6961_1.GENES_FLANKED = 351521-351912
DNA	6961_1.NT = 351913-352264
DNA	6962_1.GENES = 352265-352678
DNA	6962_1.GENES_FLANKED = 352679-353186
DNA	6962_1.NT = 353187-353438
DNA	6968_1.GENES = 353439-353655
DNA	6968_1.GENES_FLANKED = 353656-353992
DNA	6968_1.NT = 353993-354183
DNA	6969_1.GENES = 354184-354372
DNA	6969_1.GENES_FLANKED = 354373-354570
DNA	6969_1.NT = 354571-354763
DNA	6969_2.GENES_FLANKED = 354764-355016
DNA	6977_1.GENES = 355017-355161
DNA	6977_1.GENES_FLANKED = 355162-355438
DNA	6977_1.NT = 355439-355586
DNA	6977_2.GENES_FLANKED = 355587-355815
DNA	6978_1.GENES = 355816-356188
DNA	6978_1.GENES_FLANKED = 356189-356630
DNA	6978_1.NT = 356631-356861
DNA	6979_1.GENES = 356862-356913
DNA	6979_1.GENES_FLANKED = 356914-357226
DNA	6979_1.NT = 357227-357273
DNA	6979_2.GENES = 357274-357339
DNA	6979_2.GENES_FLANKED = 357340-357666
DNA	6979_2.NT = 357667-357732
DNA	6992_1.GENES = 357733-358004
DNA	6992_1.GENES_FLANKED = 358005-358365
DNA	6992_1.NT = 358366-358560
DNA	6995_1.GENES = 358561-358657
DNA	6995_1.GENES_FLANKED = 358658-358954
DNA	6995_1.NT = 358955-359050
DNA	7013_1.GENES = 359051-359082
DNA	7013_1.GENES_FLANKED = 359083-359191
DNA	7013_1.NT = 359192-359221
DNA	7013_2.GENES_FLANKED = 359222-359379
DNA	7013_2.NT = 359380-359415
DNA	7021_1.GENES = 359416-359555
DNA	7021_1.GENES_FLANKED = 359556-359856
DNA	7021_1.NT = 359857-360003
DNA	7024_1.GENES = 360004-360132
DNA	7024_1.GENES_FLANKED = 360133-360671
DNA	7024_1.NT = 360672-360810
DNA	7024_2.GENES = 360811-361072
DNA	7024_2.GENES_FLANKED = 361073-361370
DNA	7028_1.GENES = 361371-361582
DNA	7028_1.GENES_FLANKED = 361583-361907
DNA	7028_1.NT = 361908-362121
DNA	7029_1.GENES = 362122-362923
DNA	7029_1.GENES_FLANKED = 362924-363527
DNA	7029_1.NT = 363528-364066
DNA	7067_1.GENES = 364067-364221
DNA	7067_1.GENES_FLANKED = 364222-364524
DNA	7067_1.NT = 364525-364676
DNA	7128_1.GENES = 364677-364864
DNA	7128_1.GENES_FLANKED = 364865-365163
DNA	7128_1.NT = 365164-365331
DNA	7135_1.GENES = 365332-365431
DNA	7135_1.GENES_FLANKED = 365432-365792
DNA	7135_1.NT = 365793-365885
DNA	7136_1.GENES = 365886-365993
DNA	7136_1.GENES_FLANKED = 365994-366296
DNA	7136_1.NT = 366297-366423
DNA	7141_1.GENES = 366424-366697
DNA	7141_1.GENES_FLANKED = 366698-367084
DNA	7141_1.NT = 367085-367352
DNA	7174_1.GENES = 367353-367946
DNA	7174_1.GENES_FLANKED = 367947-368524
DNA	7174_1.NT = 368525-368891
DNA	7194_1.GENES = 368892-369248
DNA	7194_1.GENES_FLANKED = 369249-369679
DNA	7194_1.NT = 369680-369875
DNA	7194_2.GENES_FLANKED = 369876-370317
DNA	7241_1.GENES = 370318-370453
DNA	7241_1.GENES_FLANKED = 370454-370691
DNA	7241_1.NT = 370692-370748
DNA	7241_2.GENES_FLANKED = 370749-371064
DNA	7241_2.NT = 371065-371173
DNA	7273_1.GENES = 371174-371418
DNA	7273_1.GENES_FLANKED = 371419-371814
DNA	7273_1.NT = 371815-372033
DNA	7279_1.GENES = 372034-372251
DNA	7279_1.GENES_FLANKED = 372252-372537
DNA	7279_1.NT = 372538-372680
DNA	7296_1.GENES = 372681-372842
DNA	7296_1.GENES_FLANKED = 372843-373115
DNA	7296_1.NT = 373116-373249
DNA	7296_2.GENES_FLANKED = 373250-373579
DNA	7313_1.GENES = 373580-374117
DNA	7313_1.GENES_FLANKED = 374118-374772
DNA	7313_1.NT = 374773-375298
DNA	7324_1.GENES = 375299-375722
DNA	7324_1.GENES_FLANKED = 375723-376202
DNA	7324_1.NT = 376203-376623
DNA	7325_1.GENES = 376624-376946
DNA	7325_1.GENES_FLANKED = 376947-377016
DNA	7325_1.NT = 377017-377306
DNA	7325_2.GENES_FLANKED = 377307-377602
DNA	7331_1.GENES = 377603-377685
DNA	7331_1.GENES_FLANKED = 377686-377945
DNA	7331_1.NT = 377946-378027
DNA	7331_2.GENES_FLANKED = 378028-378341
DNA	7331_3.GENES_FLANKED = 378342-378601
DNA	7333_1.GENES = 378602-379003
DNA	7333_1.GENES_FLANKED = 379004-379648
DNA	7333_1.NT = 379649-380050
DNA	7336_1.GENES = 380051-380392
DNA	7336_1.GENES_FLANKED = 380393-380756
DNA	7336_1.NT = 380757-381098
DNA	7361_1.GENES = 381099-381198
DNA	7361_1.GENES_FLANKED = 381199-381511
DNA	7361_1.NT = 381512-381607
DNA	7363_1.GENES = 381608-382033
DNA	7363_1.GENES_FLANKED = 382034-382439
DNA	7363_1.NT = 382440-382576
DNA	7363_2.GENES_FLANKED = 382577-382970
DNA	7367_1.GENES = 382971-383112
DNA	7367_1.GENES_FLANKED = 383113-383406
DNA	7367_1.NT = 383407-383547
DNA	7371_1.GENES = 383548-383799
DNA	7371_1.GENES_FLANKED = 383800-384109
DNA	7371_1.NT = 384110-384273
DNA	7572_1.GENES = 384274-384729
DNA	7572_1.GENES_FLANKED = 384730-385194
DNA	7572_1.NT = 385195-385525
DNA	7577_1.GENES = 385526-385773
DNA	7577_1.GENES_FLANKED = 385774-386113
DNA	7577_1.NT = 386114-386361
DNA	7583_1.GENES = 386362-386458
DNA	7583_1.GENES_FLANKED = 386459-386757
DNA	7583_1.NT = 386758-386845
DNA	7583_2.GENES = 386846-387039
DNA	7583_2.NT = 387040-387149
DNA	7602_1.GENES = 387150-387505
DNA	7602_1.GENES_FLANKED = 387506-387854
DNA	7602_1.NT = 387855-388186
DNA	7628_1.GENES = 388187-388448
DNA	7628_1.GENES_FLANKED = 388449-388771
DNA	7628_1.NT = 388772-389017
DNA	AT1G03750.genes = 389018-389426
DNA	AT1G03750.genes_flanked = 389427-389972
DNA	AT1G04870.genes = 389973-390161
DNA	AT1G04870.genes_flanked = 390162-390533
DNA	AT1G05055.genes = 390534-390899
DNA	AT1G05055.genes_flanked = 390900-391380
DNA	AT1G07970.genes = 391381-391746
DNA	AT1G07970.genes_flanked = 391747-392210
DNA	AT1G08460.genes = 392211-392739
DNA	AT1G08460.genes_flanked = 392740-393350
DNA	AT1G12370.genes = 393351-393654
DNA	AT1G12370.genes_flanked = 393655-394049
DNA	AT1G15390.genes = 394050-394281
DNA	AT1G15390.genes_flanked = 394282-394622
DNA	AT1G17160.genes = 394623-394928
DNA	AT1G17160.genes_flanked = 394929-395393
DNA	AT1G21370.genes = 395394-395685
DNA	AT1G21370.genes_flanked = 395686-396200
DNA	AT1G43580.genes = 396201-396584
DNA	AT1G43580.genes_flanked = 396585-397045
DNA	AT1G49380.genes = 397046-397318
DNA	AT1G49380.genes_flanked = 397319-397733
DNA	AT1G49540.genes = 397734-398051
DNA	AT1G49540.genes_flanked = 398052-398509
DNA	AT1G56345.genes = 398510-398800
DNA	AT1G56345.genes_flanked = 398801-399232
DNA	AT1G57770.genes = 399233-399547
DNA	AT1G57770.genes_flanked = 399548-399920
DNA	AT1G65030.genes = 399921-400245
DNA	AT1G65030.genes_flanked = 400246-400771
DNA	AT1G74640.genes = 400772-401053
DNA	AT1G74640.genes_flanked = 401054-401489
DNA	AT1G75350.genes = 401490-401726
DNA	AT1G75350.genes_flanked = 401727-402160
DNA	AT1G77930.genes = 402161-402343
DNA	AT1G77930.genes_flanked = 402344-402700
DNA	AT2G02590.genes = 402701-403060
DNA	AT2G02590.genes_flanked = 403061-403474
DNA	AT2G04560.genes = 403475-403699
DNA	AT2G04560.genes_flanked = 403700-404044
DNA	AT2G19870.genes = 404045-404465
DNA	AT2G19870.genes_flanked = 404466-405136
DNA	AT2G20330.genes = 405137-405436
DNA	AT2G20330.genes_flanked = 405437-405906
DNA	AT2G20790.genes = 405907-406315
DNA	AT2G20790.genes_flanked = 406316-406887
DNA	AT2G21370.genes = 406888-407127
DNA	AT2G21370.genes_flanked = 407128-407544
DNA	AT2G22650.genes = 407545-407886
DNA	AT2G22650.genes_flanked = 407887-408383
DNA	AT2G24830.genes = 408384-408834
DNA	AT2G24830.genes_flanked = 408835-409465
DNA	AT2G26680.genes = 409466-409765
DNA	AT2G26680.genes_flanked = 409766-410187
DNA	AT2G28605.genes = 410188-410427
DNA	AT2G28605.genes_flanked = 410428-410788
DNA	AT2G30100.genes = 410789-411208
DNA	AT2G30100.genes_flanked = 411209-411777
DNA	AT2G31840.genes = 411778-412085
DNA	AT2G31840.genes_flanked = 412086-412621
DNA	AT2G31890.genes = 412622-413047
DNA	AT2G31890.genes_flanked = 413048-413691
DNA	AT2G31955.genes = 413692-414048
DNA	AT2G31955.genes_flanked = 414049-414553
DNA	AT2G33450.genes = 414554-414784
DNA	AT2G33450.genes_flanked = 414785-415212
DNA	AT2G33610.genes = 415213-415635
DNA	AT2G33610.genes_flanked = 415636-416153
DNA	AT2G34050.genes = 416154-416446
DNA	AT2G34050.genes_flanked = 416447-416869
DNA	AT2G34460.genes = 416870-417142
DNA	AT2G34460.genes_flanked = 417143-417570
DNA	AT2G34640.genes = 417571-417828
DNA	AT2G34640.genes_flanked = 417829-418279
DNA	AT2G34980.genes = 418280-418581
DNA	AT2G34980.genes_flanked = 418582-419001
DNA	AT2G37560.genes = 419002-419286
DNA	AT2G37560.genes_flanked = 419287-419672
DNA	AT2G38020.genes = 419673-419963
DNA	AT2G38020.genes_flanked = 419964-420465
DNA	AT2G38270.genes = 420466-420951
DNA	AT2G38270.genes_flanked = 420952-421538
DNA	AT2G40570.genes = 421539-421803
DNA	AT2G40570.genes_flanked = 421804-422291
DNA	AT2G40760.genes = 422292-422609
DNA	AT2G40760.genes_flanked = 422610-423135
DNA	AT2G44660.genes = 423136-423424
DNA	AT2G44660.genes_flanked = 423425-423899
DNA	AT2G44760.genes = 423900-424324
DNA	AT2G44760.genes_flanked = 424325-424931
DNA	AT2G46890.genes = 424932-425195
DNA	AT2G46890.genes_flanked = 425196-425554
DNA	AT3G01660.genes = 425555-425803
DNA	AT3G01660.genes_flanked = 425804-426131
DNA	AT3G02300.genes = 426132-426561
DNA	AT3G02300.genes_flanked = 426562-427126
DNA	AT3G02760.genes = 427127-427408
DNA	AT3G02760.genes_flanked = 427409-427823
DNA	AT3G03790.genes = 427824-428111
DNA	AT3G03790.genes_flanked = 428112-428528
DNA	AT3G04560.genes = 428529-428792
DNA	AT3G04560.genes_flanked = 428793-429183
DNA	AT3G09180.genes = 429184-429495
DNA	AT3G09180.genes_flanked = 429496-429954
DNA	AT3G17810.genes = 429955-430218
DNA	AT3G17810.genes_flanked = 430219-430763
DNA	AT3G26580.genes = 430764-430967
DNA	AT3G26580.genes_flanked = 430968-431326
DNA	AT3G47860.genes = 431327-431605
DNA	AT3G47860.genes_flanked = 431606-431949
DNA	AT3G51050.genes = 431950-432387
DNA	AT3G51050.genes_flanked = 432388-432931
DNA	AT3G54670.genes = 432932-433309
DNA	AT3G54670.genes_flanked = 433310-433818
DNA	AT4G00030.genes = 433819-434100
DNA	AT4G00030.genes_flanked = 434101-434520
DNA	AT4G01040.genes = 434521-434868
DNA	AT4G01040.genes_flanked = 434869-435255
DNA	AT4G02485.genes = 435256-435545
DNA	AT4G02485.genes_flanked = 435546-435894
DNA	AT4G03200.genes = 435895-436134
DNA	AT4G03200.genes_flanked = 436135-436574
DNA	AT4G24090.genes = 436575-436809
DNA	AT4G24090.genes_flanked = 436810-437190
DNA	AT4G24880.genes = 437191-437440
DNA	AT4G24880.genes_flanked = 437441-437821
DNA	AT4G25290.genes = 437822-438034
DNA	AT4G25290.genes_flanked = 438035-438356
DNA	AT4G26980.genes = 438357-438602
DNA	AT4G26980.genes_flanked = 438603-438982
DNA	AT4G27600.genes = 438983-439348
DNA	AT4G27600.genes_flanked = 439349-439856
DNA	AT4G33030.genes = 439857-440240
DNA	AT4G33030.genes_flanked = 440241-440794
DNA	AT4G35910.genes = 440795-441071
DNA	AT4G35910.genes_flanked = 441072-441503
DNA	AT4G36390.genes = 441504-441820
DNA	AT4G36390.genes_flanked = 441821-442375
DNA	AT4G36530.genes = 442376-442621
DNA	AT4G36530.genes_flanked = 442622-442994
DNA	AT4G36650.genes = 442995-443557
DNA	AT4G36650.genes_flanked = 443558-444225
DNA	AT4G37030.genes = 444226-444571
DNA	AT4G37030.genes_flanked = 444572-445018
DNA	AT4G38890.genes = 445019-445300
DNA	AT4G38890.genes_flanked = 445301-445714
DNA	AT5G01160.genes = 445715-445919
DNA	AT5G01160.genes_flanked = 445920-446241
DNA	AT5G01310.genes = 446242-446535
DNA	AT5G01310.genes_flanked = 446536-446918
DNA	AT5G02250.genes = 446919-447314
DNA	AT5G02250.genes_flanked = 447315-447773
DNA	AT5G04520.genes = 447774-448004
DNA	AT5G04520.genes_flanked = 448005-448317
DNA	AT5G06430.genes = 448318-448515
DNA	AT5G06430.genes_flanked = 448516-448843
DNA	AT5G06830.genes = 448844-449381
DNA	AT5G06830.genes_flanked = 449382-450026
DNA	AT5G08060.genes = 450027-450396
DNA	AT5G08060.genes_flanked = 450397-450858
DNA	AT5G08720.genes = 450859-451122
DNA	AT5G08720.genes_flanked = 451123-451568
DNA	AT5G10460.genes = 451569-451784
DNA	AT5G10460.genes_flanked = 451785-452199
DNA	AT5G10920.genes = 452200-452767
DNA	AT5G10920.genes_flanked = 452768-453449
DNA	AT5G11980.genes = 453450-453746
DNA	AT5G11980.genes_flanked = 453747-454203
DNA	AT5G13390.genes = 454204-454773
DNA	AT5G13390.genes_flanked = 454774-455390
DNA	AT5G13520.genes = 455391-455717
DNA	AT5G13520.genes_flanked = 455718-456212
DNA	AT5G14260.genes = 456213-456416
DNA	AT5G14260.genes_flanked = 456417-456757
DNA	AT5G15680.genes = 456758-456961
DNA	AT5G15680.genes_flanked = 456962-457297
DNA	AT5G16210.genes = 457298-457505
DNA	AT5G16210.genes_flanked = 457506-457958
DNA	AT5G39410.genes = 457959-458282
DNA	AT5G39410.genes_flanked = 458283-458869
DNA	AT5G48330.genes = 458870-459187
DNA	AT5G48330.genes_flanked = 459188-459627
DNA	AT5G49570.genes = 459628-459948
DNA	AT5G49570.genes_flanked = 459949-460333
DNA	AT5G56740.genes = 460334-460681
DNA	AT5G56740.genes_flanked = 460682-461122
DNA	AT5G58760.genes = 461123-461371
DNA	AT5G58760.genes_flanked = 461372-461740
DNA	AT5G64150.genes = 461741-461986
DNA	AT5G64150.genes_flanked = 461987-462337
DNA	AT5G65860.genes = 462338-462628
DNA	AT5G65860.genes_flanked = 462629-462996
DNA	AT5G67530.genes = 462997-463284
DNA	AT5G67530.genes_flanked = 463285-463771
