## Supplementary material S9 for "A comparison of two universal angiosperm bait sets and the phylogenomics of Alismatales": partition.txt

DNA	4471_GE_1.selected = 1-883
DNA	4471_GF_1.selected = 884-2247
DNA	4471_NT_1.selected = 2248-2577
DNA	4527_GE_1.selected = 2578-4343
DNA	4527_GF_1.selected = 4344-6295
DNA	4527_NT_1.selected = 6296-7579
DNA	4691_GE_1.selected = 7580-8201
DNA	4691_GF_1.selected = 8202-9126
DNA	4691_NT_1.selected = 9127-9597
DNA	4724_GE_1.selected = 9598-10325
DNA	4724_GF_1.selected = 10326-11237
DNA	4724_NT_1.selected = 11238-11811
DNA	4757_GE_1.selected = 11812-12354
DNA	4757_GF_1.selected = 12355-13356
DNA	4757_NT_1.selected = 13357-13737
DNA	4793_GE_1.selected = 13738-14305
DNA	4793_GF_1.selected = 14306-15183
DNA	4793_NT_1.selected = 15184-15663
DNA	4796_GE_1.selected = 15664-16226
DNA	4796_GF_1.selected = 16227-17385
DNA	4796_NT_1.selected = 17386-17838
DNA	4802_GE_1.selected = 17839-19214
DNA	4802_GF_1.selected = 19215-21042
DNA	4802_NT_1.selected = 21043-21855
DNA	4806_GE_1.selected = 21856-22766
DNA	4806_GF_1.selected = 22767-24147
DNA	4806_NT_1.selected = 24148-24657
DNA	4848_GE_1.selected = 24658-25660
DNA	4848_GF_1.selected = 25661-26951
DNA	4848_NT_1.selected = 26952-27886
DNA	4889_GE_1.selected = 27887-28155
DNA	4889_GF_1.selected = 28156-28789
DNA	4889_NT_1.selected = 28790-29050
DNA	4890_GE_1.selected = 29051-29350
DNA	4890_GE_2.selected = 29351-29650
DNA	4890_GE_3.selected = 29651-29950
DNA	4890_GF_1.selected = 29951-30589
DNA	4890_NT_1.selected = 30590-30822
DNA	4893_GE_1.selected = 30823-31484
DNA	4893_GF_1.selected = 31485-32589
DNA	4893_NT_1.selected = 32590-33078
DNA	4932_GE_1.selected = 33079-34365
DNA	4932_GF_1.selected = 34366-36089
DNA	4932_NT_1.selected = 36090-37034
DNA	4942_GE_1.selected = 37035-38041
DNA	4942_GF_1.selected = 38042-39409
DNA	4942_NT_1.selected = 39410-40177
DNA	4951_GE_1.selected = 40178-40681
DNA	4951_GF_1.selected = 40682-41397
DNA	4951_NT_1.selected = 41398-41909
DNA	4954_GE_1.selected = 41910-42783
DNA	4954_GF_1.selected = 42784-43892
DNA	4954_NT_1.selected = 43893-44648
DNA	4989_GE_1.selected = 44649-45520
DNA	4989_GF_1.selected = 45521-46627
DNA	4989_NT_1.selected = 46628-47252
DNA	4992_GE_1.selected = 47253-48990
DNA	4992_GF_1.selected = 48991-51002
DNA	4992_NT_1.selected = 51003-52115
DNA	5018_GE_1.selected = 52116-53377
DNA	5018_GF_1.selected = 53378-55096
DNA	5018_NT_1.selected = 55097-55834
DNA	5032_GE_1.selected = 55835-56344
DNA	5032_GF_1.selected = 56345-57251
DNA	5032_NT_1.selected = 57252-57524
DNA	5034_GE_1.selected = 57525-58606
DNA	5034_GF_1.selected = 58607-59925
DNA	5034_NT_1.selected = 59926-60627
DNA	5038_GE_1.selected = 60628-60974
DNA	5038_GF_1.selected = 60975-61760
DNA	5038_NT_1.selected = 61761-62015
DNA	5064_GE_1.selected = 62016-62322
DNA	5064_GF_1.selected = 62323-63061
DNA	5064_NT_1.selected = 63062-63280
DNA	5090_GE_1.selected = 63281-64332
DNA	5090_GF_1.selected = 64333-66128
DNA	5090_NT_1.selected = 66129-66626
DNA	5116_GE_1.selected = 66627-67068
DNA	5116_GF_1.selected = 67069-67959
DNA	5116_NT_1.selected = 67960-68343
DNA	5123_GE_1.selected = 68344-69185
DNA	5123_GF_1.selected = 69186-70305
DNA	5123_NT_1.selected = 70306-70954
DNA	5131_GE_1.selected = 70955-71604
DNA	5131_GF_1.selected = 71605-72586
DNA	5131_NT_1.selected = 72587-73213
DNA	5138_GE_1.selected = 73214-73875
DNA	5138_GF_1.selected = 73876-75106
DNA	5138_NT_1.selected = 75107-75730
DNA	5162_GE_1.selected = 75731-76535
DNA	5162_GF_1.selected = 76536-77626
DNA	5162_NT_1.selected = 77627-78358
DNA	5163_GE_1.selected = 78359-80150
DNA	5163_GF_1.selected = 80151-82093
DNA	5163_NT_1.selected = 82094-83245
DNA	5168_GE_1.selected = 83246-83634
DNA	5168_GF_1.selected = 83635-84415
DNA	5168_NT_1.selected = 84416-84805
DNA	5177_GE_1.selected = 84806-85543
DNA	5177_GF_1.selected = 85544-86615
DNA	5177_NT_1.selected = 86616-87221
DNA	5188_GE_1.selected = 87222-87883
DNA	5188_GF_1.selected = 87884-89008
DNA	5188_NT_1.selected = 89009-89509
DNA	5200_GE_1.selected = 89510-90604
DNA	5200_GF_1.selected = 90605-92342
DNA	5200_NT_1.selected = 92343-92872
DNA	5206_GE_1.selected = 92873-93659
DNA	5206_GF_1.selected = 93660-94964
DNA	5206_NT_1.selected = 94965-95375
DNA	5220_GE_1.selected = 95376-95750
DNA	5220_GF_1.selected = 95751-96551
DNA	5220_NT_1.selected = 96552-96947
DNA	5257_GE_1.selected = 96948-97942
DNA	5257_GF_1.selected = 97943-99417
DNA	5257_NT_1.selected = 99418-100170
DNA	5264_GE_1.selected = 100171-101416
DNA	5264_GF_1.selected = 101417-103236
DNA	5264_NT_1.selected = 103237-104237
DNA	5271_GE_1.selected = 104238-104438
DNA	5271_GF_1.selected = 104439-105103
DNA	5271_NT_1.selected = 105104-105304
DNA	5273_GE_1.selected = 105305-105844
DNA	5273_GF_1.selected = 105845-106676
DNA	5273_NT_1.selected = 106677-107120
DNA	5280_GE_1.selected = 107121-108432
DNA	5280_GF_1.selected = 108433-110184
DNA	5280_NT_1.selected = 110185-111120
DNA	5296_GE_1.selected = 111121-112384
DNA	5296_GF_1.selected = 112385-114051
DNA	5296_NT_1.selected = 114052-114918
DNA	5299_GE_1.selected = 114919-115428
DNA	5299_GF_1.selected = 115429-116175
DNA	5299_NT_1.selected = 116176-116472
DNA	5304_GE_1.selected = 116473-116745
DNA	5304_GF_1.selected = 116746-117595
DNA	5304_NT_1.selected = 117596-117862
DNA	5318_GE_1.selected = 117863-118548
DNA	5318_GF_1.selected = 118549-119676
DNA	5318_NT_1.selected = 119677-120120
DNA	5326_GE_1.selected = 120121-121385
DNA	5326_GF_1.selected = 121386-122733
DNA	5326_NT_1.selected = 122734-123849
DNA	5328_GE_1.selected = 123850-124342
DNA	5328_GF_1.selected = 124343-125334
DNA	5328_NT_1.selected = 125335-125829
DNA	5333_GE_1.selected = 125830-128216
DNA	5333_GF_1.selected = 128217-130669
DNA	5333_NT_1.selected = 130670-133051
DNA	5335_GE_1.selected = 133052-134301
DNA	5335_GF_1.selected = 134302-135993
DNA	5335_NT_1.selected = 135994-136604
DNA	5339_GE_1.selected = 136605-136993
DNA	5339_GF_1.selected = 136994-137645
DNA	5339_NT_1.selected = 137646-137885
DNA	5343_GE_1.selected = 137886-138711
DNA	5343_GF_1.selected = 138712-139758
DNA	5343_NT_1.selected = 139759-140510
DNA	5347_GE_1.selected = 140511-140855
DNA	5347_GF_1.selected = 140856-141522
DNA	5347_NT_1.selected = 141523-141747
DNA	5348_GE_1.selected = 141748-141931
DNA	5348_GF_1.selected = 141932-142538
DNA	5348_NT_1.selected = 142539-142741
DNA	5354_GE_1.selected = 142742-143274
DNA	5354_GF_1.selected = 143275-144062
DNA	5354_NT_1.selected = 144063-144347
DNA	5355_GE_1.selected = 144348-144650
DNA	5355_GF_1.selected = 144651-145475
DNA	5355_NT_1.selected = 145476-145775
DNA	5357_GE_1.selected = 145776-146164
DNA	5357_GF_1.selected = 146165-146888
DNA	5357_NT_1.selected = 146889-147236
DNA	5366_GE_1.selected = 147237-148075
DNA	5366_GF_1.selected = 148076-149189
DNA	5366_NT_1.selected = 149190-149621
DNA	5398_GE_1.selected = 149622-152518
DNA	5398_GF_1.selected = 152519-155765
DNA	5398_NT_1.selected = 155766-157064
DNA	5404_GE_1.selected = 157065-157675
DNA	5404_GF_1.selected = 157676-158662
DNA	5404_NT_1.selected = 158663-159034
DNA	5406_GE_1.selected = 159035-162084
DNA	5406_GF_1.selected = 162085-165420
DNA	5406_NT_1.selected = 165421-166911
DNA	5421_GE_1.selected = 166912-167773
DNA	5421_GF_1.selected = 167774-169034
DNA	5421_NT_1.selected = 169035-169514
DNA	5426_GE_1.selected = 169515-171582
DNA	5426_GF_1.selected = 171583-174022
DNA	5426_NT_1.selected = 174023-175513
DNA	5427_GE_1.selected = 175514-175892
DNA	5427_GE_2.selected = 175893-176271
DNA	5427_GF_1.selected = 176272-177036
DNA	5427_NT_1.selected = 177037-177432
DNA	5428_GE_1.selected = 177433-177942
DNA	5428_GF_1.selected = 177943-178569
DNA	5428_NT_1.selected = 178570-179079
DNA	5430_GE_1.selected = 179080-180158
DNA	5430_GF_1.selected = 180159-182165
DNA	5430_NT_1.selected = 182166-182578
DNA	5434_GE_1.selected = 182579-183454
DNA	5434_GF_1.selected = 183455-184666
DNA	5434_NT_1.selected = 184667-185326
DNA	5449_GE_1.selected = 185327-187388
DNA	5449_GF_1.selected = 187389-189806
DNA	5449_NT_1.selected = 189807-190848
DNA	5454_GE_1.selected = 190849-193960
DNA	5454_GF_1.selected = 193961-197539
DNA	5454_NT_1.selected = 197540-198532
DNA	5460_GE_1.selected = 198533-198925
DNA	5460_GF_1.selected = 198926-199873
DNA	5460_NT_1.selected = 199874-200149
DNA	5463_GE_1.selected = 200150-200731
DNA	5463_GF_1.selected = 200732-201726
DNA	5463_NT_1.selected = 201727-202107
DNA	5464_GE_1.selected = 202108-202497
DNA	5464_GF_1.selected = 202498-203341
DNA	5464_GF_2.selected = 203342-204185
DNA	5464_NT_1.selected = 204186-204578
DNA	5469_GE_1.selected = 204579-205163
DNA	5469_GF_1.selected = 205164-205939
DNA	5469_NT_1.selected = 205940-206299
DNA	5477_GE_1.selected = 206300-206518
DNA	5477_GF_1.selected = 206519-207344
DNA	5477_NT_1.selected = 207345-207598
DNA	5489_GE_1.selected = 207599-207969
DNA	5489_GE_2.selected = 207970-208340
DNA	5489_GF_1.selected = 208341-209619
DNA	5489_NT_1.selected = 209620-210006
DNA	5489_NT_2.selected = 210007-210393
DNA	5502_GE_1.selected = 210394-211118
DNA	5502_GF_1.selected = 211119-212101
DNA	5502_NT_1.selected = 212102-212498
DNA	5513_GE_1.selected = 212499-212708
DNA	5513_GF_1.selected = 212709-213492
DNA	5513_NT_1.selected = 213493-213702
DNA	5528_GE_1.selected = 213703-214198
DNA	5528_GF_1.selected = 214199-215452
DNA	5528_GF_2.selected = 215453-216706
DNA	5528_NT_1.selected = 216707-217061
DNA	5536_GE_1.selected = 217062-217720
DNA	5536_GF_1.selected = 217721-218741
DNA	5536_NT_1.selected = 218742-219098
DNA	5551_GE_1.selected = 219099-220093
DNA	5551_GF_1.selected = 220094-221530
DNA	5551_NT_1.selected = 221531-222151
DNA	5554_GE_1.selected = 222152-223195
DNA	5554_GF_1.selected = 223196-224516
DNA	5554_NT_1.selected = 224517-225311
DNA	5562_GE_1.selected = 225312-225417
DNA	5562_GF_1.selected = 225418-226222
DNA	5562_NT_1.selected = 226223-226324
DNA	5578_GE_1.selected = 226325-226623
DNA	5578_GF_1.selected = 226624-227325
DNA	5578_NT_1.selected = 227326-227517
DNA	5594_GE_1.selected = 227518-228168
DNA	5594_GF_1.selected = 228169-229265
DNA	5594_NT_1.selected = 229266-229913
DNA	5596_GE_1.selected = 229914-231279
DNA	5596_GF_1.selected = 231280-232935
DNA	5596_NT_1.selected = 232936-234126
DNA	5599_GE_1.selected = 234127-234881
DNA	5599_GE_2.selected = 234882-235636
DNA	5599_GF_1.selected = 235637-237251
DNA	5599_NT_1.selected = 237252-237518
DNA	5614_GE_1.selected = 237519-239495
DNA	5614_GF_1.selected = 239496-241603
DNA	5614_NT_1.selected = 241604-243054
DNA	5620_GE_1.selected = 243055-244018
DNA	5620_GF_1.selected = 244019-245301
DNA	5620_NT_1.selected = 245302-246255
DNA	5634_GE_1.selected = 246256-246807
DNA	5634_GF_1.selected = 246808-247762
DNA	5634_NT_1.selected = 247763-248129
DNA	5639_GE_1.selected = 248130-248980
DNA	5639_GF_1.selected = 248981-250198
DNA	5639_NT_1.selected = 250199-250793
DNA	5642_GE_1.selected = 250794-250918
DNA	5642_GF_1.selected = 250919-251610
DNA	5642_NT_1.selected = 251611-251733
DNA	5644_GE_1.selected = 251734-252481
DNA	5644_GF_1.selected = 252482-253520
DNA	5644_NT_1.selected = 253521-254132
DNA	5656_GE_1.selected = 254133-254427
DNA	5656_GF_1.selected = 254428-255067
DNA	5656_NT_1.selected = 255068-255283
DNA	5664_GE_1.selected = 255284-256628
DNA	5664_GF_1.selected = 256629-258090
DNA	5664_NT_1.selected = 258091-258834
DNA	5670_GE_1.selected = 258835-260054
DNA	5670_GF_1.selected = 260055-261509
DNA	5670_NT_1.selected = 261510-262279
DNA	5699_GE_1.selected = 262280-263273
DNA	5699_GF_1.selected = 263274-264532
DNA	5699_NT_1.selected = 264533-264964
DNA	5702_GE_1.selected = 264965-266072
DNA	5702_GF_1.selected = 266073-267504
DNA	5702_NT_1.selected = 267505-268327
DNA	5703_GE_1.selected = 268328-268531
DNA	5703_GF_1.selected = 268532-268980
DNA	5703_NT_1.selected = 268981-269157
DNA	5716_GE_1.selected = 269158-269505
DNA	5716_GE_2.selected = 269506-269853
DNA	5716_GF_1.selected = 269854-270661
DNA	5716_NT_1.selected = 270662-270899
DNA	5716_NT_2.selected = 270900-271137
DNA	5721_GE_1.selected = 271138-272329
DNA	5721_GF_1.selected = 272330-274126
DNA	5721_NT_1.selected = 274127-274675
DNA	5733_GE_1.selected = 274676-274874
DNA	5733_GF_1.selected = 274875-275548
DNA	5733_NT_1.selected = 275549-275752
DNA	5744_GE_1.selected = 275753-276724
DNA	5744_GF_1.selected = 276725-277955
DNA	5744_NT_1.selected = 277956-278312
DNA	5770_GE_1.selected = 278313-278699
DNA	5770_GF_1.selected = 278700-279381
DNA	5770_NT_1.selected = 279382-279652
DNA	5772_GE_1.selected = 279653-280024
DNA	5772_GF_1.selected = 280025-280763
DNA	5772_NT_1.selected = 280764-281137
DNA	5791_GE_1.selected = 281138-281611
DNA	5791_GF_1.selected = 281612-282529
DNA	5791_NT_1.selected = 282530-282838
DNA	5802_GE_1.selected = 282839-283192
DNA	5802_GF_1.selected = 283193-283835
DNA	5802_NT_1.selected = 283836-284099
DNA	5815_GE_1.selected = 284100-284659
DNA	5815_GF_1.selected = 284660-285627
DNA	5815_NT_1.selected = 285628-286074
DNA	5816_GE_1.selected = 286075-286347
DNA	5816_GF_1.selected = 286348-287082
DNA	5816_NT_1.selected = 287083-287355
DNA	5821_GE_1.selected = 287356-288061
DNA	5821_GF_1.selected = 288062-289099
DNA	5821_NT_1.selected = 289100-289634
DNA	5822_GE_1.selected = 289635-289925
DNA	5822_GF_1.selected = 289926-290443
DNA	5822_NT_1.selected = 290444-290698
DNA	5840_GE_1.selected = 290699-292348
DNA	5840_GF_1.selected = 292349-294532
DNA	5840_NT_1.selected = 294533-295360
DNA	5841_GE_1.selected = 295361-296013
DNA	5841_GF_1.selected = 296014-297025
DNA	5841_NT_1.selected = 297026-297399
DNA	5842_GE_1.selected = 297400-297576
DNA	5842_GF_1.selected = 297577-298263
DNA	5842_NT_1.selected = 298264-298440
DNA	5843_GE_1.selected = 298441-298860
DNA	5843_GF_1.selected = 298861-299644
DNA	5843_NT_1.selected = 299645-299991
DNA	5849_GE_1.selected = 299992-300615
DNA	5849_GF_1.selected = 300616-301583
DNA	5849_NT_1.selected = 301584-301973
DNA	5853_GE_1.selected = 301974-302603
DNA	5853_GF_1.selected = 302604-303438
DNA	5853_NT_1.selected = 303439-303990
DNA	5857_GE_1.selected = 303991-304934
DNA	5857_GF_1.selected = 304935-306294
DNA	5857_NT_1.selected = 306295-306951
DNA	5858_GE_1.selected = 306952-307610
DNA	5858_GF_1.selected = 307611-308801
DNA	5858_NT_1.selected = 308802-309410
DNA	5859_GE_1.selected = 309411-310040
DNA	5859_GF_1.selected = 310041-310906
DNA	5859_NT_1.selected = 310907-311527
DNA	5865_GE_1.selected = 311528-312383
DNA	5865_GF_1.selected = 312384-313433
DNA	5865_NT_1.selected = 313434-314180
DNA	5866_GE_1.selected = 314181-314631
DNA	5866_GF_1.selected = 314632-315261
DNA	5866_NT_1.selected = 315262-315447
DNA	5870_GE_1.selected = 315448-315909
DNA	5870_GF_1.selected = 315910-317157
DNA	5870_NT_1.selected = 317158-317334
DNA	5893_GE_1.selected = 317335-317917
DNA	5893_GF_1.selected = 317918-319128
DNA	5893_NT_1.selected = 319129-319497
DNA	5894_GE_1.selected = 319498-319774
DNA	5894_GF_1.selected = 319775-320570
DNA	5894_NT_1.selected = 320571-320912
DNA	5899_GE_1.selected = 320913-321439
DNA	5899_GF_1.selected = 321440-322117
DNA	5899_NT_1.selected = 322118-322444
DNA	5910_GE_1.selected = 322445-323158
DNA	5910_GF_1.selected = 323159-324269
DNA	5910_NT_1.selected = 324270-324983
DNA	5913_GE_1.selected = 324984-326094
DNA	5913_GF_1.selected = 326095-327838
DNA	5913_NT_1.selected = 327839-328905
DNA	5918_GE_1.selected = 328906-329185
DNA	5918_GF_1.selected = 329186-330072
DNA	5918_NT_1.selected = 330073-330332
DNA	5919_GE_1.selected = 330333-330785
DNA	5919_GF_1.selected = 330786-331462
DNA	5919_NT_1.selected = 331463-331912
DNA	5921_GE_1.selected = 331913-332472
DNA	5921_GE_2.selected = 332473-333032
DNA	5921_GF_1.selected = 333033-334138
DNA	5921_GF_2.selected = 334139-335244
DNA	5921_NT_1.selected = 335245-335761
DNA	5922_GE_1.selected = 335762-338007
DNA	5922_GF_1.selected = 338008-340821
DNA	5922_NT_1.selected = 340822-342279
DNA	5926_GE_1.selected = 342280-343093
DNA	5926_GF_1.selected = 343094-344335
DNA	5926_NT_1.selected = 344336-344643
DNA	5933_GE_1.selected = 344644-345652
DNA	5933_GF_1.selected = 345653-347168
DNA	5933_NT_1.selected = 347169-347936
DNA	5936_GE_1.selected = 347937-349148
DNA	5936_GF_1.selected = 349149-350911
DNA	5936_NT_1.selected = 350912-351286
DNA	5940_GE_1.selected = 351287-352120
DNA	5940_GF_1.selected = 352121-353338
DNA	5940_NT_1.selected = 353339-354169
DNA	5941_GE_1.selected = 354170-354607
DNA	5941_GF_1.selected = 354608-355370
DNA	5941_NT_1.selected = 355371-355724
DNA	5942_GE_1.selected = 355725-356288
DNA	5942_GF_1.selected = 356289-357260
DNA	5942_NT_1.selected = 357261-357824
DNA	5943_GE_1.selected = 357825-358375
DNA	5943_GE_2.selected = 358376-358926
DNA	5943_GF_1.selected = 358927-360022
DNA	5943_GF_2.selected = 360023-361118
DNA	5943_NT_1.selected = 361119-361749
DNA	5943_NT_2.selected = 361750-362380
DNA	5944_GE_1.selected = 362381-362992
DNA	5944_GF_1.selected = 362993-363981
DNA	5944_NT_1.selected = 363982-364494
DNA	5945_GE_1.selected = 364495-365900
DNA	5945_GF_1.selected = 365901-367551
DNA	5945_NT_1.selected = 367552-368332
DNA	5949_GE_1.selected = 368333-369181
DNA	5949_GF_1.selected = 369182-370583
DNA	5949_NT_1.selected = 370584-371093
DNA	5950_GE_1.selected = 371094-372266
DNA	5950_GF_1.selected = 372267-373835
DNA	5950_NT_1.selected = 373836-374501
DNA	5958_GE_1.selected = 374502-374855
DNA	5958_GF_1.selected = 374856-375560
DNA	5958_NT_1.selected = 375561-375911
DNA	5960_GE_1.selected = 375912-376649
DNA	5960_GF_1.selected = 376650-377883
DNA	5960_NT_1.selected = 377884-378575
DNA	5968_GE_1.selected = 378576-379296
DNA	5968_GF_1.selected = 379297-380350
DNA	5968_NT_1.selected = 380351-380671
DNA	5974_GE_1.selected = 380672-381627
DNA	5974_GF_1.selected = 381628-382972
DNA	5974_NT_1.selected = 382973-383573
DNA	5977_GE_1.selected = 383574-384137
DNA	5977_GF_1.selected = 384138-384958
DNA	5977_NT_1.selected = 384959-385318
DNA	5980_GE_1.selected = 385319-385794
DNA	5980_GF_1.selected = 385795-387023
DNA	5980_NT_1.selected = 387024-387429
DNA	5981_GE_1.selected = 387430-388264
DNA	5981_GF_1.selected = 388265-389626
DNA	5981_NT_1.selected = 389627-390249
DNA	5990_GE_1.selected = 390250-390854
DNA	5990_GF_1.selected = 390855-391907
DNA	5990_NT_1.selected = 391908-392327
DNA	6000_GE_1.selected = 392328-393165
DNA	6000_GF_1.selected = 393166-394364
DNA	6000_NT_1.selected = 394365-394718
DNA	6003_GE_1.selected = 394719-394961
DNA	6003_GF_1.selected = 394962-395727
DNA	6003_NT_1.selected = 395728-395967
DNA	6004_GE_1.selected = 395968-396794
DNA	6004_GF_1.selected = 396795-398196
DNA	6004_NT_1.selected = 398197-398569
DNA	6016_GE_1.selected = 398570-400373
DNA	6016_GF_1.selected = 400374-403091
DNA	6016_NT_1.selected = 403092-403992
DNA	6026_GE_1.selected = 403993-405326
DNA	6026_GF_1.selected = 405327-407148
DNA	6026_NT_1.selected = 407149-407877
DNA	6029_GE_1.selected = 407878-408187
DNA	6029_GF_1.selected = 408188-409084
DNA	6029_NT_1.selected = 409085-409291
DNA	6034_GE_1.selected = 409292-410159
DNA	6034_GF_1.selected = 410160-411415
DNA	6034_NT_1.selected = 411416-411793
DNA	6036_GE_1.selected = 411794-413363
DNA	6036_GF_1.selected = 413364-415281
DNA	6036_NT_1.selected = 415282-416409
DNA	6038_GE_1.selected = 416410-417347
DNA	6038_GF_1.selected = 417348-418805
DNA	6038_NT_1.selected = 418806-419087
DNA	6041_GE_1.selected = 419088-419628
DNA	6041_GF_1.selected = 419629-420478
DNA	6041_NT_1.selected = 420479-420910
DNA	6048_GE_1.selected = 420911-421054
DNA	6048_GF_1.selected = 421055-421501
DNA	6048_NT_1.selected = 421502-421661
DNA	6050_GE_1.selected = 421662-422444
DNA	6050_GF_1.selected = 422445-423388
DNA	6050_NT_1.selected = 423389-423754
DNA	6051_GE_1.selected = 423755-424983
DNA	6051_GF_1.selected = 424984-426758
DNA	6051_NT_1.selected = 426759-427947
DNA	6056_GE_1.selected = 427948-428235
DNA	6056_GF_1.selected = 428236-428825
DNA	6056_GF_2.selected = 428826-429415
DNA	6056_NT_1.selected = 429416-429655
DNA	6056_NT_2.selected = 429656-429895
DNA	6064_GF_1.selected = 429896-430728
DNA	6068_GE_1.selected = 430729-431036
DNA	6068_GF_1.selected = 431037-431708
DNA	6068_NT_1.selected = 431709-431930
DNA	6072_GE_1.selected = 431931-432544
DNA	6072_GF_1.selected = 432545-433519
DNA	6072_NT_1.selected = 433520-433747
DNA	6098_GE_1.selected = 433748-435307
DNA	6098_GF_1.selected = 435308-437238
DNA	6098_NT_1.selected = 437239-438204
DNA	6110_GE_1.selected = 438205-438584
DNA	6110_GF_1.selected = 438585-439416
DNA	6110_NT_1.selected = 439417-439784
DNA	6114_GE_1.selected = 439785-440309
DNA	6114_GF_1.selected = 440310-441407
DNA	6114_NT_1.selected = 441408-441713
DNA	6119_GE_1.selected = 441714-445019
DNA	6119_GF_1.selected = 445020-448766
DNA	6119_NT_1.selected = 448767-451022
DNA	6128_GE_1.selected = 451023-451977
DNA	6128_GF_1.selected = 451978-453948
DNA	6128_NT_1.selected = 453949-454357
DNA	6130_GE_1.selected = 454358-454684
DNA	6130_GF_1.selected = 454685-455337
DNA	6130_NT_1.selected = 455338-455583
DNA	6139_GE_1.selected = 455584-457153
DNA	6139_GF_1.selected = 457154-459025
DNA	6139_NT_1.selected = 459026-459931
DNA	6148_GE_1.selected = 459932-460255
DNA	6148_GF_1.selected = 460256-461037
DNA	6148_NT_1.selected = 461038-461367
DNA	6150_GE_1.selected = 461368-461829
DNA	6150_GF_1.selected = 461830-462376
DNA	6150_NT_1.selected = 462377-462737
DNA	6164_GE_1.selected = 462738-463202
DNA	6164_GF_1.selected = 463203-463937
DNA	6164_NT_1.selected = 463938-464288
DNA	6175_GE_1.selected = 464289-466088
DNA	6175_GF_1.selected = 466089-468452
DNA	6175_NT_1.selected = 468453-469850
DNA	6176_GE_1.selected = 469851-471647
DNA	6176_GF_1.selected = 471648-473835
DNA	6176_NT_1.selected = 473836-474723
DNA	6198_GE_1.selected = 474724-475684
DNA	6198_GF_1.selected = 475685-477214
DNA	6198_NT_1.selected = 477215-477631
DNA	6216_GE_1.selected = 477632-478069
DNA	6216_GF_1.selected = 478070-478936
DNA	6216_NT_1.selected = 478937-479161
DNA	6226_GE_1.selected = 479162-479858
DNA	6226_GF_1.selected = 479859-481188
DNA	6226_NT_1.selected = 481189-481549
DNA	6227_GE_1.selected = 481550-481876
DNA	6227_GF_1.selected = 481877-482764
DNA	6227_NT_1.selected = 482765-483001
DNA	6238_GE_1.selected = 483002-483766
DNA	6238_GF_1.selected = 483767-484917
DNA	6238_NT_1.selected = 484918-485566
DNA	6258_GE_1.selected = 485567-486440
DNA	6258_GF_1.selected = 486441-487780
DNA	6258_NT_1.selected = 487781-488356
DNA	6265_GE_1.selected = 488357-488635
DNA	6265_GF_1.selected = 488636-489505
DNA	6265_NT_1.selected = 489506-489685
DNA	6270_GE_1.selected = 489686-489921
DNA	6270_GF_1.selected = 489922-490510
DNA	6270_NT_1.selected = 490511-490654
DNA	6274_GE_1.selected = 490655-491431
DNA	6274_GF_1.selected = 491432-492692
DNA	6274_NT_1.selected = 492693-493220
DNA	6282_GE_1.selected = 493221-493644
DNA	6282_GF_1.selected = 493645-494630
DNA	6282_NT_1.selected = 494631-494888
DNA	6284_GE_1.selected = 494889-495827
DNA	6284_GF_1.selected = 495828-497253
DNA	6284_NT_1.selected = 497254-498073
DNA	6295_GE_1.selected = 498074-499330
DNA	6295_GF_1.selected = 499331-500853
DNA	6295_NT_1.selected = 500854-502047
DNA	6298_GE_1.selected = 502048-503134
DNA	6298_GF_1.selected = 503135-504582
DNA	6298_NT_1.selected = 504583-505036
DNA	6299_GE_1.selected = 505037-505562
DNA	6299_GF_1.selected = 505563-506510
DNA	6299_NT_1.selected = 506511-506915
DNA	6303_GE_1.selected = 506916-507620
DNA	6303_GF_1.selected = 507621-508894
DNA	6303_NT_1.selected = 508895-509269
DNA	6318_GE_1.selected = 509270-509943
DNA	6318_GF_1.selected = 509944-510914
DNA	6318_NT_1.selected = 510915-511442
DNA	6320_GE_1.selected = 511443-513285
DNA	6320_GF_1.selected = 513286-515761
DNA	6320_NT_1.selected = 515762-516559
DNA	6363_GE_1.selected = 516560-517478
DNA	6363_GF_1.selected = 517479-518804
DNA	6363_NT_1.selected = 518805-519524
DNA	6366_GE_1.selected = 519525-519882
DNA	6366_GF_1.selected = 519883-520713
DNA	6366_NT_1.selected = 520714-521045
DNA	6373_GE_1.selected = 521046-522424
DNA	6373_GF_1.selected = 522425-524038
DNA	6373_NT_1.selected = 524039-524706
DNA	6376_GE_1.selected = 524707-526099
DNA	6376_GF_1.selected = 526100-528114
DNA	6376_NT_1.selected = 528115-528613
DNA	6378_GE_1.selected = 528614-529015
DNA	6378_GF_1.selected = 529016-529755
DNA	6378_NT_1.selected = 529756-530043
DNA	6379_GE_1.selected = 530044-530343
DNA	6379_GF_1.selected = 530344-531133
DNA	6379_NT_1.selected = 531134-531346
DNA	6383_GE_1.selected = 531347-532327
DNA	6383_GF_1.selected = 532328-534013
DNA	6383_NT_1.selected = 534014-534418
DNA	6384_GE_1.selected = 534419-534711
DNA	6384_GF_1.selected = 534712-535371
DNA	6384_NT_1.selected = 535372-535581
DNA	6387_GE_1.selected = 535582-536374
DNA	6387_GF_1.selected = 536375-537630
DNA	6387_NT_1.selected = 537631-538425
DNA	6389_GE_1.selected = 538426-539461
DNA	6389_GF_1.selected = 539462-541176
DNA	6389_NT_1.selected = 541177-541813
DNA	6393_GE_1.selected = 541814-542151
DNA	6393_GF_1.selected = 542152-542882
DNA	6393_NT_1.selected = 542883-543086
DNA	6398_GE_1.selected = 543087-543431
DNA	6398_GF_1.selected = 543432-543958
DNA	6398_NT_1.selected = 543959-544192
DNA	6401_GE_1.selected = 544193-544735
DNA	6401_GF_1.selected = 544736-545735
DNA	6401_NT_1.selected = 545736-546275
DNA	6404_GE_1.selected = 546276-546882
DNA	6404_GF_1.selected = 546883-548062
DNA	6404_NT_1.selected = 548063-548455
DNA	6405_GE_1.selected = 548456-549695
DNA	6405_GF_1.selected = 549696-551019
DNA	6405_NT_1.selected = 551020-551670
DNA	6407_GE_1.selected = 551671-551966
DNA	6407_GF_1.selected = 551967-552967
DNA	6407_NT_1.selected = 552968-553306
DNA	6412_GE_1.selected = 553307-553874
DNA	6412_GF_1.selected = 553875-554890
DNA	6412_NT_1.selected = 554891-555470
DNA	6420_GE_1.selected = 555471-556106
DNA	6420_GF_1.selected = 556107-556959
DNA	6420_NT_1.selected = 556960-557514
DNA	6432_GE_1.selected = 557515-557931
DNA	6432_GF_1.selected = 557932-558774
DNA	6432_NT_1.selected = 558775-559174
DNA	6439_GE_1.selected = 559175-560118
DNA	6439_GF_1.selected = 560119-561517
DNA	6439_NT_1.selected = 561518-561964
DNA	6447_GE_1.selected = 561965-562765
DNA	6447_GF_1.selected = 562766-564421
DNA	6447_NT_1.selected = 564422-564826
DNA	6448_GE_1.selected = 564827-564942
DNA	6448_GE_2.selected = 564943-565058
DNA	6448_GF_1.selected = 565059-565650
DNA	6448_GF_2.selected = 565651-566242
DNA	6448_NT_1.selected = 566243-566358
DNA	6448_NT_2.selected = 566359-566474
DNA	6449_GE_1.selected = 566475-566876
DNA	6449_GF_1.selected = 566877-567710
DNA	6449_NT_1.selected = 567711-567935
DNA	6450_GE_1.selected = 567936-569531
DNA	6450_GF_1.selected = 569532-571309
DNA	6450_NT_1.selected = 571310-572309
DNA	6454_GE_1.selected = 572310-572699
DNA	6454_GF_1.selected = 572700-574223
DNA	6454_NT_1.selected = 574224-574625
DNA	6458_GE_1.selected = 574626-575811
DNA	6458_GF_1.selected = 575812-577379
DNA	6458_NT_1.selected = 577380-577805
DNA	6459_GE_1.selected = 577806-578209
DNA	6459_GF_1.selected = 578210-579015
DNA	6459_NT_1.selected = 579016-579405
DNA	6460_GE_1.selected = 579406-580036
DNA	6460_GF_1.selected = 580037-581210
DNA	6460_NT_1.selected = 581211-581828
DNA	6462_GE_1.selected = 581829-582883
DNA	6462_GF_1.selected = 582884-584241
DNA	6462_NT_1.selected = 584242-584835
DNA	6483_GE_1.selected = 584836-585714
DNA	6483_GF_1.selected = 585715-586807
DNA	6483_NT_1.selected = 586808-587251
DNA	6487_GE_1.selected = 587252-589424
DNA	6487_GF_1.selected = 589425-591807
DNA	6487_NT_1.selected = 591808-593421
DNA	6488_GE_1.selected = 593422-594049
DNA	6488_GF_1.selected = 594050-595083
DNA	6488_NT_1.selected = 595084-595341
DNA	6492_GE_1.selected = 595342-596369
DNA	6492_GF_1.selected = 596370-597916
DNA	6492_NT_1.selected = 597917-598335
DNA	6494_GE_1.selected = 598336-600075
DNA	6494_GF_1.selected = 600076-602141
DNA	6494_NT_1.selected = 602142-603470
DNA	6496_GE_1.selected = 603471-604985
DNA	6496_GF_1.selected = 604986-607161
DNA	6496_NT_1.selected = 607162-607823
DNA	6498_GE_1.selected = 607824-608111
DNA	6498_GF_1.selected = 608112-609003
DNA	6498_NT_1.selected = 609004-609288
DNA	6500_GE_1.selected = 609289-610892
DNA	6500_GF_1.selected = 610893-612648
DNA	6500_NT_1.selected = 612649-613901
DNA	6506_GE_1.selected = 613902-614822
DNA	6506_GF_1.selected = 614823-616510
DNA	6506_NT_1.selected = 616511-616957
DNA	6507_GE_1.selected = 616958-617220
DNA	6507_GF_1.selected = 617221-617835
DNA	6507_NT_1.selected = 617836-617985
DNA	6526_GF_1.selected = 617986-618588
DNA	6527_GE_1.selected = 618589-619896
DNA	6527_GF_1.selected = 619897-621878
DNA	6527_NT_1.selected = 621879-622652
DNA	6528_GE_1.selected = 622653-623145
DNA	6528_GF_1.selected = 623146-623864
DNA	6528_NT_1.selected = 623865-624236
DNA	6531_GE_1.selected = 624237-624362
DNA	6531_GF_1.selected = 624363-625082
DNA	6531_NT_1.selected = 625083-625202
DNA	6532_GE_1.selected = 625203-625551
DNA	6532_GF_1.selected = 625552-626623
DNA	6532_NT_1.selected = 626624-626833
DNA	6533_GE_1.selected = 626834-628382
DNA	6533_GF_1.selected = 628383-630472
DNA	6533_NT_1.selected = 630473-631337
DNA	6538_GE_1.selected = 631338-632179
DNA	6538_GF_1.selected = 632180-633310
DNA	6538_NT_1.selected = 633311-633904
DNA	6540_GE_1.selected = 633905-634064
DNA	6540_GF_1.selected = 634065-634694
DNA	6540_NT_1.selected = 634695-634832
DNA	6544_GE_1.selected = 634833-635482
DNA	6544_GF_1.selected = 635483-636435
DNA	6544_NT_1.selected = 636436-637005
DNA	6550_GE_1.selected = 637006-637275
DNA	6550_GF_1.selected = 637276-637840
DNA	6550_NT_1.selected = 637841-638115
DNA	6552_GE_1.selected = 638116-638520
DNA	6552_GF_1.selected = 638521-639357
DNA	6552_NT_1.selected = 639358-639550
DNA	6559_GE_1.selected = 639551-639993
DNA	6559_GF_1.selected = 639994-640865
DNA	6559_NT_1.selected = 640866-641324
DNA	6563_GE_1.selected = 641325-642014
DNA	6563_GF_1.selected = 642015-643011
DNA	6563_NT_1.selected = 643012-643551
DNA	6570_GE_1.selected = 643552-644338
DNA	6570_GF_1.selected = 644339-645501
DNA	6570_NT_1.selected = 645502-646080
DNA	6572_GE_1.selected = 646081-646323
DNA	6572_GF_1.selected = 646324-647166
DNA	6572_NT_1.selected = 647167-647475
DNA	6601_GE_1.selected = 647476-647940
DNA	6601_GF_1.selected = 647941-648715
DNA	6601_NT_1.selected = 648716-649011
DNA	6620_GE_1.selected = 649012-649494
DNA	6620_GF_1.selected = 649495-650252
DNA	6620_NT_1.selected = 650253-650732
DNA	6631_GE_1.selected = 650733-651028
DNA	6631_GF_1.selected = 651029-651578
DNA	6631_NT_1.selected = 651579-651773
DNA	6636_GE_1.selected = 651774-652708
DNA	6636_GF_1.selected = 652709-653807
DNA	6636_NT_1.selected = 653808-654422
DNA	6639_GE_1.selected = 654423-655300
DNA	6639_GF_1.selected = 655301-656677
DNA	6639_NT_1.selected = 656678-657086
DNA	6641_GE_1.selected = 657087-657955
DNA	6641_GF_1.selected = 657956-659302
DNA	6641_NT_1.selected = 659303-659875
DNA	6649_GE_1.selected = 659876-660281
DNA	6649_GF_1.selected = 660282-661125
DNA	6649_NT_1.selected = 661126-661443
DNA	6652_GE_1.selected = 661444-661933
DNA	6652_GF_1.selected = 661934-662760
DNA	6652_NT_1.selected = 662761-663245
DNA	6660_GE_1.selected = 663246-663670
DNA	6660_GF_1.selected = 663671-664457
DNA	6660_NT_1.selected = 664458-664749
DNA	6667_GE_1.selected = 664750-665512
DNA	6667_GF_1.selected = 665513-667095
DNA	6667_NT_1.selected = 667096-667569
DNA	6679_GE_1.selected = 667570-667939
DNA	6679_GF_1.selected = 667940-668869
DNA	6679_NT_1.selected = 668870-669463
DNA	6685_GE_1.selected = 669464-670282
DNA	6685_GF_1.selected = 670283-671520
DNA	6685_NT_1.selected = 671521-671874
DNA	6689_GE_1.selected = 671875-672651
DNA	6689_GF_1.selected = 672652-673756
DNA	6689_NT_1.selected = 673757-674272
DNA	6705_GE_1.selected = 674273-674509
DNA	6705_GF_1.selected = 674510-675050
DNA	6705_NT_1.selected = 675051-675287
DNA	6717_GE_1.selected = 675288-677231
DNA	6717_GF_1.selected = 677232-679813
DNA	6717_NT_1.selected = 679814-680997
DNA	6732_GE_1.selected = 680998-681348
DNA	6732_GF_1.selected = 681349-682249
DNA	6732_NT_1.selected = 682250-682588
DNA	6733_GE_1.selected = 682589-682830
DNA	6733_GF_1.selected = 682831-683544
DNA	6733_NT_1.selected = 683545-683691
DNA	6738_GE_1.selected = 683692-684278
DNA	6738_GF_1.selected = 684279-685250
DNA	6738_NT_1.selected = 685251-685550
DNA	6746_GE_1.selected = 685551-685938
DNA	6746_GF_1.selected = 685939-686811
DNA	6746_NT_1.selected = 686812-687117
DNA	6779_GE_1.selected = 687118-687711
DNA	6779_GF_1.selected = 687712-688400
DNA	6779_NT_1.selected = 688401-688999
DNA	6780_GE_1.selected = 689000-689484
DNA	6780_GF_1.selected = 689485-690406
DNA	6780_NT_1.selected = 690407-690727
DNA	6782_GE_1.selected = 690728-691435
DNA	6782_GF_1.selected = 691436-692908
DNA	6782_NT_1.selected = 692909-693289
DNA	6785_GE_1.selected = 693290-693781
DNA	6785_GF_1.selected = 693782-694830
DNA	6785_NT_1.selected = 694831-695043
DNA	6791_GE_1.selected = 695044-695192
DNA	6791_GE_2.selected = 695193-695341
DNA	6791_GF_1.selected = 695342-695980
DNA	6791_NT_1.selected = 695981-696105
DNA	6792_GE_1.selected = 696106-696478
DNA	6792_GF_1.selected = 696479-697508
DNA	6792_NT_1.selected = 697509-697743
DNA	6797_GE_1.selected = 697744-698419
DNA	6797_GF_1.selected = 698420-699634
DNA	6797_NT_1.selected = 699635-700091
DNA	6825_GE_1.selected = 700092-700774
DNA	6825_GF_1.selected = 700775-701976
DNA	6825_NT_1.selected = 701977-702351
DNA	6848_GE_1.selected = 702352-702504
DNA	6848_GF_1.selected = 702505-703135
DNA	6848_NT_1.selected = 703136-703285
DNA	6854_GE_1.selected = 703286-703671
DNA	6854_GF_1.selected = 703672-704557
DNA	6854_NT_1.selected = 704558-704973
DNA	6859_GE_1.selected = 704974-706420
DNA	6859_GF_1.selected = 706421-708129
DNA	6859_NT_1.selected = 708130-708861
DNA	6860_GE_1.selected = 708862-709500
DNA	6860_GF_1.selected = 709501-710526
DNA	6860_NT_1.selected = 710527-710997
DNA	6865_GE_1.selected = 710998-712115
DNA	6865_GF_1.selected = 712116-713569
DNA	6865_NT_1.selected = 713570-714106
DNA	6875_GE_1.selected = 714107-714508
DNA	6875_GF_1.selected = 714509-715292
DNA	6875_NT_1.selected = 715293-715694
DNA	6882_GE_1.selected = 715695-716224
DNA	6882_GF_1.selected = 716225-717429
DNA	6882_NT_1.selected = 717430-717879
DNA	6883_GE_1.selected = 717880-718793
DNA	6883_GF_1.selected = 718794-720417
DNA	6883_NT_1.selected = 720418-720849
DNA	6886_GE_1.selected = 720850-721106
DNA	6886_GF_1.selected = 721107-721841
DNA	6886_NT_1.selected = 721842-722040
DNA	6909_GE_1.selected = 722041-723060
DNA	6909_GF_1.selected = 723061-724516
DNA	6909_NT_1.selected = 724517-725067
DNA	6913_GE_1.selected = 725068-727475
DNA	6913_GF_1.selected = 727476-730226
DNA	6913_NT_1.selected = 730227-731045
DNA	6914_GE_1.selected = 731046-732131
DNA	6914_GF_1.selected = 732132-733362
DNA	6914_NT_1.selected = 733363-734041
DNA	6924_GE_1.selected = 734042-735941
DNA	6924_GF_1.selected = 735942-738144
DNA	6924_NT_1.selected = 738145-739176
DNA	6933_GE_1.selected = 739177-739838
DNA	6933_GF_1.selected = 739839-740812
DNA	6933_NT_1.selected = 740813-741402
DNA	6946_GE_1.selected = 741403-741854
DNA	6946_GF_1.selected = 741855-742872
DNA	6946_NT_1.selected = 742873-743133
DNA	6947_GE_1.selected = 743134-744089
DNA	6947_GF_1.selected = 744090-745408
DNA	6947_NT_1.selected = 745409-745936
DNA	6954_GE_1.selected = 745937-746800
DNA	6954_GF_1.selected = 746801-747908
DNA	6954_NT_1.selected = 747909-748523
DNA	6955_GE_1.selected = 748524-748862
DNA	6955_GF_1.selected = 748863-749645
DNA	6955_NT_1.selected = 749646-749991
DNA	6958_GE_1.selected = 749992-750514
DNA	6958_GF_1.selected = 750515-751424
DNA	6958_NT_1.selected = 751425-751697
DNA	6961_GE_1.selected = 751698-752572
DNA	6961_GF_1.selected = 752573-753829
DNA	6961_NT_1.selected = 753830-754491
DNA	6962_GE_1.selected = 754492-755271
DNA	6962_GF_1.selected = 755272-756638
DNA	6962_NT_1.selected = 756639-756940
DNA	6968_GE_1.selected = 756941-757435
DNA	6968_GF_1.selected = 757436-758274
DNA	6968_NT_1.selected = 758275-758652
DNA	6969_GE_1.selected = 758653-759030
DNA	6969_GF_1.selected = 759031-759827
DNA	6969_NT_1.selected = 759828-760094
DNA	6977_GE_1.selected = 760095-760350
DNA	6977_GF_1.selected = 760351-761000
DNA	6977_NT_1.selected = 761001-761265
DNA	6978_GE_1.selected = 761266-762101
DNA	6978_GF_1.selected = 762102-763025
DNA	6978_NT_1.selected = 763026-763553
DNA	6979_GE_1.selected = 763554-763659
DNA	6979_GF_1.selected = 763660-764674
DNA	6979_NT_1.selected = 764675-764824
DNA	6992_GE_1.selected = 764825-765499
DNA	6992_GF_1.selected = 765500-766895
DNA	6992_NT_1.selected = 766896-767168
DNA	6995_GE_1.selected = 767169-767427
DNA	6995_GF_1.selected = 767428-768118
DNA	6995_NT_1.selected = 768119-768223
DNA	7013_GE_1.selected = 768224-768342
DNA	7013_GE_2.selected = 768343-768461
DNA	7013_GF_1.selected = 768462-769333
DNA	7013_NT_1.selected = 769334-769410
DNA	7013_NT_2.selected = 769411-769487
DNA	7021_GE_1.selected = 769488-769781
DNA	7021_GF_1.selected = 769782-770497
DNA	7021_NT_1.selected = 770498-770691
DNA	7024_GE_1.selected = 770692-771324
DNA	7024_GF_1.selected = 771325-772429
DNA	7024_NT_1.selected = 772430-772672
DNA	7028_GE_1.selected = 772673-773199
DNA	7028_GF_1.selected = 773200-774067
DNA	7028_NT_1.selected = 774068-774511
DNA	7029_GE_1.selected = 774512-776385
DNA	7029_GF_1.selected = 776386-778520
DNA	7029_NT_1.selected = 778521-779290
DNA	7067_GE_1.selected = 779291-779741
DNA	7067_GF_1.selected = 779742-780630
DNA	7067_NT_1.selected = 780631-780969
DNA	7128_GE_1.selected = 780970-781542
DNA	7128_GF_1.selected = 781543-782422
DNA	7128_NT_1.selected = 782423-782977
DNA	7135_GE_1.selected = 782978-783184
DNA	7135_GF_1.selected = 783185-783946
DNA	7135_NT_1.selected = 783947-784090
DNA	7136_GE_1.selected = 784091-784627
DNA	7136_GF_1.selected = 784628-785609
DNA	7136_NT_1.selected = 785610-785937
DNA	7141_GE_1.selected = 785938-786421
DNA	7141_GF_1.selected = 786422-787347
DNA	7141_NT_1.selected = 787348-787674
DNA	7174_GE_1.selected = 787675-788776
DNA	7174_GF_1.selected = 788777-790363
DNA	7174_NT_1.selected = 790364-790984
DNA	7194_GE_1.selected = 790985-791496
DNA	7194_GF_1.selected = 791497-792331
DNA	7194_NT_1.selected = 792332-792616
DNA	7241_GE_1.selected = 792617-793029
DNA	7241_GF_1.selected = 793030-794000
DNA	7241_NT_1.selected = 794001-794325
DNA	7273_GE_1.selected = 794326-794760
DNA	7273_GF_1.selected = 794761-795568
DNA	7273_NT_1.selected = 795569-795808
DNA	7279_GE_1.selected = 795809-796158
DNA	7279_GF_1.selected = 796159-796873
DNA	7279_NT_1.selected = 796874-797106
DNA	7296_GE_1.selected = 797107-797371
DNA	7296_GF_1.selected = 797372-798088
DNA	7296_NT_1.selected = 798089-798319
DNA	7313_GE_1.selected = 798320-799700
DNA	7313_GF_1.selected = 799701-801406
DNA	7313_NT_1.selected = 801407-802186
DNA	7324_GE_1.selected = 802187-803128
DNA	7324_GF_1.selected = 803129-804159
DNA	7324_NT_1.selected = 804160-804819
DNA	7325_GE_1.selected = 804820-805335
DNA	7325_GF_1.selected = 805336-806364
DNA	7325_NT_1.selected = 806365-806760
DNA	7331_GE_1.selected = 806761-806981
DNA	7331_GF_1.selected = 806982-807854
DNA	7331_NT_1.selected = 807855-807938
DNA	7333_GE_1.selected = 807939-808408
DNA	7333_GF_1.selected = 808409-809489
DNA	7333_NT_1.selected = 809490-809897
DNA	7336_GE_1.selected = 809898-810329
DNA	7336_GF_1.selected = 810330-811165
DNA	7336_NT_1.selected = 811166-811586
DNA	7361_GE_1.selected = 811587-811786
DNA	7361_GF_1.selected = 811787-812444
DNA	7361_NT_1.selected = 812445-812646
DNA	7363_GE_1.selected = 812647-813390
DNA	7363_GF_1.selected = 813391-814563
DNA	7363_NT_1.selected = 814564-814967
DNA	7367_GE_1.selected = 814968-815271
DNA	7367_GF_1.selected = 815272-815968
DNA	7367_NT_1.selected = 815969-816184
DNA	7371_GE_1.selected = 816185-816662
DNA	7371_GF_1.selected = 816663-817773
DNA	7371_NT_1.selected = 817774-817995
DNA	7572_GE_1.selected = 817996-818996
DNA	7572_GF_1.selected = 818997-820148
DNA	7572_NT_1.selected = 820149-820856
DNA	7577_GE_1.selected = 820857-821413
DNA	7577_GF_1.selected = 821414-822195
DNA	7577_NT_1.selected = 822196-822513
DNA	7583_GE_1.selected = 822514-822992
DNA	7583_GF_1.selected = 822993-824118
DNA	7583_NT_1.selected = 824119-824409
DNA	7602_GE_1.selected = 824410-825024
DNA	7602_GF_1.selected = 825025-825923
DNA	7602_NT_1.selected = 825924-826457
DNA	7628_GE_1.selected = 826458-826921
DNA	7628_GF_1.selected = 826922-827823
DNA	7628_NT_1.selected = 827824-828156
DNA	AT1G03750_GE_1.selected = 828157-828663
DNA	AT1G03750_GF_1.selected = 828664-829463
DNA	AT1G04870_GE_1.selected = 829464-829652
DNA	AT1G04870_GF_1.selected = 829653-830455
DNA	AT1G05055_GE_1.selected = 830456-830830
DNA	AT1G05055_GF_1.selected = 830831-831770
DNA	AT1G07970_GE_1.selected = 831771-832145
DNA	AT1G07970_GF_1.selected = 832146-832956
DNA	AT1G08460_GE_1.selected = 832957-833538
DNA	AT1G08460_GF_1.selected = 833539-834804
DNA	AT1G12370_GE_1.selected = 834805-835155
DNA	AT1G12370_GF_1.selected = 835156-835973
DNA	AT1G15390_GE_1.selected = 835974-836207
DNA	AT1G15390_GF_1.selected = 836208-837179
DNA	AT1G17160_GE_1.selected = 837180-837605
DNA	AT1G17160_GF_1.selected = 837606-838290
DNA	AT1G21370_GE_1.selected = 838291-838584
DNA	AT1G21370_GF_1.selected = 838585-839631
DNA	AT1G43580_GE_1.selected = 839632-840024
DNA	AT1G43580_GF_1.selected = 840025-840925
DNA	AT1G49380_GE_1.selected = 840926-841198
DNA	AT1G49380_GF_1.selected = 841199-842024
DNA	AT1G49540_GE_1.selected = 842025-842342
DNA	AT1G49540_GF_1.selected = 842343-843400
DNA	AT1G56345_GE_1.selected = 843401-843700
DNA	AT1G56345_GF_1.selected = 843701-844524
DNA	AT1G57770_GE_1.selected = 844525-844839
DNA	AT1G57770_GF_1.selected = 844840-845868
DNA	AT1G65030_GE_1.selected = 845869-847060
DNA	AT1G65030_GF_1.selected = 847061-848722
DNA	AT1G74640_GE_1.selected = 848723-849031
DNA	AT1G74640_GF_1.selected = 849032-849920
DNA	AT1G75350_GE_1.selected = 849921-850160
DNA	AT1G75350_GF_1.selected = 850161-851214
DNA	AT1G77930_GE_1.selected = 851215-851397
DNA	AT1G77930_GF_1.selected = 851398-852273
DNA	AT2G02590_GE_1.selected = 852274-852653
DNA	AT2G02590_GF_1.selected = 852654-853454
DNA	AT2G04560_GE_1.selected = 853455-853691
DNA	AT2G04560_GF_1.selected = 853692-854370
DNA	AT2G19870_GE_1.selected = 854371-854796
DNA	AT2G19870_GF_1.selected = 854797-855810
DNA	AT2G20330_GE_1.selected = 855811-856110
DNA	AT2G20330_GF_1.selected = 856111-856979
DNA	AT2G20790_GE_1.selected = 856980-857408
DNA	AT2G20790_GF_1.selected = 857409-858373
DNA	AT2G21370_GE_1.selected = 858374-858613
DNA	AT2G21370_GF_1.selected = 858614-859355
DNA	AT2G22650_GE_1.selected = 859356-859781
DNA	AT2G22650_GF_1.selected = 859782-860772
DNA	AT2G24830_GE_1.selected = 860773-861226
DNA	AT2G24830_GF_1.selected = 861227-862141
DNA	AT2G26680_GE_1.selected = 862142-862441
DNA	AT2G26680_GF_1.selected = 862442-863411
DNA	AT2G28605_GE_1.selected = 863412-863651
DNA	AT2G28605_GF_1.selected = 863652-864517
DNA	AT2G30100_GE_1.selected = 864518-864937
DNA	AT2G30100_GF_1.selected = 864938-865791
DNA	AT2G31840_GE_1.selected = 865792-866103
DNA	AT2G31840_GF_1.selected = 866104-867038
DNA	AT2G31890_GE_1.selected = 867039-867464
DNA	AT2G31890_GF_1.selected = 867465-868416
DNA	AT2G31955_GE_1.selected = 868417-868773
DNA	AT2G31955_GF_1.selected = 868774-869805
DNA	AT2G33450_GE_1.selected = 869806-870036
DNA	AT2G33450_GF_1.selected = 870037-871158
DNA	AT2G33610_GE_1.selected = 871159-871590
DNA	AT2G33610_GF_1.selected = 871591-872548
DNA	AT2G34050_GE_1.selected = 872549-872845
DNA	AT2G34050_GF_1.selected = 872846-873738
DNA	AT2G34460_GE_1.selected = 873739-874011
DNA	AT2G34460_GF_1.selected = 874012-874878
DNA	AT2G34640_GE_1.selected = 874879-875136
DNA	AT2G34640_GF_1.selected = 875137-876212
DNA	AT2G34980_GE_1.selected = 876213-876541
DNA	AT2G34980_GF_1.selected = 876542-877422
DNA	AT2G37560_GE_1.selected = 877423-877731
DNA	AT2G37560_GF_1.selected = 877732-878566
DNA	AT2G38020_GE_1.selected = 878567-878857
DNA	AT2G38020_GF_1.selected = 878858-879918
DNA	AT2G38270_GE_1.selected = 879919-880404
DNA	AT2G38270_GF_1.selected = 880405-881564
DNA	AT2G40570_GE_1.selected = 881565-881843
DNA	AT2G40570_GF_1.selected = 881844-882936
DNA	AT2G40760_GE_1.selected = 882937-883254
DNA	AT2G40760_GF_1.selected = 883255-884506
DNA	AT2G44660_GE_1.selected = 884507-884878
DNA	AT2G44660_GF_1.selected = 884879-885936
DNA	AT2G44760_GE_1.selected = 885937-886371
DNA	AT2G44760_GF_1.selected = 886372-887599
DNA	AT2G46890_GE_1.selected = 887600-887863
DNA	AT2G46890_GF_1.selected = 887864-888846
DNA	AT3G01660_GE_1.selected = 888847-889131
DNA	AT3G01660_GF_1.selected = 889132-889947
DNA	AT3G02300_GE_1.selected = 889948-890377
DNA	AT3G02300_GF_1.selected = 890378-891536
DNA	AT3G02760_GE_1.selected = 891537-891818
DNA	AT3G02760_GF_1.selected = 891819-892765
DNA	AT3G03790_GE_1.selected = 892766-893053
DNA	AT3G03790_GF_1.selected = 893054-893952
DNA	AT3G04560_GE_1.selected = 893953-894216
DNA	AT3G04560_GF_1.selected = 894217-895209
DNA	AT3G09180e_GE_1.selected = 895210-895530
DNA	AT3G09180e_GF_1.selected = 895531-896303
DNA	AT3G15290e_GE_1.selected = 896304-896630
DNA	AT3G15290e_GF_1.selected = 896631-897644
DNA	AT3G17810_GE_1.selected = 897645-897908
DNA	AT3G17810_GF_1.selected = 897909-898731
DNA	AT3G25660_GE_1.selected = 898732-899049
DNA	AT3G25660_GF_1.selected = 899050-900028
DNA	AT3G26580_GE_1.selected = 900029-900232
DNA	AT3G26580_GF_1.selected = 900233-901078
DNA	AT3G47860_GE_1.selected = 901079-901357
DNA	AT3G47860_GF_1.selected = 901358-902236
DNA	AT3G51050_GE_1.selected = 902237-902698
DNA	AT3G51050_GF_1.selected = 902699-903770
DNA	AT3G54670_GE_1.selected = 903771-904154
DNA	AT3G54670_GF_1.selected = 904155-905023
DNA	AT4G00030_GE_1.selected = 905024-905358
DNA	AT4G00030_GE_2.selected = 905359-905693
DNA	AT4G00030_GF_1.selected = 905694-906505
DNA	AT4G01040_GE_1.selected = 906506-906859
DNA	AT4G01040_GF_1.selected = 906860-907462
DNA	AT4G02485_GE_1.selected = 907463-907765
DNA	AT4G02485_GF_1.selected = 907766-908582
DNA	AT4G03200_GE_1.selected = 908583-908822
DNA	AT4G03200_GF_1.selected = 908823-909785
DNA	AT4G24090_GE_1.selected = 909786-910028
DNA	AT4G24090_GF_1.selected = 910029-910794
DNA	AT4G24880_GE_1.selected = 910795-911049
DNA	AT4G24880_GF_1.selected = 911050-911784
DNA	AT4G25290_GE_1.selected = 911785-911997
DNA	AT4G25290_GF_1.selected = 911998-912703
DNA	AT4G26980_GE_1.selected = 912704-913120
DNA	AT4G26980_GF_1.selected = 913121-913878
DNA	AT4G27600_GE_1.selected = 913879-914271
DNA	AT4G27600_GF_1.selected = 914272-915344
DNA	AT4G33030_GE_1.selected = 915345-915728
DNA	AT4G33030_GF_1.selected = 915729-916787
DNA	AT4G35910_GE_1.selected = 916788-917135
DNA	AT4G35910_GF_1.selected = 917136-918114
DNA	AT4G36390_GE_1.selected = 918115-918453
DNA	AT4G36390_GF_1.selected = 918454-919534
DNA	AT4G36530_GE_1.selected = 919535-919780
DNA	AT4G36530_GF_1.selected = 919781-920662
DNA	AT4G36650_GE_1.selected = 920663-921323
DNA	AT4G36650_GF_1.selected = 921324-922612
DNA	AT4G37030_GE_1.selected = 922613-923053
DNA	AT4G37030_GF_1.selected = 923054-923828
DNA	AT4G38890_GE_1.selected = 923829-924110
DNA	AT4G38890_GF_1.selected = 924111-925042
DNA	AT5G01160_GE_1.selected = 925043-925330
DNA	AT5G01160_GF_1.selected = 925331-926025
DNA	AT5G01310_GE_1.selected = 926026-926322
DNA	AT5G01310_GF_1.selected = 926323-927079
DNA	AT5G02250_GE_1.selected = 927080-927475
DNA	AT5G02250_GF_1.selected = 927476-928531
DNA	AT5G04520_GE_1.selected = 928532-928762
DNA	AT5G04520_GF_1.selected = 928763-929470
DNA	AT5G06430_GE_1.selected = 929471-929697
DNA	AT5G06430_GF_1.selected = 929698-930370
DNA	AT5G06830_GE_1.selected = 930371-930916
DNA	AT5G06830_GF_1.selected = 930917-931907
DNA	AT5G08060_GE_1.selected = 931908-932288
DNA	AT5G08060_GF_1.selected = 932289-933336
DNA	AT5G08720_GE_1.selected = 933337-933661
DNA	AT5G08720_GF_1.selected = 933662-934654
DNA	AT5G10460_GE_1.selected = 934655-934870
DNA	AT5G10460_GF_1.selected = 934871-935846
DNA	AT5G10920_GE_1.selected = 935847-936515
DNA	AT5G10920_GF_1.selected = 936516-937971
DNA	AT5G11980_GE_1.selected = 937972-938268
DNA	AT5G11980_GF_1.selected = 938269-939321
DNA	AT5G13390_GE_1.selected = 939322-939891
DNA	AT5G13390_GF_1.selected = 939892-940899
DNA	AT5G13520_GE_1.selected = 940900-941226
DNA	AT5G13520_GF_1.selected = 941227-942236
DNA	AT5G14260_GE_1.selected = 942237-942440
DNA	AT5G14260_GF_1.selected = 942441-943388
DNA	AT5G16210_GE_1.selected = 943389-943634
DNA	AT5G16210_GF_1.selected = 943635-944412
DNA	AT5G39410_GE_1.selected = 944413-944803
DNA	AT5G39410_GF_1.selected = 944804-945877
DNA	AT5G48330_GE_1.selected = 945878-946198
DNA	AT5G48330_GF_1.selected = 946199-947127
DNA	AT5G49570_GE_1.selected = 947128-947454
DNA	AT5G49570_GF_1.selected = 947455-948088
DNA	AT5G56740_GE_1.selected = 948089-948436
DNA	AT5G56740_GF_1.selected = 948437-949122
DNA	AT5G58760_GE_1.selected = 949123-949371
DNA	AT5G58760_GF_1.selected = 949372-950272
DNA	AT5G64150_GE_1.selected = 950273-950518
DNA	AT5G64150_GF_1.selected = 950519-951424
DNA	AT5G65860_GE_1.selected = 951425-951715
DNA	AT5G65860_GF_1.selected = 951716-952605
DNA	AT5G67530_GE_1.selected = 952606-952893
DNA	AT5G67530_GF_1.selected = 952894-953923
