## Supplementary material S9 for "A comparison of two universal angiosperm bait sets and the phylogenomics of Alismatales": Supplementary material-S9.xlsx

### Sheet: Sheet1
	A353	OzBaits	A353 vs Ozbaits
Captus	468 (414)	227 (254)
ParaGone	488 (413), [z=0.99, p=0.323]	290 (279),[ z=1.74, p=0.083]	z=5.79, p<0.0001
Treeshrink	437 (568.5), [z=1.58, p=0.118]	234.5 (339), [z=0.177, p=0.86]	z=5.44, p<0.0001
