## Supplementary material S11 for "A comparison of two universal angiosperm bait sets and the phylogenomics of Alismatales"

### Sheet: Sheet1
gene identifier	format	ranking	Root-tip var.	Saturation	Av patristic dist.	Prop. variable sites	Av. boostrap support	RF similarity
4932_Ge	GE	213	0.0360672	0.723091	0.556992	0.799505	86.25	0.590909
AT2G31955_GF	GF	75	0.0171367	0.691479	0.61128	0.835526	89.5195	0.61039
5220_Ge	GE	442	0.0165148	0.570912	0.327514	0.552	84.3958	0.583333
AT2G34050_GF	GF	150	0.0280393	0.755857	0.844433	0.872796	87.0506	0.594937
5264_GF	GF	232	0.0641175	0.652958	0.571827	0.844587	90.3621	0.534483
AT5G67530_GF	GF	194	0.0243039	0.725459	0.661461	0.846895	89.8125	0.5125
5599_GF	GF	1138	0.220168	0.791395	1.2871	0.953009	81.25	0.183333
AT3G51050_GF	GF	23	0.0261879	0.695917	0.733341	0.938202	90.7	0.657143
5614_Ge	GE	22	0.0492596	0.63319	0.435454	0.684473	90.0238	0.761905
AT3G03790_GF	GF	158	0.030315	0.752169	0.72873	0.852906	87.975	0.575
5620_NT	NT	51	0.0401999	0.629696	0.431522	0.636268	90.2083	0.708333
AT2G19870_GF	GF	7	0.0176165	0.646042	0.532109	0.808668	90.1266	0.734177
5639_NT	NT	172	0.00682585	0.645589	0.30234	0.511785	86.0175	0.666667
AT4G36530_Ge	GE	205	0.0204393	0.567512	0.45701	0.780488	83.9394	0.651515
5772_Ge	GE	501	0.0222672	0.596158	0.443208	0.836022	78.7358	0.603774
AT1G15390_GF	GF	62	0.055265	0.748402	0.963791	0.910539	89.4079	0.657895
5802_GF	GF	218	0.0111044	0.709984	0.727734	0.886097	86.434	0.54717
AT2G37560_GF	GF	420	0.141256	0.717731	0.850907	0.929708	90.1231	0.523077
5913_Ge	GE	166	0.01249	0.57194	0.346782	0.638146	82.2885	0.730769
AT1G05055_GF	GF	261	0.0195018	0.704043	0.604305	0.804822	83.6154	0.602564
5940_GF	GF	199	0.0432752	0.659057	0.71927	0.768713	86.678	0.627119
AT2G34980_GF	GF	391	0.0500438	0.750787	0.841073	0.916345	87.2597	0.480519
5943_GF	GF	850	0.106274	0.672514	0.930104	0.908517	84.9762	0.380952
AT2G38020_GF	GF	242	0.0337855	0.719307	0.786146	0.859002	89.481	0.506329
6003_GF	GF	498	0.0264349	0.763736	0.80888	0.877976	82.4861	0.513889
AT2G33450_GF	GF	537	0.0317479	0.768985	0.914204	0.89172	86.7368	0.421053
6148_GF	GF	906	0.138154	0.661797	0.791758	0.960139	79.5918	0.44898
AT2G28605_GF	GF	543	0.0485586	0.732028	0.972325	0.925546	83.2025	0.506329
6175_Ge	GE	774	0.0845424	0.42158	0.571011	0.638603	89.2619	0.428571
AT5G06430_GF	GF	408	0.0312681	0.710172	0.88362	0.91443	84.0702	0.526316
6238_GF	GF	99	0.0191991	0.670393	0.545023	0.791258	87.3881	0.641791
AT2G40570_GF	GF	352	0.0561184	0.769303	0.799744	0.906532	83.3333	0.573529
6284_Ge	GE	629	0.00816629	0.541867	0.438778	0.768683	84.1	0.45
AT2G44660_GF	GF	207	0.0280869	0.715443	0.773601	0.926548	88.6364	0.519481
6295_GF	GF	313	0.0137568	0.670878	0.405628	0.67477	84.4286	0.584416
AT4G33030_GF	GF	39	0.020251	0.765862	0.680028	0.802174	88.6125	0.675
6299_GF	GF	240	0.0344658	0.702364	0.645726	0.825556	86.6739	0.565217
AT4G00030_GF	GF	173	0.0341227	0.713252	0.703527	0.855034	87.8947	0.578947
6450_Ge	GE	241	0.0550522	0.69284	0.522609	0.757718	88.2429	0.571429
AT5G10920_Ge	GE	254	0.0202283	0.671326	0.467361	0.760837	83.8375	0.6125
6494_GF	GF	71	0.0654669	0.665868	0.613923	0.749606	92.4048	0.642857
AT1G49380_GF	GF	59	0.0381194	0.770323	0.697899	0.833124	89.1081	0.648649
6500_Ge	GE	35	0.0191292	0.699191	0.499577	0.794393	88.5862	0.689655
AT2G20330_GF	GF	148	0.0217194	0.703575	0.578207	0.830377	90.0526	0.539474
6620_NT	NT	285	0.0151852	0.616835	0.380654	0.610417	84.9385	0.615385
AT2G38270_GF	GF	16	0.0210346	0.711927	0.712904	0.855172	91.275	0.675
7313_GF	GF	141	0.0327544	0.677467	0.662197	0.882865	89.7797	0.559322
AT3G02300_NT	NT	106	0.0139346	0.572036	0.419959	0.776224	86.4487	0.666667
7324_GF	GF	393	0.0151579	0.653313	0.589746	0.80315	86.5686	0.490196
AT3G47860_GF	GF	140	0.0444171	0.711297	0.765892	0.857143	82.36	0.72
7572_Ge	GE	311	0.030864	0.571896	0.460611	0.630208	85.5294	0.617647
AT1G74640_GF	GF	399	0.0344989	0.695	0.802329	0.904412	86.2623	0.491803
7602_Ge	GE	401	0.0339666	0.629241	0.423317	0.647154	84.0741	0.592593
AT5G04520_GF	GF	435	0.0598426	0.725134	0.682876	0.894437	82.6981	0.566038
