## Supplementary material S10 for "A comparison of two universal angiosperm bait sets and the phylogenomics of Alismatales": 353_best_partition.txt

DNA	4471_GF = 1-1205
DNA	4527_Ge = 1206-2877
DNA	4691_GF = 2878-3732
DNA	4724_GF = 3733-4565
DNA	4757_Ge = 4566-5082
DNA	4793_GF = 5083-5914
DNA	4796_Ge = 5915-6465
DNA	4802_Ge = 6466-7832
DNA	4806_GF = 7833-9158
DNA	4848_Ge = 9159-10137
DNA	4893_GF = 10138-11240
DNA	4932_Ge = 11241-12452
DNA	4942_Ge = 12453-13434
DNA	4951_GF = 13435-14150
DNA	4954_GF = 14151-15211
DNA	4989_Ge = 15212-16067
DNA	4992_Ge = 16068-17858
DNA	5018_GF = 17859-19467
DNA	5032_Ge = 19468-19966
DNA	5034_Ge = 19967-20871
DNA	5038_GF = 20872-21613
DNA	5064_GF = 21614-22236
DNA	5090_Ge = 22237-23341
DNA	5116_GF = 23342-24096
DNA	5123_Ge = 24097-24892
DNA	5131_GF = 24893-25860
DNA	5138_GF = 25861-26978
DNA	5162_Ge = 26979-27751
DNA	5163_GF = 27752-29621
DNA	5168_GF = 29622-30375
DNA	5177_GF = 30376-31400
DNA	5188_GF = 31401-32300
DNA	5200_Ge = 32301-33366
DNA	5206_GF = 33367-34433
DNA	5220_Ge = 34434-34808
DNA	5257_Ge = 34809-35801
DNA	5264_GF = 35802-37519
DNA	5271_NT = 37520-37720
DNA	5273_GF = 37721-38552
DNA	5280_GF = 38553-40214
DNA	5296_GF = 40215-41777
DNA	5299_Ge = 41778-42301
DNA	5299_GF = 42302-43017
DNA	5304_NT = 43018-43260
DNA	5318_Ge = 43261-43955
DNA	5326_GF = 43956-45291
DNA	5328_GF = 45292-46179
DNA	5333_Ge = 46180-48560
DNA	5333_NT = 48561-50939
DNA	5335_Ge = 50940-52179
DNA	5339_GF = 52180-52776
DNA	5343_NT = 52777-53481
DNA	5347_NT = 53482-53706
DNA	5355_GF = 53707-54387
DNA	5357_GF = 54388-55059
DNA	5366_Ge = 55060-55884
DNA	5398_Ge = 55885-58663
DNA	5404_GF = 58664-59569
DNA	5406_Ge = 59570-62388
DNA	5421_GF = 62389-63590
DNA	5426_GF = 63591-65966
DNA	5427_GF = 65967-66541
DNA	5428_Ge = 66542-67051
DNA	5430_GF = 67052-68370
DNA	5434_Ge = 68371-69240
DNA	5449_GF = 69241-71401
DNA	5454_GF = 71402-74538
DNA	5460_Ge = 74539-74916
DNA	5463_GF = 74917-75843
DNA	5464_GF = 75844-76499
DNA	5469_GF = 76500-77228
DNA	5489_GF = 77229-78114
DNA	5502_GF = 78115-79008
DNA	5513_NT = 79009-79218
DNA	5528_GF = 79219-80297
DNA	5536_GF = 80298-81234
DNA	5551_Ge = 81235-82221
DNA	5554_Ge = 82222-83241
DNA	5562_GF = 83242-83911
DNA	5578_Ge = 83912-84210
DNA	5594_Ge = 84211-84861
DNA	5596_GF = 84862-86437
DNA	5599_GF = 86438-87650
DNA	5614_Ge = 87651-89653
DNA	5620_NT = 89654-90607
DNA	5634_GF = 90608-91497
DNA	5639_NT = 91498-92091
DNA	5656_Ge = 92092-92386
DNA	5664_GF = 92387-93826
DNA	5670_Ge = 93827-95044
DNA	5699_GF = 95045-96200
DNA	5702_Ge = 96201-97213
DNA	5716_GF = 97214-97908
DNA	5721_GF = 97909-99491
DNA	5733_GF = 99492-100106
DNA	5744_GF = 100107-101213
DNA	5770_GF = 101214-101815
DNA	5772_Ge = 101816-102187
DNA	5791_GF = 102188-103024
DNA	5802_GF = 103025-103621
DNA	5815_Ge = 103622-104263
DNA	5816_GF = 104264-104942
DNA	5821_NT = 104943-105464
DNA	5840_GF = 105465-107354
DNA	5841_NT = 107355-107768
DNA	5842_GF = 107769-108344
DNA	5849_GF = 108345-109239
DNA	5853_GF = 109240-110061
DNA	5857_Ge = 110062-110992
DNA	5858_GF = 110993-112021
DNA	5859_GF = 112022-112832
DNA	5865_GF = 112833-113829
DNA	5866_GF = 113830-114467
DNA	5870_GF = 114468-115461
DNA	5893_GF = 115462-116575
DNA	5894_GF = 116576-117302
DNA	5899_GF = 117303-117964
DNA	5910_GF = 117965-119004
DNA	5913_Ge = 119005-120126
DNA	5918_NT = 120127-120414
DNA	5919_NT = 120415-120861
DNA	5921_GF = 120862-121818
DNA	5922_NT = 121819-123270
DNA	5926_GF = 123271-124307
DNA	5933_Ge = 124308-125314
DNA	5936_GF = 125315-126965
DNA	5940_GF = 126966-128154
DNA	5941_GF = 128155-128818
DNA	5942_GF = 128819-129796
DNA	5943_Ge = 129797-130323
DNA	5944_Ge = 130324-130877
DNA	5945_GF = 130878-132476
DNA	5949_Ge = 132477-133236
DNA	5950_GF = 133237-134686
DNA	5958_GF = 134687-135322
DNA	5960_GF = 135323-136337
DNA	5968_GF = 136338-137384
DNA	5974_GF = 137385-138644
DNA	5977_GF = 138645-139453
DNA	5980_Ge = 139454-139930
DNA	5981_Ge = 139931-140747
DNA	5990_Ge = 140748-141351
DNA	6000_Ge = 141352-142233
DNA	6003_GF = 142234-142905
DNA	6004_GF = 142906-144093
DNA	6016_Ge = 144094-145721
DNA	6026_GF = 145722-147334
DNA	6029_Ge = 147335-147644
DNA	6034_Ge = 147645-148440
DNA	6036_Ge = 148441-149981
DNA	6038_Ge = 149982-150758
DNA	6041_GF = 150759-151559
DNA	6050_Ge = 151560-152317
DNA	6051_NT = 152318-153505
DNA	6056_GF = 153506-154067
DNA	6068_GF = 154068-154719
DNA	6072_GF = 154720-155599
DNA	6098_NT = 155600-156499
DNA	6110_Ge = 156500-156879
DNA	6114_GF = 156880-157887
DNA	6119_GF = 157888-161456
DNA	6128_GF = 161457-163051
DNA	6130_GF = 163052-163666
DNA	6139_GF = 163667-165372
DNA	6148_GF = 165373-165949
DNA	6150_Ge = 165950-166401
DNA	6164_GF = 166402-167089
DNA	6175_GF = 167090-169346
DNA	6176_Ge = 169347-171169
DNA	6198_Ge = 171170-172058
DNA	6216_GF = 172059-172839
DNA	6226_GF = 172840-173920
DNA	6227_GF = 173921-174682
DNA	6238_GF = 174683-175803
DNA	6258_GF = 175804-176965
DNA	6265_Ge = 176966-177250
DNA	6270_GF = 177251-177793
DNA	6274_NT = 177794-178321
DNA	6282_Ge = 178322-178842
DNA	6284_Ge = 178843-179685
DNA	6295_GF = 179686-181207
DNA	6298_Ge = 181208-182224
DNA	6299_GF = 182225-183124
DNA	6303_GF = 183125-184276
DNA	6318_GF = 184277-185172
DNA	6320_GF = 185173-186954
DNA	6363_GF = 186955-188147
DNA	6366_GF = 188148-188991
DNA	6373_Ge = 188992-190224
DNA	6376_Ge = 190225-191527
DNA	6378_GF = 191528-192258
DNA	6379_Ge = 192259-192555
DNA	6383_Ge = 192556-193532
DNA	6384_Ge = 193533-193832
DNA	6387_Ge = 193833-194623
DNA	6389_Ge = 194624-195644
DNA	6393_GF = 195645-196319
DNA	6398_GF = 196320-196830
DNA	6401_GF = 196831-197758
DNA	6404_GF = 197759-198717
DNA	6405_Ge = 198718-199627
DNA	6407_Ge = 199628-199917
DNA	6412_GF = 199918-200879
DNA	6420_GF = 200880-201741
DNA	6432_GF = 201742-202510
DNA	6439_Ge = 202511-203435
DNA	6447_Ge = 203436-204217
DNA	6448_GF = 204218-204752
DNA	6450_Ge = 204753-206242
DNA	6454_Ge = 206243-206671
DNA	6458_GF = 206672-208134
DNA	6459_GF = 208135-208835
DNA	6460_GF = 208836-209920
DNA	6462_GF = 209921-211161
DNA	6483_NT = 211162-211605
DNA	6487_Ge = 211606-213783
DNA	6488_GF = 213784-214715
DNA	6492_GF = 214716-216026
DNA	6494_GF = 216027-217931
DNA	6496_Ge = 217932-219385
DNA	6498_GF = 219386-220229
DNA	6500_Ge = 220230-221727
DNA	6506_Ge = 221728-222574
DNA	6507_GF = 222575-223125
DNA	6527_GF = 223126-224930
DNA	6528_GF = 224931-225632
DNA	6531_GF = 225633-226271
DNA	6532_GF = 226272-227177
DNA	6533_GF = 227178-229007
DNA	6538_GF = 229008-230059
DNA	6540_GF = 230060-230676
DNA	6544_Ge = 230677-231328
DNA	6550_GF = 231329-231873
DNA	6552_Ge = 231874-232176
DNA	6559_GF = 232177-232989
DNA	6563_Ge = 232990-233679
DNA	6570_Ge = 233680-234477
DNA	6572_GF = 234478-235268
DNA	6601_GF = 235269-236044
DNA	6620_NT = 236045-236524
DNA	6631_Ge = 236525-236821
DNA	6639_GF = 236822-238025
DNA	6641_GF = 238026-239228
DNA	6649_GF = 239229-240014
DNA	6652_NT = 240015-240497
DNA	6660_GF = 240498-241203
DNA	6667_Ge = 241204-241893
DNA	6679_Ge = 241894-242249
DNA	6685_GF = 242250-243348
DNA	6689_GF = 243349-244392
DNA	6717_Ge = 244393-246243
DNA	6732_Ge = 246244-246579
DNA	6733_Ge = 246580-246820
DNA	6738_GF = 246821-247764
DNA	6746_GF = 247765-248516
DNA	6779_NT = 248517-249110
DNA	6780_GF = 249111-249963
DNA	6782_Ge = 249964-250611
DNA	6785_Ge = 250612-251101
DNA	6792_GF = 251102-251960
DNA	6797_Ge = 251961-252618
DNA	6825_Ge = 252619-253246
DNA	6848_GF = 253247-253895
DNA	6859_Ge = 253896-255319
DNA	6860_Ge = 255320-255938
DNA	6865_Ge = 255939-256991
DNA	6875_GF = 256992-257716
DNA	6882_GF = 257717-258745
DNA	6883_Ge = 258746-259639
DNA	6909_Ge = 259640-260646
DNA	6913_Ge = 260647-262810
DNA	6913_GF = 262811-265182
DNA	6914_Ge = 265183-266259
DNA	6924_GF = 266260-268302
DNA	6933_Ge = 268303-268957
DNA	6946_GF = 268958-269855
DNA	6947_GF = 269856-271024
DNA	6954_GF = 271025-272081
DNA	6955_Ge = 272082-272420
DNA	6961_Ge = 272421-273318
DNA	6961_GF = 273319-274447
DNA	6962_GF = 274448-275623
DNA	6968_Ge = 275624-276105
DNA	6969_Ge = 276106-276483
DNA	6978_Ge = 276484-277284
DNA	6979_GF = 277285-278117
DNA	6992_GF = 278118-279234
DNA	7013_NT = 279235-279300
DNA	7021_NT = 279301-279483
DNA	7028_Ge = 279484-280009
DNA	7029_Ge = 280010-281749
DNA	7067_NT = 281750-282085
DNA	7128_NT = 282086-282640
DNA	7136_GF = 282641-283634
DNA	7141_GF = 283635-284495
DNA	7174_Ge = 284496-285554
DNA	7194_GF = 285555-286361
DNA	7241_GF = 286362-287260
DNA	7273_Ge = 287261-287694
DNA	7279_GF = 287695-288404
DNA	7313_GF = 288405-289898
DNA	7324_GF = 289899-290914
DNA	7325_NT = 290915-291310
DNA	7331_GF = 291311-291984
DNA	7333_GF = 291985-293014
DNA	7336_NT = 293015-293398
DNA	7361_GF = 293399-293929
DNA	7363_Ge = 293930-294640
DNA	7367_GF = 294641-295287
DNA	7371_GF = 295288-296171
DNA	7572_Ge = 296172-297131
DNA	7577_Ge = 297132-297660
DNA	7583_GF = 297661-298598
DNA	7602_Ge = 298599-299213
DNA	7628_Ge = 299214-299677
