## Supplementary material S10 for "A comparison of two universal angiosperm bait sets and the phylogenomics of Alismatales": best_100_partition.txt

DNA	4724_GF = 1-833
DNA	4802_Ge = 834-2200
DNA	4989_Ge = 2201-3056
DNA	4992_Ge = 3057-4847
DNA	5018_GF = 4848-6456
DNA	5116_GF = 6457-7211
DNA	5163_GF = 7212-9081
DNA	5280_GF = 9082-10743
DNA	5299_Ge = 10744-11267
DNA	5326_GF = 11268-12603
DNA	5333_NT = 12604-14982
DNA	5335_Ge = 14983-16222
DNA	5355_GF = 16223-16903
DNA	5398_Ge = 16904-19682
DNA	5421_GF = 19683-20884
DNA	5426_GF = 20885-23260
DNA	5434_Ge = 23261-24130
DNA	5449_GF = 24131-26291
DNA	5454_GF = 26292-29428
DNA	5614_Ge = 29429-31431
DNA	5744_GF = 31432-32538
DNA	5840_GF = 32539-34428
DNA	5841_NT = 34429-34842
DNA	5849_GF = 34843-35737
DNA	5853_GF = 35738-36559
DNA	5858_GF = 36560-37588
DNA	5942_GF = 37589-38566
DNA	5949_Ge = 38567-39326
DNA	5950_GF = 39327-40776
DNA	6036_Ge = 40777-42317
DNA	6050_Ge = 42318-43075
DNA	6051_NT = 43076-44263
DNA	6098_NT = 44264-45163
DNA	6110_Ge = 45164-45543
DNA	6119_GF = 45544-49112
DNA	6139_GF = 49113-50818
DNA	6176_Ge = 50819-52641
DNA	6216_GF = 52642-53422
DNA	6226_GF = 53423-54503
DNA	6238_GF = 54504-55624
DNA	6270_GF = 55625-56167
DNA	6298_Ge = 56168-57184
DNA	6303_GF = 57185-58336
DNA	6373_Ge = 58337-59569
DNA	6459_GF = 59570-60270
DNA	6487_Ge = 60271-62448
DNA	6500_Ge = 62449-63946
DNA	6527_GF = 63947-65751
DNA	6528_GF = 65752-66453
DNA	6544_Ge = 66454-67105
DNA	6639_GF = 67106-68309
DNA	6689_GF = 68310-69353
DNA	6717_Ge = 69354-71204
DNA	6782_Ge = 71205-71852
DNA	6860_Ge = 71853-72471
DNA	6913_GF = 72472-74843
DNA	6914_Ge = 74844-75920
DNA	6924_GF = 75921-77963
DNA	6954_GF = 77964-79020
DNA	6961_Ge = 79021-79918
DNA	6978_Ge = 79919-80719
DNA	7029_Ge = 80720-82459
DNA	7313_GF = 82460-83953
DNA	AT1G03750_GF = 83954-84744
DNA	AT1G15390_GF = 84745-85560
DNA	AT1G21370_GF = 85561-86472
DNA	AT1G43580_GF = 86473-87305
DNA	AT1G49380_GF = 87306-88102
DNA	AT1G57770_GF = 88103-88974
DNA	AT2G19870_GF = 88975-89920
DNA	AT2G20330_GF = 89921-90822
DNA	AT2G20790_GF = 90823-91790
DNA	AT2G21370_GF = 91791-92484
DNA	AT2G30100_GF = 92485-93322
DNA	AT2G31890_GF = 93323-94263
DNA	AT2G31955_GF = 94264-95175
DNA	AT2G33610_GF = 95176-96023
DNA	AT2G34050_GF = 96024-96817
DNA	AT2G38270_GF = 96818-97832
DNA	AT2G40760_GF = 97833-98868
DNA	AT2G44760_GF = 98869-99928
DNA	AT3G17810_GF = 99929-100700
DNA	AT3G25660_GF = 100701-101556
DNA	AT3G47860_GF = 101557-102354
DNA	AT3G51050_GF = 102355-103244
DNA	AT4G02485_GF = 103245-103956
DNA	AT4G24090_GF = 103957-104622
DNA	AT4G33030_GF = 104623-105542
DNA	AT4G36650_GF = 105543-106660
DNA	AT4G38890_GF = 106661-107501
DNA	AT5G01310_GF = 107502-108158
DNA	AT5G02250_GF = 108159-109063
DNA	AT5G06830_GF = 109064-110016
DNA	AT5G08060_GF = 110017-110876
DNA	AT5G08720_GF = 110877-111801
DNA	AT5G10460_GF = 111802-112639
DNA	AT5G11980_GF = 112640-113593
DNA	AT5G13390_GF = 113594-114517
DNA	AT5G39410_GF = 114518-115520
DNA	AT5G56740_GF = 115521-116204
