## Supplementary material S10 for "A comparison of two universal angiosperm bait sets and the phylogenomics of Alismatales": ozbaits_best_partition.txt

DNA	AT1G03750_GF = 1-791
DNA	AT1G04870_GF = 792-1483
DNA	AT1G05055_GF = 1484-2354
DNA	AT1G07970_GF = 2355-3119
DNA	AT1G08460_GF = 3120-4201
DNA	AT1G12370_GF = 4202-4998
DNA	AT1G12370_NT = 4999-5346
DNA	AT1G15390_GF = 5347-6162
DNA	AT1G17160_Ge = 6163-6588
DNA	AT1G21370_GF = 6589-7500
DNA	AT1G43580_GF = 7501-8333
DNA	AT1G49380_GF = 8334-9130
DNA	AT1G49540_NT = 9131-9448
DNA	AT1G56345_GF = 9449-10207
DNA	AT1G57770_GF = 10208-11079
DNA	AT1G74640_GF = 11080-11895
DNA	AT1G75350_GF = 11896-12830
DNA	AT1G77930_GF = 12831-13635
DNA	AT2G02590_GF = 13636-14353
DNA	AT2G04560_GF = 14354-14974
DNA	AT2G19870_GF = 14975-15920
DNA	AT2G20330_GF = 15921-16822
DNA	AT2G20790_GF = 16823-17790
DNA	AT2G21370_GF = 17791-18484
DNA	AT2G22650_GF = 18485-19333
DNA	AT2G24830_GF = 19334-20211
DNA	AT2G26680_GF = 20212-21053
DNA	AT2G28605_GF = 21054-21832
DNA	AT2G30100_GF = 21833-22670
DNA	AT2G31840_GF = 22671-23519
DNA	AT2G31890_GF = 23520-24460
DNA	AT2G31955_GF = 24461-25372
DNA	AT2G33450_GF = 25373-26314
DNA	AT2G33610_GF = 26315-27162
DNA	AT2G34050_GF = 27163-27956
DNA	AT2G34460_GF = 27957-28768
DNA	AT2G34640_GF = 28769-29706
DNA	AT2G34980_GF = 29707-30483
DNA	AT2G37560_GF = 30484-31237
DNA	AT2G38020_GF = 31238-32159
DNA	AT2G38270_GF = 32160-33174
DNA	AT2G40570_GF = 33175-34062
DNA	AT2G40760_GF = 34063-35098
DNA	AT2G44660_GF = 35099-36051
DNA	AT2G44760_GF = 36052-37111
DNA	AT2G46890_GF = 37112-37977
DNA	AT3G01660_Ge = 37978-38262
DNA	AT3G02300_NT = 38263-38691
DNA	AT3G02760_GF = 38692-39486
DNA	AT3G03790_GF = 39487-40329
DNA	AT3G04560_GF = 40330-41250
DNA	AT3G09180e_GF = 41251-42023
DNA	AT3G15290e_GF = 42024-42896
DNA	AT3G17810_GF = 42897-43668
DNA	AT3G25660_GF = 43669-44524
DNA	AT3G26580_GF = 44525-45227
DNA	AT3G47860_GF = 45228-46025
DNA	AT3G51050_GF = 46026-46915
DNA	AT3G54670_Ge = 46916-47299
DNA	AT4G00030_GF = 47300-48044
DNA	AT4G01040_GF = 48045-48649
DNA	AT4G02485_GF = 48650-49361
DNA	AT4G03200_GF = 49362-50239
DNA	AT4G24090_GF = 50240-50905
DNA	AT4G24880_GF = 50906-51582
DNA	AT4G25290_NT = 51583-51795
DNA	AT4G26980_GF = 51796-52503
DNA	AT4G27600_GF = 52504-53480
DNA	AT4G33030_GF = 53481-54400
DNA	AT4G35910_GF = 54401-55244
DNA	AT4G36390_GF = 55245-56229
DNA	AT4G36530_GF = 56230-56951
DNA	AT4G36650_GF = 56952-58069
DNA	AT4G37030_GF = 58070-58800
DNA	AT4G38890_GF = 58801-59641
DNA	AT5G01160_GF = 59642-60256
DNA	AT5G01310_GF = 60257-60913
DNA	AT5G02250_GF = 60914-61818
DNA	AT5G04520_GF = 61819-62519
DNA	AT5G06430_GF = 62520-63115
DNA	AT5G06830_GF = 63116-64068
DNA	AT5G08060_GF = 64069-64928
DNA	AT5G08720_GF = 64929-65853
DNA	AT5G10460_GF = 65854-66691
DNA	AT5G10920_Ge = 66692-67360
DNA	AT5G11980_GF = 67361-68314
DNA	AT5G13390_GF = 68315-69238
DNA	AT5G13520_GF = 69239-70238
DNA	AT5G14260_GF = 70239-71086
DNA	AT5G16210_GF = 71087-71791
DNA	AT5G39410_GF = 71792-72794
DNA	AT5G48330_GF = 72795-73676
DNA	AT5G49570_GF = 73677-74292
DNA	AT5G56740_GF = 74293-74976
DNA	AT5G58760_GF = 74977-75745
DNA	AT5G64150_GF = 75746-76545
DNA	AT5G65860_GF = 76546-77290
DNA	AT5G67530_GF = 77291-78224
